# Evolutionary innovation through fusion of sequences from across the tree of life

**DOI:** 10.1101/2025.08.30.672725

**Authors:** Rishabh R. Kapoor, Evelyn E. Schwager, Supanat Phuangphong, Emily L. Rivard, Chandrashekar Kuyyamudi, Suhrid Ghosh, Isobel Ronai, Cassandra G. Extavour

## Abstract

Novel genes arise through multiple mechanisms, including gene duplication, gene fusion and horizontal gene transfer (HGT). While HGT has increasingly been documented in animals, the post-transfer evolutionary fate of horizontally-acquired genes is less well understood. We hypothesized that fusion with endogenous sequences in animal genomes might generate what we call “HGT-chimeras”: genes with regions of non-metazoan and metazoan descent in the same open reading frame. To test this hypothesis, we developed a molecular phylogenetics pipeline that enables the identification of HGT-chimeras. We applied our pipeline to 319 high-quality annotated arthropod genomes and uncovered a high-confidence set of 274 HGT-chimeras corresponding to 104 independent origination events across diverse arthropods. HGT-chimeras contain intervals acquired from across the tree of life, and many likely originated via a gene duplication-based mechanism. To assess whether HGT-chimeras might be functionally important, we performed RT-PCR and Sanger sequencing of tissues from 20 arthropod species predicted to harbor HGT-chimeras in their genome. We found evidence for the expression of contiguous chimeric mRNAs for 36 of 41 tested HGT-chimeras across 18 of 20 different tested species. We also found evidence that HGT chimeras evolve under purifying selection and have acquired potentially functional domain architectures, consistent with the hypothesis that these genes are in active use and may participate in diverse biological processes. These results illuminate an underappreciated combinatorial mechanism underlying the origin of novel genes across the largest animal phylum, and suggest that interdomain sequence fusion can play important roles in animal biology and evolution.

**Significance:** Evolution forges novelty through the repurposing of available parts. Can recently acquired parts, previously foreign to an organism, be similarly repurposed? Applying a rigorous methodology to 319 genomes from arthropods, the largest phylum of animals, we uncover 104 novel genes that arose from the fusion of animal genes with fragments acquired via horizontal gene transfer from bacteria, viruses, fungi, and plants. RNA-Seq and RT-PCR across multiple species show that many of these novel genes are expressed as mRNAs. Many show signatures of evolutionary conservation and coherent domain architectures, suggesting that these chimeric genes may play important roles in diverse biological processes. These results reveal an understudied path to evolutionary innovation via “bricolage” of genes from across the tree of life.
