## Supplementary material for "Evolutionary innovation through fusion of sequences from across the tree of life": ST Tables 1 through 21: HGTc_SI table 3_V7.xlsx

### Sheet: Sheet1
species	taxid	in_primary_search_set	class	order	n_chimera_clusters	n_chimera_genes
Folsomia candida	158441	TRUE	Collembola	Entomobryomorpha	11	51
Eurytemora carolleeae	1294199	TRUE	Hexanauplia	Calanoida	10	12
Oppia nitens	1686743	TRUE	Arachnida	Sarcoptiformes	9	32
Bradysia coprophila	38358	TRUE	Insecta	Diptera	6	11
Daphnia pulicaria	35523	TRUE	Branchiopoda	Diplostraca	5	8
Bacillus rossius redtenbacheri	93214	TRUE	Insecta	Phasmatodea	4	4
Tigriopus californicus	6832	TRUE	Hexanauplia	Harpacticoida	4	5
Planococcus citri	170843	TRUE	Insecta	Hemiptera	4	5
Daphnia pulex	6669	TRUE	Branchiopoda	Diplostraca	4	8
Aedes albopictus	7160	TRUE	Insecta	Diptera	3	3
Harmonia axyridis	115357	TRUE	Insecta	Coleoptera	3	4
Dermatophagoides pteronyssinus	6956	TRUE	Arachnida	Sarcoptiformes	3	3
Daphnia magna	35525	TRUE	Branchiopoda	Diplostraca	3	3
Daphnia sinensis	1820382	FALSE	Branchiopoda	Diplostraca	3	3
Eurosta solidaginis	178769	TRUE	Insecta	Diptera	3	3
Coccinella septempunctata	41139	TRUE	Insecta	Coleoptera	3	12
Penaeus vannamei	6689	TRUE	Malacostraca	Decapoda	2	2
Bradysia odoriphaga	1564500	FALSE	Insecta	Diptera	2	3
Penaeus monodon	6687	TRUE	Malacostraca	Decapoda	2	2
Teleopsis dalmanni	139649	TRUE	Insecta	Diptera	2	2
Temnothorax curvispinosus	300111	TRUE	Insecta	Hymenoptera	2	2
Ostrinia furnacalis	93504	TRUE	Insecta	Lepidoptera	2	2
Temnothorax longispinosus	300112	TRUE	Insecta	Hymenoptera	2	2
Culex pipiens pallens	42434	TRUE	Insecta	Diptera	2	2
Ischnura elegans	197161	TRUE	Insecta	Odonata	2	2
Penaeus chinensis	139456	TRUE	Malacostraca	Decapoda	2	2
Blomia tropicalis	40697	FALSE	Arachnida	Sarcoptiformes	2	3
Brassicogethes aeneus	1431903	FALSE	Insecta	Coleoptera	2	2
Photinus pyralis	7054	TRUE	Insecta	Coleoptera	2	2
Oppiella nova	334625	FALSE	Arachnida	Sarcoptiformes	2	8
Neodiprion pinetum	441929	TRUE	Insecta	Hymenoptera	2	2
Monomorium pharaonis	307658	TRUE	Insecta	Hymenoptera	2	2
Aedes aegypti	7159	TRUE	Insecta	Diptera	2	2
Ixodes scapularis	6945	TRUE	Arachnida	Ixodida	2	2
Anthonomus grandis grandis	2921223	TRUE	Insecta	Coleoptera	2	2
Orchesella cincta	48709	FALSE	Collembola	Entomobryomorpha	2	7
Armigeres subalbatus	124917	TRUE	Insecta	Diptera	2	2
Pseudolycoriella hygida	35572	FALSE	Insecta	Diptera	2	5
Contarinia nasturtii	265458	TRUE	Insecta	Diptera	2	3
Sitodiplosis mosellana	263140	TRUE	Insecta	Diptera	2	3
Tyrophagus putrescentiae	59818	FALSE	Arachnida	Sarcoptiformes	2	28
Cotesia glomerata	32391	TRUE	Insecta	Hymenoptera	2	2
Artemia franciscana	6661	TRUE	Branchiopoda	Anostraca	2	2
Chelonus insularis	460826	TRUE	Insecta	Hymenoptera	2	2
Orchesella dallaii	48710	FALSE	Collembola	Entomobryomorpha	2	39
Anopheles marshallii	1521116	TRUE	Insecta	Diptera	1	1
Panulirus ornatus	150431	TRUE	Malacostraca	Decapoda	1	1
Daphnia carinata	120202	TRUE	Branchiopoda	Diplostraca	1	1
Tribolium castaneum	7070	TRUE	Insecta	Coleoptera	1	5
Bombyx mori	7091	TRUE	Insecta	Lepidoptera	1	1
Maniola jurtina	191418	TRUE	Insecta	Lepidoptera	1	1
Manduca sexta	7130	TRUE	Insecta	Lepidoptera	1	1
Plodia interpunctella	58824	TRUE	Insecta	Lepidoptera	1	1
Toxorhynchites rutilus septentrionalis	329112	TRUE	Insecta	Diptera	1	1
Anopheles coluzzii	1518534	TRUE	Insecta	Diptera	1	1
Neodiprion fabricii	2872261	TRUE	Insecta	Hymenoptera	1	1
Aethina tumida	116153	TRUE	Insecta	Coleoptera	1	1
Pararge aegeria	116150	TRUE	Insecta	Lepidoptera	1	1
Acromyrmex echinatior	103372	TRUE	Insecta	Hymenoptera	1	1
Dinoponera quadriceps	609295	TRUE	Insecta	Hymenoptera	1	1
Anopheles ziemanni	345580	TRUE	Insecta	Diptera	1	1
Dermacentor albipictus	60249	TRUE	Arachnida	Ixodida	1	1
Penaeus japonicus	27405	TRUE	Malacostraca	Decapoda	1	1
Cherax quadricarinatus	27406	TRUE	Malacostraca	Decapoda	1	1
Frankliniella occidentalis	133901	TRUE	Insecta	Thysanoptera	1	1
Neodiprion lecontei	441921	TRUE	Insecta	Hymenoptera	1	1
Dermatophagoides farinae	6954	FALSE	Arachnida	Sarcoptiformes	1	2
Euroglyphus maynei	6958	FALSE	Arachnida	Sarcoptiformes	1	1
Drosophila sulfurigaster	88886	FALSE	Insecta	Diptera	1	1
Bactrocera dorsalis	27457	TRUE	Insecta	Diptera	1	1
Periplaneta americana	6978	TRUE	Insecta	Blattodea	1	1
Medioppia subpectinata	1979941	FALSE	Arachnida	Sarcoptiformes	1	23
Polyergus mexicanus	615972	TRUE	Insecta	Hymenoptera	1	1
Cotesia typhae	2053667	FALSE	Insecta	Hymenoptera	1	1
Gryllus bimaculatus	6999	FALSE	Insecta	Orthoptera	1	1
Linepithema humile	83485	TRUE	Insecta	Hymenoptera	1	1
Callosobruchus maculatus	64391	FALSE	Insecta	Coleoptera	1	1
Schistocerca gregaria	7010	TRUE	Insecta	Orthoptera	1	1
Nylanderia fulva	613905	TRUE	Insecta	Hymenoptera	1	1
Eciton burchellii	213866	FALSE	Insecta	Hymenoptera	1	1
Myzus persicae	13164	TRUE	Insecta	Hemiptera	1	1
Vespula pensylvanica	30213	TRUE	Insecta	Hymenoptera	1	1
Trichogramma kaykai	54128	FALSE	Insecta	Hymenoptera	1	1
Odynerus spinipes	1348599	FALSE	Insecta	Hymenoptera	1	1
Polistes exclamans	27506	FALSE	Insecta	Hymenoptera	1	1
Anopheles funestus	62324	TRUE	Insecta	Diptera	1	1
Acyrthosiphon pisum	7029	TRUE	Insecta	Hemiptera	1	1
Vespula squamosa	30214	FALSE	Insecta	Hymenoptera	1	1
Vespula germanica	30212	FALSE	Insecta	Hymenoptera	1	1
Bemisia tabaci	7038	TRUE	Insecta	Hemiptera	1	1
Osmia bicornis bicornis	1437191	TRUE	Insecta	Hymenoptera	1	1
Solenopsis invicta	13686	TRUE	Insecta	Hymenoptera	1	1
Drosophila biarmipes	125945	TRUE	Insecta	Diptera	1	1
Dalotia coriaria	877792	TRUE	Insecta	Coleoptera	1	1
Sarcophaga bullata	7385	FALSE	Insecta	Diptera	1	1
Diabrotica virgifera virgifera	50390	TRUE	Insecta	Coleoptera	1	1
Diabrotica undecimpunctata	50387	TRUE	Insecta	Coleoptera	1	1
Lucilia cuprina	7375	TRUE	Insecta	Diptera	1	1
Calliphora vicina	7373	TRUE	Insecta	Diptera	1	1
Musca domestica	7370	TRUE	Insecta	Diptera	1	2
Exocentrus adspersus	1586481	FALSE	Insecta	Coleoptera	1	1
Pseudoatta argentina	621737	FALSE	Insecta	Hymenoptera	1	1
Drosophila madeirensis	30013	FALSE	Insecta	Diptera	1	1
Lasius platythorax	488582	FALSE	Insecta	Hymenoptera	1	1
Drosophila busckii	30019	TRUE	Insecta	Diptera	1	1
Cataglyphis hispanica	1086592	TRUE	Insecta	Hymenoptera	1	1
Trichogramma pretiosum	7493	TRUE	Insecta	Hymenoptera	1	1
Drosophila albomicans	7291	TRUE	Insecta	Diptera	1	1
Anopheles sinensis	74873	FALSE	Insecta	Diptera	1	1
Drosophila subpulchrella	1486046	TRUE	Insecta	Diptera	1	1
Glossina fuscipes	7396	TRUE	Insecta	Diptera	1	1
Anopheles gambiae	7165	TRUE	Insecta	Diptera	1	1
Anopheles nili	185578	TRUE	Insecta	Diptera	1	1
Vespula maculifrons	7453	FALSE	Insecta	Hymenoptera	1	1
Vespula vulgaris	7454	TRUE	Insecta	Hymenoptera	1	1
Drosophila pandora	1867034	FALSE	Insecta	Diptera	1	1
Wasmannia auropunctata	64793	TRUE	Insecta	Hymenoptera	1	1
Anastrepha obliqua	95512	TRUE	Insecta	Diptera	1	1
Trachymyrmex zeteki	64791	TRUE	Insecta	Hymenoptera	1	1
Vespa crabro	7445	TRUE	Insecta	Hymenoptera	1	1
Polistes canadensis	91411	TRUE	Insecta	Hymenoptera	1	1
Anopheles cruzii	68878	TRUE	Insecta	Diptera	1	1
Anopheles maculipalpis	1496333	TRUE	Insecta	Diptera	1	1
Penaeus indicus	29960	TRUE	Malacostraca	Decapoda	1	1
Drosophila jambulina	111875	FALSE	Insecta	Diptera	1	1
Nasonia vitripennis	7425	TRUE	Insecta	Hymenoptera	1	1
Thrips palmi	161013	TRUE	Insecta	Thysanoptera	1	1
Odontomachus brunneus	486640	TRUE	Insecta	Hymenoptera	1	1
Drosophila serrata	7274	FALSE	Insecta	Diptera	1	1
Drosophila guanche	7266	TRUE	Insecta	Diptera	1	1
Drosophila arizonae	7263	TRUE	Insecta	Diptera	1	1
Drosophila willistoni	7260	TRUE	Insecta	Diptera	1	1
Drosophila mauritiana	7226	TRUE	Insecta	Diptera	1	1
Drosophila grimshawi	7222	FALSE	Insecta	Diptera	1	1
Drosophila erecta	7220	FALSE	Insecta	Diptera	1	1
Drosophila ananassae	7217	TRUE	Insecta	Diptera	1	1
Ceratitis capitata	7213	TRUE	Insecta	Diptera	1	1
Drosophila bipectinata	42026	TRUE	Insecta	Diptera	1	1
Anabrus simplex	316456	TRUE	Insecta	Orthoptera	1	1
Dendroctonus ponderosae	77166	TRUE	Insecta	Coleoptera	1	1
Anopheles merus	30066	TRUE	Insecta	Diptera	1	1
Microctonus aethiopoides	144406	FALSE	Insecta	Hymenoptera	1	1
Anopheles stephensi	30069	TRUE	Insecta	Diptera	1	1
Culicoides brevitarsis	469753	TRUE	Insecta	Diptera	1	1
Culex quinquefasciatus	7176	TRUE	Insecta	Diptera	1	1
Anopheles arabiensis	7173	TRUE	Insecta	Diptera	1	1
Anopheles albimanus	7167	TRUE	Insecta	Diptera	1	1
Drosophila melanogaster	7227	TRUE	Insecta	Diptera	1	1
Drosophila miranda	7229	TRUE	Insecta	Diptera	1	1
Drosophila gunungcola	103775	TRUE	Insecta	Diptera	1	1
Drosophila teissieri	7243	TRUE	Insecta	Diptera	1	1
Drosophila kikkawai	30033	TRUE	Insecta	Diptera	1	1
Drosophila immigrans	7250	FALSE	Insecta	Diptera	1	1
Formica exsecta	72781	TRUE	Insecta	Hymenoptera	1	1
Drosophila nasuta	42062	TRUE	Insecta	Diptera	1	1
Drosophila yakuba	7245	TRUE	Insecta	Diptera	1	1
Drosophila virilis	7244	TRUE	Insecta	Diptera	1	1
Drosophila subobscura	7241	TRUE	Insecta	Diptera	1	1
Drosophila mojavensis	7230	FALSE	Insecta	Diptera	1	1
Drosophila simulans	7240	TRUE	Insecta	Diptera	1	1
Drosophila sechellia	7238	TRUE	Insecta	Diptera	1	1
Drosophila pseudoobscura	7237	TRUE	Insecta	Diptera	1	1
Drosophila rubida	30044	FALSE	Insecta	Diptera	1	1
Drosophila persimilis	7234	FALSE	Insecta	Diptera	1	1
Drosophila navojoa	7232	TRUE	Insecta	Diptera	1	1
Psylliodes chrysocephalus	3402493	FALSE	Insecta	Coleoptera	1	1
Anoplolepis gracilipes	354296	TRUE	Insecta	Hymenoptera	1	1
Aricia agestis	91739	TRUE	Insecta	Lepidoptera	1	1
Ostrinia nubilalis	29057	TRUE	Insecta	Lepidoptera	1	2
Sabethes cyaneus	53552	TRUE	Insecta	Diptera	1	1
Topomyia yanbarensis	2498891	TRUE	Insecta	Diptera	1	1
Petrolisthes manimaculis	1843537	FALSE	Malacostraca	Decapoda	1	1
Sergentomyia squamirostris	2283857	FALSE	Insecta	Diptera	1	1
Macrosteles quadrilineatus	74068	TRUE	Insecta	Hemiptera	1	1
Cotesia congregata	51543	FALSE	Insecta	Hymenoptera	1	1
Lepeophtheirus salmonis	72036	TRUE	Hexanauplia	Siphonostomatoida	1	1
Drosophila takahashii	29030	TRUE	Insecta	Diptera	1	1
Phlebotomus papatasi	29031	TRUE	Insecta	Diptera	1	1
Allacma fusca	39272	FALSE	Collembola	Symphypleona	1	1
Copidosoma floridanum	29053	TRUE	Insecta	Hymenoptera	1	1
Anopheles moucheti	186751	TRUE	Insecta	Diptera	1	1
Molorchus minor	1323400	FALSE	Insecta	Coleoptera	1	1
Drosophila ironensis	2848634	FALSE	Insecta	Diptera	1	1
Rhipicephalus sanguineus	34632	TRUE	Arachnida	Ixodida	1	1
Malaya genurostris	325434	TRUE	Insecta	Diptera	1	1
Ampulex compressa	860918	FALSE	Insecta	Hymenoptera	1	1
Drosophila pseudoananassae	65964	FALSE	Insecta	Diptera	1	1
Plutella xylostella	51655	TRUE	Insecta	Lepidoptera	1	1
Athalia rosae	37344	TRUE	Insecta	Hymenoptera	1	1
Bactrocera neohumeralis	98809	TRUE	Insecta	Diptera	1	1
Bactrocera tryoni	59916	TRUE	Insecta	Diptera	1	1
Anopheles coustani	139045	TRUE	Insecta	Diptera	1	1
Ornithodoros turicata	34597	TRUE	Arachnida	Ixodida	1	1
Drosophila sulfurigaster albostrigata	89887	TRUE	Insecta	Diptera	1	1
Wyeomyia smithii	174621	TRUE	Insecta	Diptera	1	1
Anopheles aquasalis	42839	TRUE	Insecta	Diptera	1	1
Drosophila setifemur	2848635	FALSE	Insecta	Diptera	1	1
Cloeon dipterum	197152	TRUE	Insecta	Ephemeroptera	1	1
Vollenhovia emeryi	411798	TRUE	Insecta	Hymenoptera	1	1
Maniola hyperantus	2795564	TRUE	Insecta	Lepidoptera	1	1
Vespa velutina	202808	TRUE	Insecta	Hymenoptera	1	1
Camponotus floridanus	104421	TRUE	Insecta	Hymenoptera	1	1
Drosophila innubila	198719	TRUE	Insecta	Diptera	1	1
Harpegnathos saltator	610380	TRUE	Insecta	Hymenoptera	1	1
Drosophila santomea	129105	TRUE	Insecta	Diptera	1	1
Diorhabda carinulata	1163345	TRUE	Insecta	Coleoptera	1	1
Diorhabda sublineata	1163346	TRUE	Insecta	Coleoptera	1	1
Polistes dominula	743375	TRUE	Insecta	Hymenoptera	1	1
Leptopilina boulardi	63433	TRUE	Insecta	Hymenoptera	1	1
Anopheles darlingi	43151	TRUE	Insecta	Diptera	1	1
Petrolisthes cinctipes	88211	FALSE	Malacostraca	Decapoda	1	2
Ooceraea biroi	2015173	TRUE	Insecta	Hymenoptera	1	1
Neodiprion virginianus	2961670	TRUE	Insecta	Hymenoptera	1	1
Rhagoletis zephyria	28612	TRUE	Insecta	Diptera	1	2
Schistocerca cancellata	274614	TRUE	Insecta	Orthoptera	1	1
Uranotaenia lowii	190385	TRUE	Insecta	Diptera	1	2
Phyllotreta striolata	444603	FALSE	Insecta	Coleoptera	1	1
Cyphomyrmex costatus	456900	TRUE	Insecta	Hymenoptera	1	1
Zeugodacus cucurbitae	28588	TRUE	Insecta	Diptera	1	1
Anastrepha ludens	28586	TRUE	Insecta	Diptera	1	1
Drosophila suzukii	28584	TRUE	Insecta	Diptera	1	1
Anopheles gambiae str. PEST	180454	FALSE	Insecta	Diptera	1	1
Bactrocera oleae	104688	TRUE	Insecta	Diptera	1	1
Henosepilachna vigintioctopunctata	420089	FALSE	Insecta	Coleoptera	1	1
Trachymyrmex septentrionalis	34720	TRUE	Insecta	Hymenoptera	1	1
Drosophila bunnanda	244254	FALSE	Insecta	Diptera	1	1
Hyposmocoma kahamanoa	1477025	TRUE	Insecta	Lepidoptera	1	1
Microplitis mediator	375433	TRUE	Insecta	Hymenoptera	1	1
Procambarus clarkii	6728	TRUE	Malacostraca	Decapoda	1	1
Megaselia abdita	88686	FALSE	Insecta	Diptera	1	1
Atta colombica	520822	TRUE	Insecta	Hymenoptera	1	1
Zerene cesonia	33412	TRUE	Insecta	Lepidoptera	1	1
Microplitis demolitor	69319	TRUE	Insecta	Hymenoptera	1	1
Daktulosphaira vitifoliae	58002	TRUE	Insecta	Hemiptera	1	1
Microctonus hyperodae	165561	FALSE	Insecta	Hymenoptera	1	1
Acromyrmex charruanus	2715315	FALSE	Insecta	Hymenoptera	1	1
Trachymyrmex cornetzi	471704	TRUE	Insecta	Hymenoptera	1	1
Atta cephalotes	12957	TRUE	Insecta	Hymenoptera	1	1
Culex pipiens pipiens	38569	FALSE	Insecta	Diptera	1	1
Pogonomyrmex barbatus	144034	TRUE	Insecta	Hymenoptera	1	1
Zaprionus bogoriensis	309927	FALSE	Insecta	Diptera	1	1
Hermetia illucens	343691	TRUE	Insecta	Diptera	1	1
Pieris macdunnoughi	345717	FALSE	Insecta	Lepidoptera	1	1
Diprion similis	362088	TRUE	Insecta	Hymenoptera	1	1
Diabrotica balteata	107213	FALSE	Insecta	Coleoptera	1	1
Eupeodes corollae	290404	TRUE	Insecta	Diptera	1	1
Drosophila pseudotakahashii	193234	FALSE	Insecta	Diptera	1	1
Cardiocondyla obscurior	286306	TRUE	Insecta	Hymenoptera	1	1
Orussus abietinus	222816	TRUE	Insecta	Hymenoptera	1	1
Stomoxys calcitrans	35570	TRUE	Insecta	Diptera	1	1
Parasteatoda tepidariorum	114398	TRUE	Arachnida	Araneae	1	1
Acromyrmex insinuator	230686	FALSE	Insecta	Hymenoptera	1	1
Bactrocera latifrons	174628	TRUE	Insecta	Diptera	1	1
Drosophila birchii	46829	FALSE	Insecta	Diptera	1	1
Cylas formicarius	197179	TRUE	Insecta	Coleoptera	1	1
Homarus americanus	6706	TRUE	Malacostraca	Decapoda	1	1
Episyrphus balteatus	286459	TRUE	Insecta	Diptera	1	1
Bombus bifarius	103933	TRUE	Insecta	Hymenoptera	0	0
Scylla paramamosain	85552	TRUE	Malacostraca	Decapoda	0	0
Uloborus diversus	327109	TRUE	Arachnida	Araneae	0	0
Pyrocoelia pectoralis	417401	FALSE	Insecta	Coleoptera	0	0
Nymphalis io	171585	TRUE	Insecta	Lepidoptera	0	0
Rhagoletis pomonella	28610	TRUE	Insecta	Diptera	0	0
Metopolophium dirhodum	44670	TRUE	Insecta	Hemiptera	0	0
Schistocerca serialis cubense	2023355	TRUE	Insecta	Orthoptera	0	0
Laodelphax striatellus	195883	FALSE	Insecta	Hemiptera	0	0
Semiaphis heraclei	796293	FALSE	Insecta	Hemiptera	0	0
Battus philenor	42288	TRUE	Insecta	Lepidoptera	0	0
Apis cerana cerana	94128	FALSE	Insecta	Hymenoptera	0	0
Cryptotermes secundus	105785	TRUE	Insecta	Blattodea	0	0
Nezara viridula	85310	FALSE	Insecta	Hemiptera	0	0
Lamprigera yunnana	370605	FALSE	Insecta	Coleoptera	0	0
Brenthis ino	405034	FALSE	Insecta	Lepidoptera	0	0
Bombus huntii	85661	TRUE	Insecta	Hymenoptera	0	0
Hylaeus volcanicus	313075	TRUE	Insecta	Hymenoptera	0	0
Bicyclus anynana	110368	TRUE	Insecta	Lepidoptera	0	0
Nicrophorus vespilloides	110193	TRUE	Insecta	Coleoptera	0	0
Apis florea	7463	TRUE	Insecta	Hymenoptera	0	0
Fopius arisanus	64838	TRUE	Insecta	Hymenoptera	0	0
Arctia plantaginis	874455	FALSE	Insecta	Lepidoptera	0	0
Macrobrachium nipponense	159736	TRUE	Malacostraca	Decapoda	0	0
Danaus chrysippus	151541	FALSE	Insecta	Lepidoptera	0	0
Halyomorpha halys	286706	TRUE	Insecta	Hemiptera	0	0
Uroleucon formosanum	796250	FALSE	Insecta	Hemiptera	0	0
Melipona bicolor	60889	FALSE	Insecta	Hymenoptera	0	0
Bombus vancouverensis nearcticus	2705178	TRUE	Insecta	Hymenoptera	0	0
Rhopalosiphum padi	40932	TRUE	Insecta	Hemiptera	0	0
Habropoda laboriosa	597456	TRUE	Insecta	Hymenoptera	0	0
Fragariocoptes setiger	1670756	FALSE	Arachnida	Trombidiformes	0	0
Vanessa atalanta	42275	TRUE	Insecta	Lepidoptera	0	0
Apis dorsata	7462	TRUE	Insecta	Hymenoptera	0	0
Phthorimaea operculella	192464	FALSE	Insecta	Lepidoptera	0	0
Apis mellifera	7460	TRUE	Insecta	Hymenoptera	0	0
Acromyrmex heyeri	230685	FALSE	Insecta	Hymenoptera	0	0
Vanessa cardui	171605	TRUE	Insecta	Lepidoptera	0	0
Parthenolecanium corni	536013	FALSE	Insecta	Hemiptera	0	0
Rhamnusium bicolor	1586634	FALSE	Insecta	Coleoptera	0	0
Cydia amplana	1869771	TRUE	Insecta	Lepidoptera	0	0
Apis cerana	7461	TRUE	Insecta	Hymenoptera	0	0
Adelges cooleyi	133065	TRUE	Insecta	Hemiptera	0	0
Cimex lectularius	79782	TRUE	Insecta	Hemiptera	0	0
Holotrichia oblita	644536	FALSE	Insecta	Coleoptera	0	0
Mythimna loreyi	667449	FALSE	Insecta	Lepidoptera	0	0
Diachasmimorpha longicaudata	58733	TRUE	Insecta	Hymenoptera	0	0
Venturia canescens	32260	TRUE	Insecta	Hymenoptera	0	0
Anthophora quadrimaculata	597840	FALSE	Insecta	Hymenoptera	0	0
Galendromus occidentalis	34638	TRUE	Arachnida	Mesostigmata	0	0
Colletes gigas	935657	TRUE	Insecta	Hymenoptera	0	0
Argiope bruennichi	94029	TRUE	Arachnida	Araneae	0	0
Darwinula stevensoni	69355	FALSE	Ostracoda	Podocopida	0	0
Rhipicephalus appendiculatus	34631	FALSE	Arachnida	Ixodida	0	0
Centruroides sculpturatus	218467	TRUE	Arachnida	Scorpiones	0	0
Oedothorax gibbosus	931172	FALSE	Arachnida	Araneae	0	0
Hyalomma marginatum	34627	FALSE	Arachnida	Ixodida	0	0
Frankliniella fusca	407009	FALSE	Insecta	Thysanoptera	0	0
Polistes fuscatus	30207	TRUE	Insecta	Hymenoptera	0	0
Dermacentor andersoni	34620	TRUE	Arachnida	Ixodida	0	0
Anthophora plagiata	597819	FALSE	Insecta	Hymenoptera	0	0
Eriocheir sinensis	95602	TRUE	Malacostraca	Decapoda	0	0
Leptinotarsa decemlineata	7539	TRUE	Insecta	Coleoptera	0	0
Hyalomma asiaticum	266040	FALSE	Arachnida	Ixodida	0	0
Macrobrachium rosenbergii	79674	TRUE	Malacostraca	Decapoda	0	0
Euwallacea similis	1736056	TRUE	Insecta	Coleoptera	0	0
Bombus flavifrons	103934	TRUE	Insecta	Hymenoptera	0	0
Haemaphysalis longicornis	44386	FALSE	Arachnida	Ixodida	0	0
Hypothenemus hampei	57062	FALSE	Insecta	Coleoptera	0	0
Ixodes persulcatus	34615	FALSE	Arachnida	Ixodida	0	0
Anthophora retusa	597843	FALSE	Insecta	Hymenoptera	0	0
Amphibalanus amphitrite	1232801	FALSE	Thecostraca	Balanomorpha	0	0
Portunus trituberculatus	210409	TRUE	Malacostraca	Decapoda	0	0
Cyprideis torosa	163714	FALSE	Ostracoda	Podocopida	0	0
Bombus terrestris	30195	TRUE	Insecta	Hymenoptera	0	0
Anopheles bellator	139047	TRUE	Insecta	Diptera	0	0
Polypedilum vanderplanki	319348	FALSE	Insecta	Diptera	0	0
Dufourea novaeangliae	178035	TRUE	Insecta	Hymenoptera	0	0
Notodromas monacha	399045	FALSE	Ostracoda	Podocopida	0	0
Oryctes borbonicus	1629725	FALSE	Insecta	Coleoptera	0	0
Larinioides sclopetarius	280406	FALSE	Arachnida	Araneae	0	0
Aromia moschata	1265417	FALSE	Insecta	Coleoptera	0	0
Ctenocephalides felis	7515	TRUE	Insecta	Siphonaptera	0	0
Tetranychus urticae	32264	TRUE	Arachnida	Trombidiformes	0	0
Stegodyphus dumicola	202533	TRUE	Arachnida	Araneae	0	0
Cyamophila willieti	2604842	FALSE	Insecta	Hemiptera	0	0
Hylaeus anthracinus	313031	TRUE	Insecta	Hymenoptera	0	0
Dryococelus australis	614101	FALSE	Insecta	Phasmatodea	0	0
Apis mellifera caucasica	200407	FALSE	Insecta	Hymenoptera	0	0
Ixodes hexagonus	34612	FALSE	Arachnida	Ixodida	0	0
Leptidea sinapis	189913	TRUE	Insecta	Lepidoptera	0	0
Operophtera brumata	104452	FALSE	Insecta	Lepidoptera	0	0
Centruroides vittatus	120091	TRUE	Arachnida	Scorpiones	0	0
Pararge aegeria aegeria	348720	FALSE	Insecta	Lepidoptera	0	0
Armadillidium nasatum	96803	FALSE	Malacostraca	Isopoda	0	0
Anoplophora glabripennis	217634	TRUE	Insecta	Coleoptera	0	0
Nymphon striatum	424472	FALSE	Pycnogonida	Pantopoda	0	0
Melipona quadrifasciata	166423	FALSE	Insecta	Hymenoptera	0	0
Rhyzopertha dominica	92692	FALSE	Insecta	Coleoptera	0	0
Araneus ventricosus	182803	FALSE	Arachnida	Araneae	0	0
Menopon gallinae	328185	FALSE	Insecta	Phthiraptera	0	0
Xylocopa violacea	135666	FALSE	Insecta	Hymenoptera	0	0
Gryllus longicercus	2509291	FALSE	Insecta	Orthoptera	0	0
Onthophagus taurus	166361	TRUE	Insecta	Coleoptera	0	0
Asbolus verrucosus	1661398	FALSE	Insecta	Coleoptera	0	0
Leptotrombidium deliense	299467	FALSE	Arachnida	Trombidiformes	0	0
Homalodisca vitripennis	197043	TRUE	Insecta	Hemiptera	0	0
Frieseomelitta varia	561572	TRUE	Insecta	Hymenoptera	0	0
Papilio polytes	76194	TRUE	Insecta	Lepidoptera	0	0
Papilio machaon	76193	TRUE	Insecta	Lepidoptera	0	0
Ceutorhynchus assimilis	467358	FALSE	Insecta	Coleoptera	0	0
Tetragonisca angustula	166442	FALSE	Insecta	Hymenoptera	0	0
Colias croceus	72248	TRUE	Insecta	Lepidoptera	0	0
Mischocyttarus mexicanus	91405	FALSE	Insecta	Hymenoptera	0	0
Hetaerina americana	62018	TRUE	Insecta	Odonata	0	0
Bombus affinis	309941	TRUE	Insecta	Hymenoptera	0	0
Scirpophaga incertulas	72366	FALSE	Insecta	Lepidoptera	0	0
Epargyreus clarus	520877	TRUE	Insecta	Lepidoptera	0	0
Cydia pomonella	82600	TRUE	Insecta	Lepidoptera	0	0
Pseudomyrmex gracilis	219809	TRUE	Insecta	Hymenoptera	0	0
Eufriesea mexicana	516756	TRUE	Insecta	Hymenoptera	0	0
Trichomalopsis sarcophagae	543379	FALSE	Insecta	Hymenoptera	0	0
Ceratina calcarata	156304	TRUE	Insecta	Hymenoptera	0	0
Apolygus lucorum	248454	FALSE	Insecta	Hemiptera	0	0
Megachile rotundata	143995	TRUE	Insecta	Hymenoptera	0	0
Nephila pilipes	299642	FALSE	Arachnida	Araneae	0	0
Trichonephila clavipes	2585209	FALSE	Arachnida	Araneae	0	0
Aphidius gifuensis	684658	TRUE	Insecta	Hymenoptera	0	0
Trichonephila clavata	2740835	FALSE	Arachnida	Araneae	0	0
Cordylochernes scorpioides	51811	FALSE	Arachnida	Pseudoscorpiones	0	0
Sipha flava	143950	TRUE	Insecta	Hemiptera	0	0
Diuraphis noxia	143948	TRUE	Insecta	Hemiptera	0	0
Aquatica leii	1421715	FALSE	Insecta	Coleoptera	0	0
Megalopta genalis	115081	TRUE	Insecta	Hymenoptera	0	0
Ignelater luminosus	2038154	FALSE	Insecta	Coleoptera	0	0
Pediculus humanus corporis	121224	TRUE	Insecta	Phthiraptera	0	0
Chironomus riparius	315576	FALSE	Insecta	Diptera	0	0
Lasius niger	67767	FALSE	Insecta	Hymenoptera	0	0
Schistocerca piceifrons	274613	TRUE	Insecta	Orthoptera	0	0
Pollicipes pollicipes	41117	TRUE	Thecostraca	Pollicipedomorpha	0	0
Apis mellifera carnica	88217	FALSE	Insecta	Hymenoptera	0	0
Eretmocerus hayati	131215	FALSE	Insecta	Hymenoptera	0	0
Rhopalosiphum maidis	43146	TRUE	Insecta	Hemiptera	0	0
Rhynchophorus ferrugineus	354439	FALSE	Insecta	Coleoptera	0	0
Coptotermes formosanus	36987	FALSE	Insecta	Blattodea	0	0
Caerostris darwini	1538125	FALSE	Arachnida	Araneae	0	0
Caligus rogercresseyi	217165	FALSE	Hexanauplia	Siphonostomatoida	0	0
Bombus pascuorum	65598	TRUE	Insecta	Hymenoptera	0	0
Euphydryas editha	104508	FALSE	Insecta	Lepidoptera	0	0
Timema podura	61482	FALSE	Insecta	Phasmatodea	0	0
Kerria lacca	473130	FALSE	Insecta	Hemiptera	0	0
Loxostege sticticalis	481309	FALSE	Insecta	Lepidoptera	0	0
Cryptolaemus montrouzieri	559131	FALSE	Insecta	Coleoptera	0	0
Spodoptera litura	69820	TRUE	Insecta	Lepidoptera	0	0
Iphiclides podalirius	110791	FALSE	Insecta	Lepidoptera	0	0
Parnassius apollo	110799	FALSE	Insecta	Lepidoptera	0	0
Aphis glycines	307491	FALSE	Insecta	Hemiptera	0	0
Nilaparvata lugens	108931	TRUE	Insecta	Hemiptera	0	0
Helicoverpa armigera	29058	TRUE	Insecta	Lepidoptera	0	0
Phaedon cochleariae	80249	FALSE	Insecta	Coleoptera	0	0
Euwallacea fornicatus	995702	TRUE	Insecta	Coleoptera	0	0
Danaus plexippus plexippus	278856	FALSE	Insecta	Lepidoptera	0	0
Vanessa tameamea	334116	TRUE	Insecta	Lepidoptera	0	0
Aphis craccivora	307492	FALSE	Insecta	Hemiptera	0	0
Cephus cinctus	211228	TRUE	Insecta	Hymenoptera	0	0
Gonioctena quinquepunctata	63699	FALSE	Insecta	Coleoptera	0	0
Stegodyphus mimosarum	407821	FALSE	Arachnida	Araneae	0	0
Diachasma alloeum	454923	TRUE	Insecta	Hymenoptera	0	0
Phlebotomus argentipes	94469	TRUE	Insecta	Diptera	0	0
Tuta absoluta	702717	FALSE	Insecta	Lepidoptera	0	0
Chionoecetes opilio	41210	FALSE	Malacostraca	Decapoda	0	0
Heterotrigona itama	395501	FALSE	Insecta	Hymenoptera	0	0
Acanthoscelides obtectus	200917	FALSE	Insecta	Coleoptera	0	0
Melitaea cinxia	113334	TRUE	Insecta	Lepidoptera	0	0
Chilo suppressalis	168631	FALSE	Insecta	Lepidoptera	0	0
Leptosia nina	320188	FALSE	Insecta	Lepidoptera	0	0
Spodoptera exigua	7107	FALSE	Insecta	Lepidoptera	0	0
Palaemon carinicauda	392227	TRUE	Malacostraca	Decapoda	0	0
Armadillidium vulgare	13347	FALSE	Malacostraca	Isopoda	0	0
Lutzomyia longipalpis	7200	TRUE	Insecta	Diptera	0	0
Ranatra chinensis	642074	FALSE	Insecta	Hemiptera	0	0
Belonocnema kinseyi	2817044	TRUE	Insecta	Hymenoptera	0	0
Bombus impatiens	132113	TRUE	Insecta	Hymenoptera	0	0
Meganyctiphanes norvegica	48144	FALSE	Malacostraca	Euphausiacea	0	0
Cydia fagiglandana	1458189	TRUE	Insecta	Lepidoptera	0	0
Dinothrombium tinctorium	1965070	FALSE	Arachnida	Trombidiformes	0	0
Diaphorina citri	121845	TRUE	Insecta	Hemiptera	0	0
Choristoneura fumiferana	7141	FALSE	Insecta	Lepidoptera	0	0
Pieris brassicae	7116	TRUE	Insecta	Lepidoptera	0	0
Pieris rapae	64459	TRUE	Insecta	Lepidoptera	0	0
Ladona fulva	123851	FALSE	Insecta	Odonata	0	0
Helicoverpa zea	7113	TRUE	Insecta	Lepidoptera	0	0
Trichoplusia ni	7111	TRUE	Insecta	Lepidoptera	0	0
Spodoptera littoralis	7109	FALSE	Insecta	Lepidoptera	0	0
Bombus fervidus	203811	TRUE	Insecta	Hymenoptera	0	0
Sarcoptes scabiei	52283	FALSE	Arachnida	Sarcoptiformes	0	0
Megalurothrips usitatus	439358	FALSE	Insecta	Thysanoptera	0	0
Cydia strobilella	1100964	TRUE	Insecta	Lepidoptera	0	0
Nesidiocoris tenuis	355587	FALSE	Insecta	Hemiptera	0	0
Hyalella azteca	294128	TRUE	Malacostraca	Amphipoda	0	0
Ixodes pacificus	29930	FALSE	Arachnida	Ixodida	0	0
Polyplax serrata	468196	FALSE	Insecta	Phthiraptera	0	0
Dendrolimus kikuchii	765133	FALSE	Insecta	Lepidoptera	0	0
Halocaridina rubra	373956	FALSE	Malacostraca	Decapoda	0	0
Tropilaelaps mercedesae	418985	FALSE	Arachnida	Mesostigmata	0	0
Cydia splendana	1100963	TRUE	Insecta	Lepidoptera	0	0
Nomia melanderi	2448451	TRUE	Insecta	Hymenoptera	0	0
Varroa jacobsoni	62625	TRUE	Arachnida	Mesostigmata	0	0
Diatraea saccharalis	40085	FALSE	Insecta	Lepidoptera	0	0
Bombus pyrosoma	396416	TRUE	Insecta	Hymenoptera	0	0
Chrysodeixis includens	689277	FALSE	Insecta	Lepidoptera	0	0
Apis laboriosa	183418	TRUE	Insecta	Hymenoptera	0	0
Trichonephila inaurata madagascariensis	2747483	FALSE	Arachnida	Araneae	0	0
Chrysoperla carnea	189513	TRUE	Insecta	Neuroptera	0	0
Spodoptera frugiperda	7108	TRUE	Insecta	Lepidoptera	0	0
Ceratosolen solmsi marchali	326594	TRUE	Insecta	Hymenoptera	0	0
Limulus polyphemus	6850	TRUE	Merostomata	Xiphosura	0	0
Parnassius mnemosyne	213953	FALSE	Insecta	Lepidoptera	0	0
Idotea baltica	82763	FALSE	Malacostraca	Isopoda	0	0
Diploptera punctata	6984	FALSE	Insecta	Blattodea	0	0
Blattella germanica	6973	FALSE	Insecta	Blattodea	0	0
Caerostris extrusa	172846	FALSE	Arachnida	Araneae	0	0
Abscondita terminalis	2069292	FALSE	Insecta	Coleoptera	0	0
Pieris napi	78633	TRUE	Insecta	Lepidoptera	0	0
Bombus vosnesenskii	207650	TRUE	Insecta	Hymenoptera	0	0
Amblyomma americanum	6943	FALSE	Arachnida	Ixodida	0	0
Melanaphis sacchari	742174	TRUE	Insecta	Hemiptera	0	0
Rhipicephalus microplus	6941	TRUE	Arachnida	Ixodida	0	0
Clunio marinus	568069	FALSE	Insecta	Diptera	0	0
Ephemera danica	1049336	FALSE	Insecta	Ephemeroptera	0	0
Cinara cedri	506608	FALSE	Insecta	Hemiptera	0	0
Danaus plexippus	13037	TRUE	Insecta	Lepidoptera	0	0
Amyelois transitella	680683	TRUE	Insecta	Lepidoptera	0	0
Zophobas morio	2755281	FALSE	Insecta	Coleoptera	0	0
Halotydeus destructor	2874060	FALSE	Arachnida	Trombidiformes	0	0
Macrosiphum euphorbiae	13131	FALSE	Insecta	Hemiptera	0	0
Schistocerca americana	7009	TRUE	Insecta	Orthoptera	0	0
Schistocerca nitens	7011	TRUE	Insecta	Orthoptera	0	0
Sitophilus oryzae	7048	TRUE	Insecta	Coleoptera	0	0
Trichogramma brassicae	86971	FALSE	Insecta	Hymenoptera	0	0
Bombyx mandarina	7092	TRUE	Insecta	Lepidoptera	0	0
Tribolium madens	41895	TRUE	Insecta	Coleoptera	0	0
Tenebrio molitor	7067	TRUE	Insecta	Coleoptera	0	0
Popillia japonica	7064	FALSE	Insecta	Coleoptera	0	0
Dermacentor silvarum	543639	TRUE	Arachnida	Ixodida	0	0
Varroa destructor	109461	TRUE	Arachnida	Mesostigmata	0	0
Pectinophora gossypiella	13191	TRUE	Insecta	Lepidoptera	0	0
Zootermopsis nevadensis	136037	TRUE	Insecta	Blattodea	0	0
Agrilus planipennis	224129	TRUE	Insecta	Coleoptera	0	0
Aphis gossypii	80765	TRUE	Insecta	Hemiptera	0	0
Trinorchestia longiramus	1923959	FALSE	Malacostraca	Amphipoda	0	0
Papilio xuthus	66420	TRUE	Insecta	Lepidoptera	0	0
Mythimna separata	271217	FALSE	Insecta	Lepidoptera	0	0
Rhynocoris fuscipes	488301	FALSE	Insecta	Hemiptera	0	0
Leguminivora glycinivorella	1035111	TRUE	Insecta	Lepidoptera	0	0
Eumeta japonica	151549	FALSE	Insecta	Lepidoptera	0	0
