## Supplementary material for "Evolutionary innovation through fusion of sequences from across the tree of life": ST Tables 1 through 21: HGTc_SI table 4_V7.xlsx

### Sheet: Sheet1
cluster_id	representative_chimera	n_species	span_taxid	span_name	span_rank
1	XP_034487048.1	181	7496	Pterygota	subclass
2	XP_042220148.1	11	6683	Decapoda	order
3	XP_035715507.1	11	6656	Arthropoda	phylum
4	XP_044763649.1	9	41088	Cucujiformia	infraorder
5	XP_054161842.1	7	83137	Sarcoptiformes	order
6	XP_046649021.1	5	6668	Daphnia	genus
7	XP_044750704.1	4	41088	Cucujiformia	infraorder
8	XP_046456339.1	4	6668	Daphnia	genus
9	XP_021699539.1	3	1056966	Aedini	tribe
10	XP_035705692.1	3	730330	Entomobryomorpha	order
11	XP_035703129.1	3	730330	Entomobryomorpha	order
12	XP_037790819.1	3	133894	Penaeus	genus
13	XP_041972388.1	3	37572	Papilionoidea	superfamily
14	XP_059092480.1	2	116569	Neocopepoda	infraclass
15	XP_062531590.1	2	104431	Obtectomera	clade
16	XP_038206242.1	2	7114	Pieridae	family
17	XP_071643383.1	2	300110	Temnothorax	genus
18	XP_054167651.1	2	6656	Arthropoda	phylum
19	XP_032797465.2	2	6668	Daphnia	genus
20	XP_046453153.1	2	6668	Daphnia	genus
21	XP_046460947.1	2	6668	Daphnia	genus
22	XP_028178173.1	2	29056	Ostrinia	genus
23	XP_059086440.1	2	116569	Neocopepoda	infraclass
24	XP_067614489.1	1	178769	Eurosta solidaginis	species
25	XP_070390518.1	1	60249	Dermacentor albipictus	species
26	XP_054166030.1	1	1686743	Oppia nitens	species
27	XP_054165804.1	1	1686743	Oppia nitens	species
28	XP_054165701.1	1	1686743	Oppia nitens	species
29	XP_048481436.1	1	51655	Plutella xylostella	species
30	XP_065207242.1	1	170843	Planococcus citri	species
31	XP_054156590.1	1	1686743	Oppia nitens	species
32	XP_065173386.1	1	877792	Atheta coriaria	species
33	XP_050527957.1	1	58002	Daktulosphaira vitifoliae	species
34	XP_065218164.1	1	170843	Planococcus citri	species
35	XP_055704333.1	1	29031	Phlebotomus papatasi	species
36	XP_049848309.1	1	7010	Schistocerca gregaria	species
37	XP_065223590.1	1	170843	Planococcus citri	species
38	XP_065225331.1	1	170843	Planococcus citri	species
39	XP_023331203.1	1	1294199	Eurytemora carolleeae	species
40	XP_054157154.1	1	1686743	Oppia nitens	species
41	XP_046403459.1	1	197161	Ischnura elegans	species
42	XP_054169292.1	1	1686743	Oppia nitens	species
43	XP_054272665.1	1	74068	Macrosteles quadrilineatus	species
44	XP_062702136.1	1	7160	Aedes albopictus	species
45	XP_064461306.1	1	34597	Ornithodoros turicata	species
46	XP_067619053.1	1	178769	Eurosta solidaginis	species
47	XP_015919340.2	1	114398	Parasteatoda tepidariorum	species
48	XP_063702760.1	1	469753	Culicoides brevitarsis	species
49	XP_045779580.1	1	191418	Maniola jurtina	species
50	XP_046143733.1	1	1437191	Osmia bicornis bicornis	subspecies
51	XP_065584755.1	1	6661	Artemia franciscana	species
52	XP_046402901.1	1	197161	Ischnura elegans	species
53	XP_065560524.1	1	6661	Artemia franciscana	species
54	XP_063242512.1	1	93214	Bacillus rossius redtenbacheri	subspecies
55	XP_063239750.1	1	93214	Bacillus rossius redtenbacheri	subspecies
56	XP_018903502.2	1	7038	Bemisia tabaci	species
57	XP_063236389.1	1	93214	Bacillus rossius redtenbacheri	subspecies
58	XP_064214057.1	1	7070	Tribolium castaneum	species
59	XP_049785902.1	1	274614	Schistocerca cancellata	species
60	XP_023324156.1	1	1294199	Eurytemora carolleeae	species
61	XP_046646423.1	1	35523	Daphnia pulicaria	species
62	XP_068991025.1	1	441929	Neodiprion pinetum	species
63	XP_026318555.1	1	1477025	Hyposmocoma kahamanoa	species
64	XP_037951667.1	1	139649	Teleopsis dalmanni	species
65	XP_035708240.1	1	158441	Folsomia candida	species
66	XP_035708168.1	1	158441	Folsomia candida	species
67	XP_021965719.2	1	158441	Folsomia candida	species
68	XP_021965073.1	1	158441	Folsomia candida	species
69	XP_021960153.2	1	158441	Folsomia candida	species
70	XP_021956151.1	1	158441	Folsomia candida	species
71	XP_021953192.2	1	158441	Folsomia candida	species
72	XP_021952783.1	1	158441	Folsomia candida	species
73	XP_027204138.1	1	6956	Dermatophagoides pteronyssinus	species
74	XP_027200358.1	1	6956	Dermatophagoides pteronyssinus	species
75	XP_022173178.1	1	13164	Myzus persicae	species
76	XP_052125515.1	1	133901	Frankliniella occidentalis	species
77	XP_023345006.1	1	1294199	Eurytemora carolleeae	species
78	XP_023332299.1	1	1294199	Eurytemora carolleeae	species
79	XP_023329593.1	1	1294199	Eurytemora carolleeae	species
80	XP_023328891.1	1	1294199	Eurytemora carolleeae	species
81	XP_023325437.1	1	1294199	Eurytemora carolleeae	species
82	XP_028168683.1	1	93504	Ostrinia furnacalis	species
83	XP_029341141.1	1	7029	Acyrthosiphon pisum	species
84	XP_059093711.1	1	6832	Tigriopus californicus	species
85	XP_037041958.1	1	38358	Bradysia coprophila	species
86	XP_048520150.1	1	77166	Dendroctonus ponderosae	species
87	XP_023324698.1	1	1294199	Eurytemora carolleeae	species
88	XP_040063786.1	1	6945	Ixodes scapularis	species
89	XP_029821973.3	1	6945	Ixodes scapularis	species
90	XP_052565726.1	1	42434	Culex pipiens pallens	subspecies
91	XP_040568466.1	1	72036	Lepeophtheirus salmonis	species
92	XP_030032673.1	1	7130	Manduca sexta	species
93	XP_037049533.1	1	38358	Bradysia coprophila	species
94	XP_037030969.1	1	38358	Bradysia coprophila	species
95	XP_059099335.1	1	6832	Tigriopus californicus	species
96	XP_037026007.1	1	38358	Bradysia coprophila	species
97	XP_028045706.1	1	307658	Monomorium pharaonis	species
98	XP_034949802.1	1	460826	Chelonus insularis	species
99	XP_037517182.1	1	34632	Rhipicephalus sanguineus	species
100	XP_034245505.1	1	161013	Thrips palmi	species
101	XP_031633908.1	1	265458	Contarinia nasturtii	species
102	XP_055306475.1	1	263140	Sitodiplosis mosellana	species
103	XP_031328047.1	1	7054	Photinus pyralis	species
104	XP_044593972.1	1	32391	Cotesia glomerata	species
