## Supplementary material for "Evolutionary innovation through fusion of sequences from across the tree of life": ST Tables 1 through 21: HGTc_SI table 5_V9.xlsx

### Sheet: Data
cluster_id	span_name	Minimum age (MYA)	Reference #	all_species
1	Pterygota	401		Microplitis demolitor, Drosophila jambulina, Eupeodes corollae, Anastrepha obliqua, Drosophila albomicans, Anopheles moucheti, Exocentrus adspersus, Culex quinquefasciatus, Periplaneta americana, Cotesia congregata, Bactrocera tryoni, Drosophila subpulchrella, Cloeon dipterum, Drosophila yakuba, Drosophila guanche, Culex pipiens pipiens, Anastrepha ludens, Bradysia odoriphaga, Drosophila miranda,…
2	Decapoda	394		Penaeus indicus, Procambarus clarkii, Homarus americanus, Penaeus japonicus, Penaeus chinensis, Penaeus vannamei, Petrolisthes manimaculis, Petrolisthes cinctipes, Cherax quadricarinatus, Panulirus ornatus, Penaeus monodon
3	Arthropoda	Unclear		Medioppia subpectinata, Pseudolycoriella hygida, Tyrophagus putrescentiae, Rhagoletis zephyria, Allacma fusca, Folsomia candida, Bradysia odoriphaga, Blomia tropicalis, Bradysia coprophila, Oppia nitens, Oppiella nova
4	Cucujiformia	229	1	Diorhabda carinulata, Diorhabda sublineata, Coccinella septempunctata, Harmonia axyridis, Diabrotica undecimpunctata, Diabrotica balteata, Phyllotreta striolata, Diabrotica virgifera virgifera, Psylliodes chrysocephalus
5	Sarcoptiformes	389	2	Dermatophagoides pteronyssinus, Tyrophagus putrescentiae, Blomia tropicalis, Euroglyphus maynei, Oppia nitens, Dermatophagoides farinae, Oppiella nova
6	Daphnia	145	3	Daphnia pulicaria, Daphnia carinata, Daphnia sinensis, Daphnia pulex, Daphnia magna
7	Cucujiformia	229	1	Brassicogethes aeneus, Anthonomus grandis grandis, Coccinella septempunctata, Harmonia axyridis
8	Daphnia	145	3	Daphnia sinensis, Daphnia pulicaria, Daphnia pulex, Daphnia magna
9	Aedini	92		Aedes albopictus, Armigeres subalbatus, Aedes aegypti
10	Entomobryomorpha	242	5	Folsomia candida, Orchesella dallaii, Orchesella cincta
11	Entomobryomorpha	242	5	Folsomia candida, Orchesella dallaii, Orchesella cincta
12	Penaeus	83.1		Penaeus chinensis, Penaeus monodon, Penaeus vannamei
13	Papilionoidea	97.5		Maniola hyperantus, Pararge aegeria, Aricia agestis
14	Neocopepoda	446	6	Tigriopus californicus, Eurytemora carolleeae
15	Obtectomera	101		Plodia interpunctella, Bombyx mori
16	Pieridae	70		Pieris macdunnoughi, Zerene cesonia
17	Temnothorax	10.3		Temnothorax curvispinosus, Temnothorax longispinosus
18	Arthropoda	Unclear		Oppia nitens, Photinus pyralis
19	Daphnia	19	3	Daphnia sinensis, Daphnia magna
20	Daphnia	0.082	4	Daphnia pulicaria, Daphnia pulex
21	Daphnia	0.082	4	Daphnia pulicaria, Daphnia pulex
22	Ostrinia	3.3	7	Ostrinia nubilalis, Ostrinia furnacalis
23	Neocopepoda	446	6	Tigriopus californicus, Eurytemora carolleeae

### Sheet: References
Reference #	Citation
1	S.-Q. Zhang, et al., Evolutionary history of Coleoptera revealed by extensive sampling of genes and species. Nat. Commun. 9, 205 (2018).
2	P. Arribas, et al., Mitochondrial metagenomics reveals the ancient origin and phylodiversity of soil mites and provides a phylogeny of the Acari. Mol. Biol. Evol. 37, 683–694 (2020).
3	L. Cornetti, P. D. Fields, K. Van Damme, D. Ebert, A fossil-calibrated phylogenomic analysis of Daphnia and the Daphniidae. Mol. Phylogenet. Evol. 137, 250–262 (2019).
4	A. R. Omilian, M. Lynch, Patterns of intraspecific DNA variation in the Daphnia nuclear genome. Genetics 182, 325–336 (2009).
5	D. Yu, et al., Phylogenomics of elongate-bodied springtails reveals independent transitions from aboveground to belowground habitats in deep time. Syst. Biol. 71, 1023–1031 (2022).
6	S.-I. Eyun, Phylogenomic analysis of Copepoda (Arthropoda, Crustacea) reveals unexpected similarities with earlier proposed morphological phylogenies. BMC Evol. Biol. 17, 23 (2017).
7	B. S. Coates, D. V. Sumerford, R. L. Hellmich, L. C. Lewis, Partial mitochondrial genome sequences of Ostrinia nubilalis and Ostrinia furnicalis. Int. J. Biol. Sci. 1, 13–18 (2005).
