## Supplementary material for "Evolutionary innovation through fusion of sequences from across the tree of life": ST Tables 1 through 21: HGTc_SI table 6_V2.xlsx

### Sheet: Sheet1
cluster	genome	species	n_genes
1	GCF_013758885.1	Anopheles albimanus	1
1	GCF_943734725.1	Anopheles marshallii	1
1	GCA_017312745.1	Gryllus bimaculatus	1
1	GCA_000005135.1	Drosophila erecta	1
1	GCA_030704895.1	Henosepilachna vigintioctopunctata	1
1	GCF_009870125.1	Drosophila pseudoobscura	1
1	GCA_000005175.1	Drosophila mojavensis	1
1	GCF_001594055.1	Trachymyrmex zeteki	1
1	GCF_943734755.1	Anopheles moucheti	1
1	GCA_029963825.1	Molorchus minor	1
1	GCF_005281655.2	Nylanderia fulva	1
1	GCF_029784165.1	Wyeomyia smithii	1
1	GCF_943734705.1	Anopheles coustani	1
1	GCF_016746235.2	Drosophila teissieri	1
1	GCF_030247185.1	Malaya genurostris	1
1	GCF_021155785.1	Neodiprion fabricii	1
1	GCF_030179915.1	Drosophila takahashii	1
1	GCF_030449975.1	Polyergus mexicanus	1
1	GCF_028554725.1	Zeugodacus cucurbitae	1
1	GCF_020080835.1	Cotesia glomerata	1
1	GCF_047496725.1	Anoplolepis gracilipes	1
1	GCA_042850755.1	Sergentomyia squamirostris	1
1	GCF_004382195.2	Drosophila sechellia	1
1	GCF_001654025.1	Drosophila arizonae	1
1	GCF_023558435.1	Drosophila sulfurigaster albostrigata	1
1	GCF_001465965.1	Polistes dominula	1
1	GCF_016746365.2	Drosophila yakuba	1
1	GCA_000005195.1	Drosophila persimilis	1
1	GCF_000612105.2	Orussus abietinus	1
1	GCF_003651465.1	Formica exsecta	1
1	GCF_029784135.1	Toxorhynchites rutilus septentrionalis	1
1	GCA_048544405.1	Megaselia abdita	1
1	GCF_943734655.1	Sabethes cyaneus	1
1	GCF_023373825.1	Bactrocera dorsalis	1
1	GCF_024586455.1	Bactrocera neohumeralis	1
1	GCF_017639315.1	Drosophila ananassae	1
1	GCF_943734665.1	Anopheles aquasalis	1
1	GCF_001853355.1	Bactrocera latifrons	1
1	GCF_029852145.1	Microplitis mediator	1
1	GCF_001313835.1	Polistes canadensis	1
1	GCF_043229965.1	Drosophila suzukii	1
1	GCF_917208135.1	Athalia rosae	1
1	GCA_041146695.1	Culex pipiens pipiens	1
1	GCA_021223945.1	Drosophila rubida	1
1	GCF_912470025.1	Vespa velutina	1
1	GCF_040581485.1	Linepithema humile	1
1	GCA_040893045.1	Drosophila madeirensis	1
1	GCF_943734635.1	Anopheles cruzii	1
1	GCF_958450345.1	Calliphora vicina	1
1	GCF_905115235.1	Hermetia illucens	1
1	GCA_043792635.1	Vespula maculifrons	1
1	GCF_021901455.1	Neodiprion lecontei	1
1	GCF_000204515.1	Acromyrmex echinatior	1
1	GCA_905319865.3	Cotesia congregata	1
1	GCF_028408465.1	Anastrepha ludens	1
1	GCA_021223985.1	Zaprionus bogoriensis	1
1	GCF_943737925.1	Anopheles nili	1
1	GCA_043792615.1	Vespula squamosa	1
1	GCF_029955315.1	Cylas formicarius	1
1	GCF_000949405.1	Vollenhovia emeryi	1
1	GCF_004354385.1	Drosophila innubila	1
1	GCF_002237135.1	Teleopsis dalmanni	1
1	GCF_000143395.1	Atta cephalotes	1
1	GCF_004382145.1	Drosophila mauritiana	1
1	GCA_023678865.1	Polistes exclamans	1
1	GCA_017607455.1	Acromyrmex insinuator	1
1	GCF_000956235.1	Wasmannia auropunctata	1
1	GCF_014743375.2	Drosophila subpulchrella	1
1	GCA_021223935.1	Drosophila pseudotakahashii	1
1	GCF_016617805.1	Bactrocera tryoni	1
1	GCA_017607545.1	Acromyrmex charruanus	1
1	GCA_021223895.1	Drosophila serrata	1
1	GCA_900659725.1	Callosobruchus maculatus	1
1	GCA_020341155.1	Eciton burchellii	1
1	GCF_023558535.2	Drosophila nasuta	1
1	GCF_003227725.1	Camponotus floridanus	1
1	GCF_025231255.1	Drosophila biarmipes	1
1	GCF_943734695.1	Anopheles maculipalpis	1
1	GCF_001594075.2	Trachymyrmex cornetzi	1
1	GCF_040183065.1	Periplaneta americana	1
1	GCF_001654015.2	Drosophila navojoa	1
1	GCF_016746395.2	Drosophila simulans	1
1	GCF_026212275.2	Microplitis demolitor	1
1	GCA_019049445.1	Ampulex compressa	1
1	GCF_003369915.1	Drosophila miranda	1
1	GCF_029784155.1	Uranotaenia lowii	2
1	GCF_019399895.1	Cardiocondyla obscurior	1
1	GCF_030504385.1	Musca domestica	2
1	GCA_045785165.1	Trichogramma kaykai	1
1	GCF_008121235.1	Drosophila subobscura	1
1	GCF_030788295.1	Drosophila virilis	1
1	GCA_021223785.1	Drosophila immigrans	1
1	GCF_030247195.1	Topomyia yanbarensis	1
1	GCF_000648655.2	Copidosoma floridanum	1
1	GCA_013202065.2	Cotesia typhae	1
1	GCF_001594045.1	Atta colombica	1
1	GCF_016746245.2	Drosophila santomea	1
1	GCF_040414725.1	Anabrus simplex	1
1	GCA_000441895.2	Anopheles sinensis	1
1	GCF_945859705.1	Episyrphus balteatus	1
1	GCF_009193385.2	Nasonia vitripennis	1
1	GCF_017562075.2	Anopheles merus	1
1	GCA_030347285.1	Microctonus hyperodae	1
1	GCA_021223825.1	Drosophila ironensis	1
1	GCF_000599845.2	Trichogramma pretiosum	1
1	GCA_021223865.1	Drosophila pandora	1
1	GCA_017607525.1	Pseudoatta argentina	1
1	GCA_000005155.1	Drosophila grimshawi	1
1	GCF_010583005.1	Odontomachus brunneus	1
1	GCA_021223965.1	Drosophila sulfurigaster	1
1	GCF_016802725.1	Solenopsis invicta	1
1	GCA_021223745.1	Drosophila bunnanda	1
1	GCF_015732765.1	Culex quinquefasciatus	1
1	GCF_003227715.2	Harpegnathos saltator	1
1	GCF_943734845.2	Anopheles funestus	1
1	GCF_030179895.1	Drosophila kikkawai	1
1	GCF_963082655.1	Stomoxys calcitrans	1
1	GCA_000005575.1	Anopheles gambiae str. PEST	1
1	GCA_021224005.1	Drosophila setifemur	1
1	GCA_030347275.1	Microctonus aethiopoides	1
1	GCA_021223845.1	Drosophila pseudoananassae	1
1	GCF_021464435.1	Cataglyphis hispanica	1
1	GCF_024364675.1	Aethina tumida	1
1	GCA_032403825.1	Odynerus spinipes	1
1	GCF_000347755.3	Ceratitis capitata	1
1	GCF_943734765.1	Anopheles ziemanni	1
1	GCF_905475345.1	Vespula vulgaris	1
1	GCF_013141755.1	Anopheles stephensi	1
1	GCF_042242935.1	Bactrocera oleae	1
1	GCF_943734735.2	Anopheles gambiae	1
1	GCF_018902025.1	Drosophila willistoni	1
1	GCF_910589235.1	Vespa crabro	1
1	GCA_021223805.1	Drosophila jambulina	1
1	GCA_964030505.2	Lasius platythorax	1
1	GCF_014466175.1	Vespula pensylvanica	1
1	GCF_014805625.2	Glossina fuscipes	1
1	GCF_000001215.4	Drosophila melanogaster	1
1	GCF_027943255.1	Anastrepha obliqua	1
1	GCF_001594065.2	Cyphomyrmex costatus	1
1	GCF_009650485.2	Drosophila albomicans	1
1	GCF_000187915.1	Pogonomyrmex barbatus	1
1	GCF_021901495.1	Neodiprion virginianus	1
1	GCA_029955175.1	Exocentrus adspersus	1
1	GCF_943734685.1	Anopheles coluzzii	1
1	GCF_016920715.1	Anopheles arabiensis	1
1	GCF_025200985.1	Drosophila gunungcola	1
1	GCA_014466195.1	Vespula germanica	1
1	GCF_019393585.1	Leptopilina boulardi	1
1	GCF_021155765.1	Diprion similis	1
1	GCF_943734745.1	Anopheles darlingi	1
1	GCF_900245975.1	Drosophila guanche	1
1	GCA_021223725.1	Drosophila birchii	1
1	GCF_030179905.1	Drosophila bipectinata	1
1	GCF_945859685.1	Eupeodes corollae	1
1	GCF_949628265.1	Cloeon dipterum	1
1	GCF_003672135.1	Ooceraea biroi	1
1	GCF_001594115.1	Trachymyrmex septentrionalis	1
1	GCF_022045245.1	Lucilia cuprina	1
1	GCF_011750605.1	Drosophila busckii	1
1	GCA_005959815.1	Sarcophaga bullata	1
1	GCF_001313825.1	Dinoponera quadriceps	1
2	GCF_018983055.1	Penaeus indicus	1
2	GCF_038502225.1	Cherax quadricarinatus	1
2	GCF_018991925.1	Homarus americanus	1
2	GCF_017312705.1	Penaeus japonicus	1
2	GCF_040958095.1	Procambarus clarkii	1
2	GCA_034508575.1	Petrolisthes manimaculis	1
2	GCF_036320965.1	Panulirus ornatus	1
2	GCA_033782935.1	Petrolisthes cinctipes	2
3	GCF_001687245.2	Rhagoletis zephyria	2
3	GCA_029228625.1	Pseudolycoriella hygida	4
3	GCA_016920775.1	Bradysia odoriphaga	2
3	GCA_905368565.1	Medioppia subpectinata	23
3	GCA_910591605.1	Allacma fusca	1
4	GCA_927349885.1	Psylliodes chrysocephalus	1
4	GCF_917563875.1	Diabrotica virgifera virgifera	1
4	GCF_026230105.1	Diorhabda sublineata	1
4	GCF_040954645.1	Diabrotica undecimpunctata	1
4	GCF_026250575.1	Diorhabda carinulata	1
4	GCA_918026665.1	Diabrotica balteata	1
4	GCA_918026865.1	Phyllotreta striolata	1
5	GCA_905397405.1	Oppiella nova	1
5	GCF_001901225.1	Dermatophagoides pteronyssinus	1
5	GCA_000767015.2	Dermatophagoides farinae	1
5	GCA_020809275.1	Dermatophagoides farinae	1
5	GCA_029204025.1	Blomia tropicalis	2
5	GCA_021730765.1	Tyrophagus putrescentiae	2
5	GCA_002135145.1	Euroglyphus maynei	1
6	GCA_013167095.2	Daphnia sinensis	1
6	GCF_022539665.2	Daphnia carinata	1
6	GCF_020631705.1	Daphnia magna	1
6	GCF_021134715.1	Daphnia pulex	1
7	GCA_921294245.1	Brassicogethes aeneus	1
7	GCF_914767665.1	Harmonia axyridis	2
7	GCF_022605725.1	Anthonomus grandis grandis	1
7	GCF_907165205.1	Coccinella septempunctata	10
9	GCF_002204515.2	Aedes aegypti	1
9	GCF_006496715.1	Aedes albopictus	1
9	GCF_024139115.2	Armigeres subalbatus	1
11	GCF_002217175.1	Folsomia candida	22
11	GCA_001718145.1	Orchesella cincta	3
11	GCA_964186735.1	Orchesella dallaii	22
12	GCF_019202785.1	Penaeus chinensis	1
12	GCF_042767895.1	Penaeus vannamei	1
12	GCF_015228065.2	Penaeus monodon	1
13	GCF_905163445.1	Pararge aegeria	1
13	GCF_902806685.2	Maniola hyperantus	1
13	GCF_905147365.1	Aricia agestis	1
15	GCF_030269925.1	Bombyx mori	1
15	GCF_027563975.2	Plodia interpunctella	1
16	GCA_905332375.1	Pieris macdunnoughi	1
16	GCF_012273895.1	Zerene cesonia	1
17	GCF_030848805.1	Temnothorax longispinosus	1
17	GCF_003070985.1	Temnothorax curvispinosus	1
22	GCF_963855985.1	Ostrinia nubilalis	2
22	GCF_004193835.3	Ostrinia furnacalis	1
23	GCF_007210705.1	Tigriopus californicus	1
25	GCF_038994185.2	Dermacentor albipictus	1
29	GCF_932276165.1	Plutella xylostella	1
30	GCF_950023065.1	Planococcus citri	2
31	GCF_028296485.1	Oppia nitens	1
32	GCF_025399875.1	Dalotia coriaria	1
33	GCF_025091365.1	Daktulosphaira vitifoliae	1
35	GCF_024763615.1	Phlebotomus papatasi	1
36	GCF_023897955.1	Schistocerca gregaria	1
43	GCF_028750875.1	Macrosteles quadrilineatus	1
44	GCF_035046485.1	Aedes albopictus	1
45	GCF_037126465.1	Ornithodoros turicata	1
46	GCF_040869045.1	Eurosta solidaginis	1
47	GCF_043381705.1	Parasteatoda tepidariorum	1
48	GCF_036172545.1	Culicoides brevitarsis	1
49	GCF_905333055.1	Maniola jurtina	1
50	GCF_907164935.1	Osmia bicornis bicornis	1
52	GCF_921293095.1	Ischnura elegans	1
53	GCF_032884065.1	Artemia franciscana	1
55	GCF_032445375.1	Bacillus rossius redtenbacheri	1
56	GCF_918797505.1	Bemisia tabaci	1
58	GCF_031307605.1	Tribolium castaneum	5
59	GCF_023864275.1	Schistocerca cancellata	1
60	GCF_000591075.1	Eurytemora carolleeae	2
61	GCF_021234035.1	Daphnia pulicaria	1
62	GCF_021155775.2	Neodiprion pinetum	1
63	GCF_003589595.1	Hyposmocoma kahamanoa	1
75	GCF_001856785.1	Myzus persicae	1
76	GCF_000697945.3	Frankliniella occidentalis	1
83	GCF_005508785.2	Acyrthosiphon pisum	1
86	GCF_020466585.1	Dendroctonus ponderosae	1
89	GCF_016920785.2	Ixodes scapularis	1
90	GCF_016801865.2	Culex pipiens pallens	1
91	GCF_016086655.4	Lepeophtheirus salmonis	1
92	GCF_014839805.1	Manduca sexta	1
94	GCF_014529535.1	Bradysia coprophila	1
97	GCF_013373865.1	Monomorium pharaonis	1
98	GCF_013357705.1	Chelonus insularis	1
99	GCF_013339695.2	Rhipicephalus sanguineus	1
100	GCF_012932325.1	Thrips palmi	1
101	GCF_009176525.2	Contarinia nasturtii	1
102	GCF_009176505.1	Sitodiplosis mosellana	1
103	GCF_008802855.1	Photinus pyralis	1
