## Supplementary material for "Evolutionary innovation through fusion of sequences from across the tree of life": ST Tables 1 through 21: HGTc_SI table 8_V11.xlsx

### Sheet: ecological_associations
interval	cluster_id	species	donor	evidence	donor relationship
GCF_018991925.1; XP_042220148.1; HGT_(352,559)	2	Homarus americanus	Metapenaeus ensis majanivirus	blast, hmmer, ML	Majaniviruses are endogenous retroviruses of decapods, related to white spot syndrome virus (10)
GCF_002217175.1; XP_035715507.1; HGT_(127,249)	3	Folsomia candida	Entomospira spp.	ML	Entomospira are a genus of putative pathogens isolated from arthropod tissue
GCF_015228065.2; XP_037790819.1; HGT_(736,1165)	12	Penaeus monodon	Shewanella woodyi	ML, hmmer	Penaeus are marine shrimp that feed on marine bacteria (15). Shewanella woodyi is a marine bacterium (16). Shewanella cause Penaeus disease (17).
GCF_007210705.1; XP_059092480.1; HGT_(88,215)	14	Tigriopus californicus	Shewenella spp., Vibrio spp.	ML, hmmer	Shewanella is marine (16), Vibrio is a copepod symbiont/commensal (18).
GCF_030848805.1; XP_071643383.1; HGT_(482,1243)	17	Temnothorax longispinosus	Insect-infecting toti viruses (Camponotus nipponicus virus ,Halyomorpha halys toti-like virus 1, Sanya orius sauteri totivirus 1, Hangzhou zicrona caerulea totivirus 1)	blast, hmmer, ML	Temnothorax longispinosus is an ant, donors are diverse insect-infecting totiviruses, including a virus of the ant Camponotus nipponicus virus
GCF_021134715.1; XP_046460947.1; HGT_(278,504)	21	Daphnia pulex	Batrachochytrium (multiple species)	ML, blast, hmmer	Batrachochytrium are pathogenic fungi found in freshwater aquatic ecosystems like ponds(4), Daphnia lives in freshwater ponds (5)
GCF_040869045.1; XP_067614489.1; HGT_(177,317)	24	Eurosta solidaginis	Densovirinae	ML	Eurosta solidaginis is an insect (diptera), Densovirinae are viruses that infects diverse insect lineage
GCF_028296485.1; XP_054165804.1; HGT_(9,412)	27	Oppia nitens	Streptosporangium pseudovulgare	blast, hmmer	Streptosporangium pseudovulgare is a soil-dwelling bacteria (14), Oppia are soil-dwelling mites (3)
GCF_028296485.1; XP_054165701.1; HGT_(3,417)	28	Oppia nitens	Streptomyces spp.	ML, blast, hmmer	Streptomyces is a predominantly soil-dwelling group of bacteria (13), Oppia are soil-dwelling mites (3)
GCF_025091365.1; XP_050527957.1; HGT_(246,410)	33	Daktulosphaira vitifoliae	Myzus persicae and Sitobion miscanthi densovirus	ML	Daktulosphaira vitifoliae is a hemipteran insect plant parasite. The donor viruses infect other hemipteran plant parasites
GCF_024763615.1; XP_055704333.1; HGT_(287,573)	35	Phlebotomus papatasi	Leuven Partiti-like virus 1	ML, blast	Leuven Partiti-like virus 1 was isolated from the wasp Vespula vespa.
GCF_028296485.1; XP_054169292.1; HGT_(528,849)	42	Oppia nitens	Acidobacteria spp.	ML	Acidobacter are common in many soil ecosystems (2), Oppia are soil-dwelling mites (3)
GCF_037126465.1; XP_064461306.1; HGT_(298,596)	45	Ornithodoros turicata	Morganellaceae bacteria (genera Xenorhabdus and Photorhabdus)	ML, blast, hmmer	Symbionts of insect-infecting entomopathogenic nematodes (1)
GCF_040869045.1; XP_067619053.1; HGT_(71,262)	46	Eurosta solidaginis	Jalime partiti-like virus 1	ML, blast	E. solidaginis is a fly (Diptera), the donor is a putative dipteran-infecting virus
GCF_043381705.1; XP_015919340.2; HGT_(260,389)	47	Parasteatoda tepidariorum	Spinybacked orbweaver circular virus 1	blast, hmmer	Parasteatoda is a spider, Spinybacked orbweaver circular virus 1 is a vertically transmitted virus of a different spider (7)
GCF_905333055.1; XP_045779580.1; HGT_(1,110)	49	Maniola jurtina	Lepidopteran rhabdo-related virus OKIAV11	hmmer, ML	Maniola jurtina is a lepidopteran, the donor is a putative lepidopteran-infecting virus
GCF_907164935.1; XP_046143733.1; HGT_(518,815)	50	Osmia bicornis bicornis	hymenopteran phasma-related virus OKIAV228	ML, blast	O. bicornis is a hymenopteran, the donor is a putative hymenopteran-intecting virus
GCF_032445375.1; XP_063242512.1; HGT_(10,81)	54	Bacillus rossius redtenbacheri	Ichnoviruses	blast, hmmer	Ichnoviruses are mutalists of parasitoid wasps (8), and Bacillus rossius redtenbacheri is a stick insect. Stick insects are frequent hosts of parasitoid wasps (9)
GCF_007210705.1; XP_059093711.1; HGT_(7,220)	84	Tigriopus californicus	Albimonas donghaensis or Afifella pfennigii	ML	Tigriopus is a marine copepod, both potential donors are marine bacteria (11) (12)
GCF_014529535.1; XP_037041958.1; HGT_(785,1309)	85	Bradysia coprophila	Fungi (Agaricomycetes or Mucoromycota)	ML, blast, hmmer	Bradysia coprophila are fungus gnats that feed on fungi (6), Agaricomycetes are fungi
GCF_016920785.2; XP_040063786.1; HGT_(373,470)	88	Ixodes scapularis	Rhabdovirus spp.	ML, blast	Ixodes scapularis is a tick, and potential donor viruses were isolated from the tick species Ixodes scapularis
GCF_013373865.1; XP_028045706.1; HGT_(155,535)	97	Monomorium pharaonis	Lasius neglectus virus 2	ML, blast	M. pharonis is an ant, the donor is a putative ant-intecting virus
GCF_013357705.1; XP_034949802.1; HGT_(91,435)	98	Chelonus insularis	Yalta virus and nudivirus spp.	ML, blast	Yalta virus was isoalted from the dipteran Drosophila melanogaster, and nudiviruses infect diverse arthropod lineages
GCF_008802855.1; XP_031328047.1; HGT_(317,532)	103	Photinus pyralis	Hubei diptera viruses, Liriomyza bunyavirus, Coleopteran phenui-related virus OKIAV308, Shuangao Insect Virus 3, Changping Tick Virus 1	ML, blast, hmmer	Photinus pyralis is an insect (order Coleoptera), possible donors are insect-infecting viruses including a coleopteran virus
GCF_020080835.1; XP_044593972.1; HGT_(4,474)	104	Cotesia glomerata	Tipula oleracea nudivirus	blast, hmmer, ML	Cotesia glomerata is a parasitoid wasp of lepidopterans, and the donor is a lepidopteran-infecting virus

### Sheet: symbionts
name	node	inters	n_inters
Vibrio	662	GCF_021234035.1; XP_046649021.1; HGT_(450,633)', 'GCF_007210705.1; XP_059092480.1; HGT_(88,215)', 'GCF_028296485.1; XP_054167651.1; HGT_(394,509)', 'GCF_032884065.1; XP_065560524.1; HGT_(544,669)', 'GCF_032445375.1; XP_063239750.1; HGT_(383,669)', 'GCF_002237135.1; XP_037951667.1; HGT_(1,225)', 'GCF_002217175.1; XP_035708240.1; HGT_(360,547)', 'GCF_002217175.1; XP_021965719.2; HGT_(208,419)', 'GC…	9
Acinetobacter	469	GCF_907165205.1; XP_044763649.1; HGT_(158,738)', 'GCF_028296485.1; XP_054167651.1; HGT_(394,509)', 'GCF_950023065.1; XP_065218164.1; HGT_(148,713)', 'GCF_950023065.1; XP_065225331.1; HGT_(123,673)', 'GCF_028750875.1; XP_054272665.1; HGT_(1164,1291)', 'GCF_918797505.1; XP_018903502.2; HGT_(260,699)', 'GCF_031307605.1; XP_064214057.1; HGT_(107,310)', 'GCF_002217175.1; XP_035708240.1; HGT_(360,547)'	8
Paenibacillus	44249	GCF_030269925.1; XP_062531590.1; HGT_(720,878)', 'GCF_012273895.1; XP_038206242.1; HGT_(6,216)', 'GCF_028296485.1; XP_054167651.1; HGT_(394,509)', 'GCF_028750875.1; XP_054272665.1; HGT_(1164,1291)', 'GCF_032884065.1; XP_065560524.1; HGT_(544,669)', 'GCF_002217175.1; XP_035708240.1; HGT_(360,547)', 'GCF_002217175.1; XP_021965719.2; HGT_(208,419)', 'GCF_004193835.3; XP_028168683.1; HGT_(54,270)'	8
Serratia	613	GCF_015228065.2; XP_037790819.1; HGT_(736,1165)', 'GCF_028296485.1; XP_054167651.1; HGT_(394,509)', 'GCF_002217175.1; XP_021960153.2; HGT_(321,386)', 'GCF_005508785.2; XP_029341141.1; HGT_(1,145)', 'GCF_014529535.1; XP_037030969.1; HGT_(226,299)', 'GCF_012932325.1; XP_034245505.1; HGT_(350,532)'	6
Wolbachia	953	GCF_021234035.1; XP_046649021.1; HGT_(450,633)', 'GCF_950023065.1; XP_065207242.1; HGT_(640,985)', 'GCF_023864275.1; XP_049785902.1; HGT_(8,267)', 'GCF_000697945.3; XP_052125515.1; HGT_(1,74)', 'GCF_016801865.2; XP_052565726.1; HGT_(834,1369)', 'GCF_012932325.1; XP_034245505.1; HGT_(350,532)'	6
Burkholderia	32008	GCF_028296485.1; XP_054167651.1; HGT_(394,509)', 'GCF_002217175.1; XP_035708240.1; HGT_(360,547)', 'GCF_002217175.1; XP_021965719.2; HGT_(208,419)', 'GCF_014529535.1; XP_037049533.1; HGT_(104,158)', 'GCF_012932325.1; XP_034245505.1; HGT_(350,532)'	5
Rickettsia	780	GCF_921293095.1; XP_046403459.1; HGT_(138,196)', 'GCF_028750875.1; XP_054272665.1; HGT_(1164,1291)', 'GCF_002217175.1; XP_035708240.1; HGT_(360,547)', 'GCF_009176525.2; XP_031633908.1; HGT_(28,328)'	4
Colwellia	28228	GCF_015228065.2; XP_037790819.1; HGT_(736,1165)', 'GCF_007210705.1; XP_059092480.1; HGT_(88,215)', 'GCF_028296485.1; XP_054157154.1; HGT_(28,228)', 'GCF_000591075.1; XP_023324156.1; HGT_(373,795)'	4
Gilliamella	1193503	GCF_028296485.1; XP_054167651.1; HGT_(394,509)', 'GCF_002217175.1; XP_035708240.1; HGT_(360,547)', 'GCF_004193835.3; XP_028168683.1; HGT_(54,270)'	3
Klebsiella	570	GCF_032445375.1; XP_063236389.1; HGT_(502,865)', 'GCF_002217175.1; XP_035708240.1; HGT_(360,547)', 'GCF_014529535.1; XP_037030969.1; HGT_(226,299)'	3
Pantoea	53335	GCF_028296485.1; XP_054167651.1; HGT_(394,509)', 'GCF_032445375.1; XP_063236389.1; HGT_(502,865)', 'GCF_014529535.1; XP_037030969.1; HGT_(226,299)'	3
Treponema	157	GCF_028296485.1; XP_054157154.1; HGT_(28,228)', 'GCF_028750875.1; XP_054272665.1; HGT_(1164,1291)', 'GCF_002217175.1; XP_021965719.2; HGT_(208,419)'	3
Bacillus	1386	GCF_004354385.1; XP_034487048.1; HGT_(412,553)', 'GCF_028296485.1; XP_054167651.1; HGT_(394,509)', 'GCF_032884065.1; XP_065560524.1; HGT_(544,669)'	3
Candidatus Hamiltonella	568987	GCF_002217175.1; XP_021960153.2; HGT_(321,386)', 'GCF_014529535.1; XP_037030969.1; HGT_(226,299)', 'GCF_012932325.1; XP_034245505.1; HGT_(350,532)'	3
Photobacterium	657	GCF_002217175.1; XP_035708240.1; HGT_(360,547)', 'GCF_000591075.1; XP_023332299.1; HGT_(346,400)'	2
Pseudonocardia	1847	GCF_028296485.1; XP_054161842.1; HGT_(26,316)', 'GCF_002217175.1; XP_021965719.2; HGT_(208,419)'	2
Snodgrassella	1193515	GCF_028296485.1; XP_054167651.1; HGT_(394,509)', 'GCF_004193835.3; XP_028168683.1; HGT_(54,270)'	2
Arsenophonus	637	GCF_002217175.1; XP_021960153.2; HGT_(321,386)', 'GCF_014529535.1; XP_037030969.1; HGT_(226,299)'	2
Legionella	445	GCF_002217175.1; XP_035708240.1; HGT_(360,547)', 'GCF_002217175.1; XP_021965719.2; HGT_(208,419)'	2
Sodalis	84565	GCF_014529535.1; XP_037030969.1; HGT_(226,299)'	1
Frischella	1335631	GCF_028296485.1; XP_054167651.1; HGT_(394,509)'	1
Lactobacillus	1578	GCF_032884065.1; XP_065560524.1; HGT_(544,669)'	1
Bartonella	773	GCF_028750875.1; XP_054272665.1; HGT_(1164,1291)'	1
Acetobacter	434	GCF_028750875.1; XP_054272665.1; HGT_(1164,1291)'	1
Nocardiopsis	2013	GCF_020631705.1; XP_032797465.2; HGT_(312,439)'	1
Liberibacter	34019	GCF_028750875.1; XP_054272665.1; HGT_(1164,1291)'	1
Candidatus Midichloria	411566	GCF_009176525.2; XP_031633908.1; HGT_(28,328)'	1
Sphaerochaeta	399320	GCF_002217175.1; XP_035708240.1; HGT_(360,547)'	1
Spiroplasma	2132	GCF_021234035.1; XP_046649021.1; HGT_(450,633)'	1
Candidatus Cardinium	273135	GCF_921293095.1; XP_046402901.1; HGT_(331,1335)'	1
Coriobacterium	33870		0
Endomicrobium	1408194		0
Candidatus Zinderia	884214		0
Candidatus Walczuchella	1940138		0
Elizabethkingia	308865		0
Elusimicrobium	423604		0
Candidatus Tokpelaia	1902578		0
Fuerstia	1936111		0
Erysipelothrix	1647		0
Francisella	262		0
Candidatus Profftella	1381133		0
Isoptericola	254250		0
Lelliottia	1330545		0
Psychromonas	67572		0
Sebaldella	32068		0
Shimwellia	1335483		0
Tsukamurella	2060		0
Candidatus Tachikawaea	1682492		0
Candidatus Gullanella	1906661		0
Candidatus Phytoplasma	33926		0
Candidatus Moranella	1048757		0
Borreliella	64895		0
Blattabacterium	34098		0
Candidatus Carsonella	114185		0
Candidatus Sulcia	336809		0
Candidatus Blochmannia	203804		0
Candidatus Portiera	235572		0
Mesoplasma	46239		0
Borrelia	138		0
Bifidobacterium	1678		0
Candidatus Tremblaya	189384		0
Entomoplasma	46238		0
Candidatus Hodgkinia	573657		0
Candidatus Riesia	401618		0
Candidatus Nasuia	1301080		0
Coxiella	776		0
Ehrlichia	943		0
Melissococcus	33969		0
Wigglesworthia	51228		0
Anaplasma	768		0
Candidatus Doolittlea	1906657		0
Candidatus Evansia	1495768		0
Buchnera	32199		0
Candidatus Hepatoplasma	295595		0
Candidatus Hoaglandella	1906659		0
Candidatus Ishikawaella	409304		0
Candidatus Mikella	1906660		0
Vagococcus	2737		0

### Sheet: references
Reference #	Citation
1	J. Dreyer, A. P. Malan, L. M. T. Dicks, Bacteria of the genus Xenorhabdus, a novel source of bioactive compounds. Front. Microbiol. 9, 3177 (2018).
2	A. M. Kielak, C. C. Barreto, G. A. Kowalchuk, J. A. van Veen, E. E. Kuramae, The ecology of Acidobacteria: Moving beyond genes and genomes. Front. Microbiol. 7, 744 (2016).
3	A. A. Adedokun, et al., Exploring the genome of the oribatid mite,Oppia nitens– environmental stress response and toxicity adaptation. bioRxiv 2024.10.27.619232 (2024).
4	S. F. Walker, et al., Environmental detection of Batrachochytrium dendrobatidis in a temperate climate. Dis. Aquat. Organ. 77, 105–112 (2007).
5	D. Ebert, “Introduction to Daphnia Biology” in Ecology, Epidemiology, and Evolution of Parasitism in Daphnia [https://www.ncbi.nlm.nih.gov/books/NBK2042/], (National Center for Biotechnology Information (US), 2005).
6	O. Anas, R. D. Reeleder, Feeding habits of larvae of Bradysia coprophila on fungi and plant tissue. Phytoprotection 69, 73–78 (1988).
7	K. Rosario, K. A. Mettel, A. M. Greco, M. Breitbart, Prevalence of a vertically transmitted single-stranded DNA virus in spinybacked orbweavers (Gasteracantha cancriformis) from Florida, USA. J. Gen. Virol. 100, 1253–1265 (2019).
8	B. A. Webb, et al., Polydnavirus genomes reflect their dual roles as mutualists and pathogens. Virology 347, 160–174 (2006).
9	E. Baker, The worldwide status of phasmids (Insecta: Phasmida) as pests of agriculture and forestry, with a generalised theory of phasmid outbreaks. Agric. & Food Secur. 4, 1–19 (2015).
10	W. Bao, K. F. J. Tang, A. Alcivar-Warren, The complete genome of an endogenous nimavirus (Nimav-1_LVa) from the pacific whiteleg shrimp Penaeus (Litopenaeus) vannamei. Genes (Basel) 11, 94 (2020).
11	J.-M. Lim, et al., Albimonas donghaensis gen. nov., sp. nov., a non-photosynthetic member of the class Alphaproteobacteria isolated from seawater. Int. J. Syst. Evol. Microbiol. 58, 282–285 (2008).
12	WoRMS - World Register of Marine Species - Afifella pfennigii Caumette, Guyoneaud, Duran, Cravo-Laureau & Matheron, 2007. Available at: https://www.marinespecies.org/aphia.php?p=taxdetails&id=567565 [Accessed 13 August 2025].
13	K. F. Chater, S. Biró, K. J. Lee, T. Palmer, H. Schrempf, The complex extracellular biology of Streptomyces. FEMS Microbiol. Rev. 34, 171–198 (2010).
14	A. Podstawka, Streptosporangium pseudovulgare S2-32 [doi:10.13145/bacdive16588.20250331.9.3].
15	N. Sivakumar, M. Sundararaman, G. Selvakumar, Efficacy of micro algae and cyanobacteria as a live feed for juveniles of shrimp Penaeus monodon. Afr. J. Biotechnol. 10 (2011).
16	M. Hayek, C. Baraquet, R. Lami, Y. Blache, M. Molmeret, The marine bacterium Shewanella woodyi produces C8-HSL to regulate bioluminescence. Microb. Ecol. 79, 865–881 (2020).
17	Lu, L, J An, S Chen, and H. Cao, Shewanella Algae: An Emerging Pathogen of Black Spot Disease in Freshwater-Cultured Whiteleg Shrimp (Penaeus Vannamei). Isreali Journal of Aquaculture 70 (2018)
18	K.L. Meibom,X.B. Li,A.T. Nielsen,C. Wu,S. Roseman, & G.K. Schoolnik, The Vibrio cholerae chitin utilization program, Proc. Natl. Acad. Sci. U.S.A. 101 (8) 2524-2529, https://doi.org/10.1073/pnas.0308707101 (2004).
