## Supplementary material for "Evolutionary innovation through fusion of sequences from across the tree of life": ST Tables 1 through 21: HGTc_SI table 9_V8.xlsx

### Sheet: Sheet1
interval	gene_loc	min_eval	min_eval_loc	min_eval_protein	min_gene_distance	min_gene_distance_loc	min_gene_distance_protein	min_gene_distance_eval	tandem	n_exons	relative_n_exons	retro	tree_relative_protein	tree_relative_gene
GCF_907164935.1; XP_046143733.1; Meta_(36,209)	LOC123988308	8.48e-102	LOC123988535	XP_046144933.1	4	LOC123988307	XP_046143732.1	4.77e-44	FALSE	1	1	FALSE	FALSE	FALSE
GCF_000591075.1; XP_023324156.1; Meta_(19,76)	LOC111698135	4.04e-11	LOC111712118	XP_023342410.1					FALSE	2	1	FALSE	FALSE	FALSE
GCF_028296485.1; XP_054156590.1; HGT_(319,527)	LOC128954992	3.33e-88	LOC128954993	XP_054156592.1	0	LOC128954993	XP_054156592.1	3.33e-88	TRUE	2	2	FALSE	XP_054156597.1	LOC128954998
GCF_002217175.1; XP_021965073.1; Meta_(433,487)	LOC110860335	1.07e-17	LOC110853291	XP_021957234.1					FALSE	1	2	TRUE	FALSE	FALSE
GCF_009176525.2; XP_031633908.1; HGT_(28,328)	LOC116347463	1.24e-83	LOC116345903	XP_031631520.1					FALSE	1	2	TRUE	FALSE	FALSE
GCF_021134715.1; XP_046456339.1; Meta_(1765,1928)	LOC124203642	1.15e-54	LOC124194857	XP_046445194.1	3	LOC124203637	XP_046456318.1	1.53e-20	FALSE	3	3	FALSE	XP_046445194.1	LOC124194857
GCF_002217175.1; XP_035703129.1; Meta_(6,111)	LOC110843357	1.56e-16	LOC118437506	XP_035712442.1					FALSE	3	2	FALSE	XP_035712442.1	LOC118437506
GCF_038994185.2; XP_070390518.1; Meta_(13,69)	LOC135910628	2.08e-18	LOC139060920	XP_070396524.1	785	LOC139056469	XP_070390819.1	4.83e-15	FALSE	2	1	FALSE	FALSE	FALSE
GCF_028296485.1; XP_054157154.1; Meta_(237,683)	LOC128955502	2.98e-138	LOC128961322	XP_054163524.1	502	LOC128955337	XP_054156977.1	1.74e-85	FALSE	3	3	FALSE	XP_054163524.1	LOC128961322
GCF_031307605.1; XP_064214057.1; HGT_(107,310)	LOC107398774	3.21e-121	LOC135266317	XP_064212867.1	153	LOC135266786	XP_064214126.1	2.79e-11	FALSE	1	1	FALSE	XP_064212867.1	LOC135266317
GCF_921293095.1; XP_046403459.1; Meta_(26,115)	LOC124169038	5.38e-27	LOC124153556	XP_046382746.1	0	LOC124169499	XP_046404091.1	3.2e-11	TRUE	3	2	FALSE	XP_046382746.1	LOC124153556
GCF_016801865.2; XP_052565726.1; Meta_(1480,1610)	LOC120419975	8.19e-63	LOC120423007	XP_039442571.1	2249	LOC120423007	XP_039442571.1	8.19e-63	FALSE	2	3	FALSE	FALSE	FALSE
GCF_004193835.3; XP_028168683.1; HGT_(54,270)	LOC114358822	3.07e-13	LOC114357437	XP_028166849.1					FALSE	1	1	FALSE	FALSE	FALSE
GCF_035046485.1; XP_062702136.1; Meta_(7,116)	LOC115268178	1.29e-39	LOC115261581	XP_062715031.1	35	LOC134291145	XP_062714493.1	4.05e-19	FALSE	2	1	FALSE	FALSE	FALSE
GCF_028750875.1; XP_054272665.1; HGT_(1164,1291)	LOC128992944	7.01e-23	LOC128984139	XP_054259403.1					FALSE	1	1	FALSE	FALSE	FALSE
GCF_021134715.1; XP_046453153.1; Meta_(47,391)	LOC124200854	2.08e-73	LOC124198822	XP_046450821.1	0	LOC124200852	XP_046453149.1	2.93e-73	TRUE	1	1	FALSE	XP_046443531.1	LOC124193652
GCF_002217175.1; XP_021952783.1; HGT_(18,317)	LOC110849659	1.25e-35	LOC110855380	XP_035712059.1	118	LOC110849694	XP_021952822.1	9.95e-17	FALSE	2	2	FALSE	XP_021968214.1	LOC110863263
GCF_014839805.1; XP_030032673.1; HGT_(219,444)	LOC115449098	6.12e-81	LOC115449091	XP_030032668.1	0	LOC115449091	XP_030032668.1	6.12e-81	TRUE	1	1	FALSE	FALSE	FALSE
GCF_020466585.1; XP_048520150.1; HGT_(294,894)	LOC109538313	3.62e-292	LOC109534836	XP_048517834.1					FALSE	8	6	FALSE	FALSE	FALSE
GCF_000591075.1; XP_023324156.1; HGT_(373,795)	LOC111698135	3.14e-142	LOC111695428	XP_023320518.1					FALSE	13	12	FALSE	XP_023320518.1	LOC111695428
GCF_002217175.1; XP_035708240.1; HGT_(360,547)	LOC110850052	2.53e-50	LOC110852771	XP_021956579.1					FALSE	2	2	FALSE	FALSE	FALSE
GCF_009176505.1; XP_055306475.1; HGT_(936,1886)	LOC129570781	0	LOC129566134	XP_055297736.1					FALSE	2	3	FALSE	FALSE	FALSE
GCF_003589595.1; XP_026318555.1; Meta_(250,519)	LOC113229244	6.94e-169	LOC113229300	XP_026318637.1	0	LOC113229300	XP_026318637.1	6.94e-169	TRUE	6	6	FALSE	XP_026318637.1	LOC113229300
GCF_035046485.1; XP_062702136.1; HGT_(186,414)	LOC115268178	1.56e-80	LOC115269875	XP_062716584.1	587	LOC109406591	XP_029720215.2	1.24e-76	FALSE	1	1	FALSE	FALSE	FALSE
GCF_015228065.2; XP_037790819.1; HGT_(736,1165)	LOC119586189	1.64e-39	LOC119595027	XP_037800084.1					FALSE	1	7	TRUE	FALSE	FALSE
GCF_950023065.1; XP_065207242.1; HGT_(640,985)	LOC135836375	4.82e-54	LOC135836985	XP_065208149.1	605	LOC135836981	XP_065208145.1	1.87e-52	FALSE	1	1	FALSE	XP_065208145.1	LOC135836981
GCF_003589595.1; XP_026318555.1; HGT_(2,74)	LOC113229244	2.72e-45	LOC113225838	XP_026314075.1					FALSE	1	1	FALSE	XP_026314075.1	LOC113225838
GCF_028296485.1; XP_054165701.1; HGT_(3,417)	LOC128963227	3.56e-209	LOC128962017	XP_054164312.1					FALSE	3	3	FALSE	XP_054164312.1	LOC128962017
GCF_014529535.1; XP_037049533.1; Meta_(24,81)	LOC119083835	5.21e-17	LOC119083936	XP_037049645.1	21	LOC119083838	XP_037049536.1	1e-14	FALSE	1	1	FALSE	XP_037049645.1	LOC119083936
GCF_918797505.1; XP_018903502.2; HGT_(260,699)	LOC109034665	1.26e-35	LOC109038165	XP_072152806.1	218	LOC109040095	XP_018911442.2	7.79e-24	FALSE	1	5	TRUE	XP_072152806.1	LOC109038165
GCF_002217175.1; XP_035708240.1; Meta_(843,1021)	LOC110850052	9.75e-92	LOC110844510	XP_021946417.1	135	LOC110850258	XP_021953407.1	5.62e-29	FALSE	3	3	FALSE	XP_021946417.1	LOC110844510
GCF_002237135.1; XP_037951667.1; Meta_(218,467)	LOC119682327	7.48e-182	LOC119677959	XP_037945476.1	1248	LOC119683880	XP_037953682.1	5.31e-45	FALSE	4	3	FALSE	FALSE	FALSE
GCF_030269925.1; XP_062531590.1; Meta_(82,584)	LOC101737713	6.94e-186	LOC101744639	XP_062531594.1	1	LOC101744639	XP_062531594.1	6.94e-186	TRUE	9	9	FALSE	FALSE	FALSE
GCF_032445375.1; XP_063239750.1; Meta_(25,348)	LOC134540767	2.4e-150	LOC134540860	XP_063239941.1	355	LOC134540860	XP_063239941.1	2.4e-150	FALSE	9	9	FALSE	XP_063239941.1	LOC134540860
GCF_950023065.1; XP_065207242.1; Meta_(237,549)	LOC135836375	1.16e-112	LOC135847726	XP_065223466.1	165	LOC135836203	XP_065206949.1	4.27e-16	FALSE	6	6	FALSE	XP_065204421.1	LOC135834470
GCF_015228065.2; XP_037790819.1; Meta_(45,640)	LOC119586189	3.77e-171	LOC119591303	XP_037795958.1					FALSE	5	4	FALSE	FALSE	FALSE
GCF_007210705.1; XP_059099335.1; Meta_(261,603)	LOC131893355	5.96e-163	LOC131893465	XP_059099484.1	104	LOC131893465	XP_059099484.1	5.96e-163	FALSE	5	5	FALSE	XP_059099484.1	LOC131893465
GCF_023897955.1; XP_049848309.1; Meta_(1025,1346)	LOC126313406	3.52e-44	LOC126279059	XP_049835447.1					FALSE	3	7	FALSE	XP_049848294.1	LOC126313391
GCF_021234035.1; XP_046646423.1; Meta_(1306,1617)	LOC124336681	9.89e-220	LOC124336091	XP_046645687.1	4	LOC124336091	XP_046645687.1	9.89e-220	FALSE	4	4	FALSE	XP_046645532.1	LOC124336014
GCF_000591075.1; XP_023328891.1; HGT_(339,391)	LOC111701718	1.94e-14	LOC111715066	XP_023346081.1					FALSE	2	2	FALSE	FALSE	FALSE
GCF_950023065.1; XP_065225331.1; Meta_(5,80)	LOC135849083	6.7e-21	dsh	XP_065220654.1					FALSE	2	2	FALSE	FALSE	FALSE
GCF_021134715.1; XP_046460947.1; HGT_(278,504)	LOC124207492	1.02e-115	LOC124199291	XP_046451030.1					FALSE	1	2	TRUE	XP_046451030.1	LOC124199291
GCF_005508785.2; XP_029341141.1; Meta_(145,276)	LOC107884559	3.54e-75	LOC103309892	XP_008184786.1	333	LOC103310216	XP_029341532.1	1.1e-27	FALSE	1	1	FALSE	FALSE	FALSE
GCF_016920785.2; XP_029821973.3; Meta_(1,287)	LOC115308258	7.07e-132	LOC8027113	XP_029821978.3	0	LOC8027113	XP_029821978.3	7.07e-132	TRUE	7	6	FALSE	FALSE	FALSE
GCF_002204515.2; XP_021699539.1; HGT_(5,150)	LOC5570730	4.96e-14	LOC5566943	XP_021699202.1	280	LOC5566943	XP_021699202.1	4.96e-14	FALSE	1	1	FALSE	FALSE	FALSE
GCF_007210705.1; XP_059092480.1; HGT_(88,215)	LOC131887794	4.28e-17	LOC131889099	XP_059094092.1					FALSE	2	1	FALSE	FALSE	FALSE
GCF_016920785.2; XP_040063786.1; HGT_(373,470)	LOC115313547	2.79e-28	LOC8038750	XP_040355436.1					FALSE	1	1	FALSE	FALSE	FALSE
GCF_009176505.1; XP_055306475.1; Meta_(467,935)	LOC129570781	0	LOC129572274	XP_055308193.1					FALSE	2	2	FALSE	FALSE	FALSE
GCF_932276165.1; XP_048481436.1; Meta_(13,121)	LOC125489492	8.24e-59	LOC105394142	XP_037973248.2	0	LOC105394142	XP_037973248.2	8.24e-59	TRUE	3	2	FALSE	XP_037973248.2	LOC105394142
GCF_001901225.1; XP_027200358.1; HGT_(383,719)	LOC113794435	6.81e-129	LOC113796761	XP_027202861.1					FALSE	1	2	TRUE	XP_027202861.1	LOC113796761
GCF_002217175.1; XP_035705692.1; HGT_(31,318)	LOC110847588	7.05e-146	LOC110856212	XP_021960369.1	337	LOC110846662	XP_021949174.1	8.34e-49	FALSE	2	2	FALSE	XP_021949174.1	LOC110846662
GCF_028296485.1; XP_054165804.1; HGT_(9,412)	LOC128963325	2.81e-161	LOC128951467	XP_054152690.1	522	LOC128963741	XP_054166230.1	5.97e-129	FALSE	3	2	FALSE	FALSE	FALSE
GCF_028296485.1; XP_054166030.1; Meta_(56,344)	LOC128963540	2.09e-111	LOC128963667	XP_054166155.1	266	LOC128963667	XP_054166155.1	2.09e-111	FALSE	2	2	FALSE	FALSE	FALSE
GCF_950023065.1; XP_065218164.1; HGT_(148,713)	LOC135844014	5.75e-42	LOC135836205	XP_065206950.1	138	LOC135845454	XP_065220092.1	9.01e-34	FALSE	1	1	FALSE	XP_065206950.1	LOC135836205
GCF_020080835.1; XP_044593972.1; Meta_(577,683)	LOC123271653	1.45e-19	LOC123260710	XP_044577914.1					FALSE	3	2	FALSE	FALSE	FALSE
GCF_905147365.1; XP_041972388.1; HGT_(49,487)	LOC121728304	6.6e-209	LOC121728299	XP_041972383.1	1	LOC121728301	XP_041972386.1	3.33e-14	TRUE	10	10	FALSE	XP_041972383.1	LOC121728299
GCF_023864275.1; XP_049785902.1; HGT_(8,267)	LOC126188346	4.06e-14	LOC126106275	XP_049768455.1					FALSE	4	1	FALSE	FALSE	FALSE
GCF_036172545.1; XP_063702760.1; HGT_(343,529)	LOC134832607	2.1e-13	LOC134827370	XP_063696040.1					FALSE	1	1	FALSE	XP_063696040.1	LOC134827370
GCF_021234035.1; XP_046649021.1; Meta_(72,405)	LOC124340504	7.84e-45	LOC124326171	XP_046640808.1					FALSE	1	1	FALSE	XP_046639951.1	LOC124321088
GCF_002217175.1; XP_021956151.1; Meta_(16,74)	LOC110852392	1.69e-20	LOC110855180	XP_021959289.1					FALSE	2	1	FALSE	FALSE	FALSE
GCF_002217175.1; XP_021965719.2; Meta_(42,178)	LOC110860908	1.35e-23	LOC110860909	XP_021965721.1	0	LOC110860909	XP_021965721.1	1.35e-23	TRUE	2	1	FALSE	XP_021959089.1	LOC110854970
GCF_002217175.1; XP_021965073.1; HGT_(71,351)	LOC110860335	2.73e-25	LOC110844876	XP_021946893.1					FALSE	4	1	FALSE	XP_035713109.1	LOC118437824
GCF_013357705.1; XP_034949802.1; HGT_(91,435)	LOC118073421	3.42e-100	LOC118073558	NP_001401498.1	0	LOC118073558	NP_001401498.1	3.42e-100	TRUE	1	1	FALSE	NP_001401498.1	LOC118073558
GCF_002217175.1; XP_035705692.1; Meta_(401,573)	LOC110847588	1.03e-30	LOC110853907	XP_021957953.2	27	LOC110847806	XP_021950503.2	3.35e-21	FALSE	4	3	FALSE	XP_035702911.1	LOC118434171
GCF_007210705.1; XP_059086440.1; HGT_(222,383)	LOC131883106	9.72e-70	LOC131885858	XP_059090031.1					FALSE	1	2	TRUE	XP_059090031.1	LOC131885858
GCF_002217175.1; XP_035708168.1; Meta_(13,120)	LOC110850553	6.83e-15	LOC118433410	XP_035701220.1					FALSE	1	2	TRUE	XP_035711299.1	LOC110854618
GCF_002217175.1; XP_035715507.1; HGT_(127,249)	LOC118438832	5.04e-29	LOC110855683	XP_021959786.1					FALSE	1	2	TRUE	XP_035714301.1	LOC110862122
GCF_016801865.2; XP_052565726.1; HGT_(834,1369)	LOC120419975	1.1e-172	LOC120418398	XP_039436703.1	359	LOC128093621	XP_052567108.1	4.32e-91	FALSE	1	1	FALSE	XP_039436730.1	LOC120418419
GCF_014839805.1; XP_030032673.1; Meta_(23,178)	LOC115449098	2.44e-68	LOC115449094	XP_030032671.1	1	LOC115449094	XP_030032671.1	2.44e-68	TRUE	3	3	FALSE	XP_030032671.1	LOC115449094
GCF_950023065.1; XP_065225331.1; HGT_(123,673)	LOC135849083	1.43e-89	LOC135833424	XP_065203315.1	504	LOC135844014	XP_065218164.1	4.69e-34	FALSE	1	1	FALSE	XP_065218164.1	LOC135844014
GCF_004193835.3; XP_028178173.1; HGT_(215,442)	LOC114365729	1.02e-67	LOC114365762	XP_028178221.1	0	LOC114365762	XP_028178221.1	1.02e-67	TRUE	1	1	FALSE	XP_028178221.1	LOC114365762
GCF_020466585.1; XP_048520150.1; Meta_(84,275)	LOC109538313	5.05e-80	LOC109536941	XP_019758980.1	204	LOC109536941	XP_019758980.1	5.05e-80	FALSE	4	3	FALSE	FALSE	FALSE
GCF_014529535.1; XP_037049533.1; HGT_(104,158)	LOC119083835	2.68e-23	LOC119080493	XP_037044782.1					FALSE	1	1	FALSE	FALSE	FALSE
GCF_001901225.1; XP_027200358.1; Meta_(1,403)	LOC113794435	8.85e-100	LOC113796762	XP_027202862.1	83	LOC113794528	XP_027200444.1	3.12e-53	FALSE	2	1	FALSE	XP_027202862.1	LOC113796762
GCF_021234035.1; XP_046646423.1; HGT_(55,255)	LOC124336681	2.26e-143	LOC124336686	XP_046646424.1	3	LOC124336686	XP_046646424.1	2.26e-143	FALSE	2	2	FALSE	FALSE	FALSE
GCF_907165205.1; XP_044750704.1; Meta_(521,633)	LOC123311022	6.59e-57	LOC123311015	XP_044750695.1	1	LOC123311016	XP_044750696.1	1.05e-44	TRUE	2	1	FALSE	FALSE	FALSE
GCF_012273895.1; XP_038206242.1; Meta_(265,639)	LOC119828212	6.25e-172	LOC119828213	XP_038206243.1	0	LOC119828213	XP_038206243.1	6.25e-172	TRUE	5	5	FALSE	FALSE	FALSE
GCF_023897955.1; XP_049848309.1; HGT_(70,985)	LOC126313406	4.37e-47	LOC126337038	XP_049857300.1					FALSE	1	11	TRUE	FALSE	FALSE
GCF_905147365.1; XP_041972388.1; Meta_(681,1010)	LOC121728304	2e-17	LOC121739339	XP_041987671.1					FALSE	6	8	FALSE	FALSE	FALSE
GCF_014529535.1; XP_037026007.1; HGT_(202,345)	LOC119067246	3.75e-16	LOC119081310	XP_037045975.1					FALSE	1	1	FALSE	FALSE	FALSE
GCF_016920785.2; XP_040063786.1; Meta_(86,358)	LOC115313547	4.15e-192	LOC120844469	XP_040072197.1	64	LOC120846512	XP_040359749.1	2.85e-31	FALSE	1	1	FALSE	FALSE	FALSE
GCF_000591075.1; XP_023328891.1; Meta_(78,173)	LOC111701718	5.59e-37	LOC111696420	XP_023321785.1					FALSE	4	4	FALSE	FALSE	FALSE
GCF_028750875.1; XP_054272665.1; Meta_(1,1133)	LOC128992944	7.26e-188	LOC128991618	XP_054270636.1	21	LOC128991618	XP_054270636.1	7.26e-188	FALSE	22	7	FALSE	XP_054270636.1	LOC128991618
GCF_000697945.3; XP_052125515.1; Meta_(116,290)	LOC113210545	3.69e-73	LOC113210544	XP_052125514.1	0	LOC113210543	XP_052125509.1	3.39e-58	TRUE	4	3	FALSE	XP_052125514.1	LOC113210544
GCF_021134715.1; XP_046460947.1; Meta_(12,263)	LOC124207492	3.59e-100	LOC124207780	XP_046461358.1	0	LOC124207486	XP_046460928.1	2.3e-59	TRUE	3	3	FALSE	XP_046461358.1	LOC124207780
GCF_008802855.1; XP_031328047.1; Meta_(1,293)	LOC116159240	2.64e-123	LOC116172610	XP_031345718.1	2838	LOC116172610	XP_031345718.1	2.64e-123	FALSE	1	5	TRUE	XP_031345718.1	LOC116172610
GCF_028296485.1; XP_054165804.1; Meta_(427,544)	LOC128963325	1.4e-26	LOC128955556	XP_054157241.1	491	LOC128963714	XP_054166202.1	1.31e-23	FALSE	2	2	FALSE	FALSE	FALSE
GCF_032445375.1; XP_063236389.1; Meta_(25,473)	LOC134538815	2.13e-145	LOC134538787	XP_063236349.1	0	LOC134538814	XP_063236386.1	1.02e-16	TRUE	10	9	FALSE	FALSE	FALSE
GCF_012273895.1; XP_038206242.1; HGT_(6,216)	LOC119828212	2.09e-28	LOC119836110	XP_038217290.1					FALSE	1	1	FALSE	FALSE	FALSE
GCF_031307605.1; XP_064214057.1; Meta_(1,88)	LOC107398774	6.13e-50	LOC655995	XP_008198899.1	166	LOC655995	XP_008198899.1	6.13e-50	FALSE	3	3	FALSE	FALSE	FALSE
GCF_007210705.1; XP_059099335.1; HGT_(52,149)	LOC131893355	3.65e-65	LOC131893372	XP_059099351.1	103	LOC131893372	XP_059099351.1	3.65e-65	FALSE	1	1	FALSE	XP_059099351.1	LOC131893372
GCF_921293095.1; XP_046402901.1; Meta_(1,40)	LOC124168679	3.61e-21	LOC124169038	XP_046403460.1	0	LOC124169036	XP_046403455.1	1.81e-15	TRUE	1	1	FALSE	XP_046382746.1	LOC124153556
GCF_028296485.1; XP_054157154.1; Meta_(699,1163)	LOC128955502	1.92e-141	LOC128961322	XP_054163524.1	502	LOC128955337	XP_054156977.1	3.29e-91	FALSE	3	3	FALSE	XP_054163524.1	LOC128961322
GCF_036172545.1; XP_063702760.1; Meta_(862,999)	LOC134832607	9.39e-16	LOC134829689	XP_063698975.1	1615	LOC134829689	XP_063698975.1	9.39e-16	FALSE	1	1	FALSE	FALSE	FALSE
GCF_021234035.1; XP_046649021.1; HGT_(450,633)	LOC124340504	1.09e-18	LOC124313342	XP_046634181.1					FALSE	1	2	TRUE	FALSE	FALSE
GCF_028296485.1; XP_054161842.1; HGT_(26,316)	LOC128959849	1.51e-107	LOC128952211	XP_054153537.1					FALSE	2	1	FALSE	FALSE	FALSE
GCF_002217175.1; XP_021960153.2; Meta_(71,200)	LOC110856020	4.29e-13	LOC118439014	XP_035715914.1					FALSE	4	1	FALSE	FALSE	FALSE
GCF_002217175.1; XP_021965719.2; HGT_(208,419)	LOC110860908	1.62e-86	LOC110844223	XP_021946066.1	2	LOC118439415	XP_035716605.1	2.63e-78	TRUE	3	3	FALSE	XP_021946066.1	LOC110844223
GCF_001856785.1; XP_022173178.1; Meta_(83,318)	LOC111035739	2.94e-176	LOC111026893	XP_022160763.1					FALSE	1	1	FALSE	XP_022160763.1	LOC111026893
GCF_025399875.1; XP_065173386.1; HGT_(788,1288)	Culd	4.92e-232	LOC135796231	XP_065164235.1					FALSE	4	4	FALSE	XP_065164235.1	LOC135796231
GCF_918797505.1; XP_018903502.2; Meta_(57,190)	LOC109034665	5.04e-29	LOC109038246	XP_072159987.1					FALSE	3	3	FALSE	XP_072159987.1	LOC109038246
GCF_014529535.1; XP_037026007.1; Meta_(30,114)	LOC119067246	2.84e-27	LOC119069690	XP_037029711.1	0	LOC119067248	XP_037026012.1	3.63e-26	TRUE	1	1	FALSE	XP_037029711.1	LOC119069690
GCF_014529535.1; XP_037030969.1; Meta_(21,73)	LOC119070645	4.22e-11	LOC119069615	XP_037029602.1					FALSE	1	1	FALSE	FALSE	FALSE
GCF_040869045.1; XP_067614489.1; HGT_(177,317)	LOC137235415	3.21e-89	LOC137244038	XP_067628587.1					FALSE	1	1	FALSE	XP_067628587.1	LOC137244038
GCF_020080835.1; XP_044593972.1; Meta_(1013,1134)	LOC123271653	2.17e-38	LOC123266709	XP_044587022.1					FALSE	3	2	FALSE	FALSE	FALSE
GCF_032445375.1; XP_063242512.1; Meta_(98,427)	LOC134542293	6.77e-223	LOC134541948	XP_063241774.1	0	LOC134542305	XP_063242521.1	3.64e-196	TRUE	6	6	FALSE	FALSE	FALSE
GCF_021155775.2; XP_068991025.1; Meta_(1,256)	LOC138190738	6.66e-179	LOC124217262	XP_068991479.1	421	LOC124212332	XP_046468188.1	3.12e-20	FALSE	4	4	FALSE	FALSE	FALSE
GCF_032445375.1; XP_063236389.1; HGT_(502,865)	LOC134538815	1.14e-211	LOC134538817	XP_063236393.1	0	LOC134538817	XP_063236393.1	1.14e-211	TRUE	1	1	FALSE	XP_063216705.1	LOC134527720
GCF_009176525.2; XP_031633908.1; Meta_(889,999)	LOC116347463	5.42e-14	LOC116343698	XP_031627767.1					FALSE	3	2	FALSE	FALSE	FALSE
GCF_025091365.1; XP_050527957.1; HGT_(246,410)	LOC126898051	1.58e-55	LOC126894711	XP_050521874.1	1098	LOC126898252	XP_050528148.1	1.2e-17	FALSE	2	2	FALSE	XP_050523879.1	LOC126895726
GCF_024763615.1; XP_055704333.1; HGT_(287,573)	LOC129802484	1.44e-44	LOC129808107	XP_055713799.1					FALSE	1	1	FALSE	FALSE	FALSE
GCF_028296485.1; XP_054156590.1; Meta_(79,242)	LOC128954992	3.19e-119	LOC128955542	XP_054157191.1	296	LOC128955542	XP_054157191.1	3.19e-119	FALSE	4	3	FALSE	XP_054157191.1	LOC128955542
GCF_040869045.1; XP_067619053.1; Meta_(469,517)	LOC137238214	1.44e-12	Boh1	XP_067617395.1	811	Boh1	XP_067617395.1	1.44e-12	FALSE	1	1	FALSE	FALSE	FALSE
GCF_032884065.1; XP_065584755.1; Meta_(82,279)	LOC136043769	6.95e-23	LOC136037805	XP_065576710.1					FALSE	4	4	FALSE	FALSE	FALSE
GCF_002217175.1; XP_021952783.1; Meta_(387,441)	LOC110849659	3.61e-15	LOC110852579	XP_021956372.1	190	LOC110850270	XP_021953415.1	1.39e-14	FALSE	1	1	FALSE	FALSE	FALSE
GCF_002217175.1; XP_035703129.1; HGT_(250,350)	LOC110843357	3.19e-41	LOC110858950	XP_021963522.1					FALSE	1	1	FALSE	XP_035701803.1	LOC110862880
GCF_016801865.2; XP_052565726.1; Meta_(1811,1890)	LOC120419975	2.39e-11	LOC120417388	XP_039435341.2	1465	LOC120417388	XP_039435341.2	2.39e-11	FALSE	1	1	FALSE	FALSE	FALSE
GCF_004193835.3; XP_028168683.1; Meta_(344,414)	LOC114358822	2.82e-45	LOC114358841	XP_028168714.1	0	LOC114358841	XP_028168714.1	2.82e-45	TRUE	2	1	FALSE	FALSE	FALSE
GCF_000591075.1; XP_023324156.1; Meta_(261,311)	LOC111698135	1.79e-12	LOC111712118	XP_023342410.1					FALSE	3	1	FALSE	FALSE	FALSE
GCF_025091365.1; XP_050527957.1; Meta_(440,940)	LOC126898051	0	LOC126909129	XP_050547476.1	13	LOC126898050	XP_050527956.1	3.39e-38	FALSE	1	1	FALSE	XP_050547476.1	LOC126909129
GCF_000591075.1; XP_023331203.1; Meta_(100,940)	LOC111703488	1.01e-29	LOC111702067	XP_023329401.1					FALSE	9	9	FALSE	FALSE	FALSE
GCF_021155775.2; XP_068991025.1; HGT_(269,577)	LOC138190738	7.53e-187	LOC138190564	XP_068990385.1	125	LOC124218441	XP_046480872.2	1e-14	FALSE	1	1	FALSE	XP_068990723.1	LOC138190682
GCF_014529535.1; XP_037030969.1; HGT_(226,299)	LOC119070645	1.48e-19	LOC119078785	XP_037042392.1					FALSE	1	1	FALSE	XP_037042392.1	LOC119078785
GCF_021134715.1; XP_046456339.1; HGT_(48,253)	LOC124203642	1.08e-67	LOC124194895	XP_046445240.1	47	LOC124203583	XP_046456214.1	1.11e-36	FALSE	2	2	FALSE	FALSE	FALSE
GCF_907164935.1; XP_046143733.1; Meta_(391,507)	LOC123988308	7e-34	LOC123988588	XP_046145151.1					FALSE	2	1	FALSE	FALSE	FALSE
GCF_001856785.1; XP_022173178.1; HGT_(532,960)	LOC111035739	1.11e-284	LOC111035756	XP_022173202.1	2	LOC111035764	XP_022173210.1	3.34e-279	TRUE	3	3	FALSE	XP_022173210.1	LOC111035764
GCF_000591075.1; XP_023332299.1; Meta_(3,183)	LOC111704317	4.76e-37	LOC111712846	XP_023343358.1					FALSE	8	6	FALSE	FALSE	FALSE
GCF_028296485.1; XP_054157154.1; HGT_(28,228)	LOC128955502	4.79e-107	LOC128955503	XP_054157155.1	0	LOC128955503	XP_054157155.1	4.79e-107	TRUE	2	2	FALSE	FALSE	FALSE
GCF_950023065.1; XP_065218164.1; Meta_(2,161)	LOC135844014	5.62e-48	Uch-L5	XP_065217127.1					FALSE	2	2	FALSE	XP_065217127.1	Uch-L5
GCF_002217175.1; XP_021965073.1; Meta_(14,64)	LOC110860335	1.45e-12	LOC110862721	XP_021967626.1					FALSE	4	3	FALSE	FALSE	FALSE
GCF_950023065.1; XP_065223590.1; Meta_(72,290)	LOC135847800	1.56e-43	LOC135832149	XP_065201264.1					FALSE	5	5	FALSE	XP_065201264.1	LOC135832149
GCF_028296485.1; XP_054165701.1; Meta_(422,865)	LOC128963227	2.19e-265	LOC128963223	XP_054165697.1	3	LOC128963223	XP_054165697.1	2.19e-265	FALSE	7	7	FALSE	XP_054167753.1	LOC128965089
GCF_013339695.2; XP_037517182.1; Meta_(11,471)	LOC119394041	7.62e-279	LOC125758222	XP_049271136.1	539	LOC119394729	XP_037517965.1	1.74e-65	FALSE	1	1	FALSE	XP_049275498.1	LOC125759994
GCF_028296485.1; XP_054166030.1; HGT_(402,529)	LOC128963540	3.81e-65	LOC128955895	XP_054157549.1					FALSE	1	1	FALSE	FALSE	FALSE
GCF_028296485.1; XP_054167651.1; HGT_(394,509)	LOC128965022												XP_054162123.1	LOC128960077
GCF_002217175.1; XP_021953192.2; Meta_(21,90)	LOC110850009												XP_035701455.1	LOC118433561
GCF_002217175.1; XP_035715507.1; Meta_(2,65)	LOC118438832												XP_021959426.1	LOC110855307
GCF_004354385.1; XP_034487048.1; Meta_(152,234)	LOC117791418												XP_034474073.1	LOC117781425
GCF_032884065.1; XP_065560524.1; HGT_(544,669)	LOC136027324												XP_065560526.1	LOC136027325
GCF_000591075.1; XP_023329593.1; Meta_(432,646)	LOC111702212												XP_023340246.1	LOC111710398
