## Supplementary material for "Evolutionary innovation through fusion of sequences from across the tree of life": ST Tables 1 through 21: HGTc_SI table 10_v4.xlsx

### Sheet: Sheet1
interval	non_chimeric_accessions	non_chimeric_species	n_non_chimeric_species
GCF_002217175.1;XP_035715507.1;HGT_(127,249)			0
GCF_002204515.2;XP_021699539.1;HGT_(385,523)			0
GCF_015228065.2;XP_037790819.1;HGT_(736,1165)			0
GCF_021134715.1;XP_046453153.1;HGT_(749,869)			0
GCF_024763615.1;XP_055704333.1;HGT_(287,573)			0
GCF_023897955.1;XP_049848309.1;HGT_(70,985)			0
GCF_950023065.1;XP_065223590.1;HGT_(541,715)			0
GCF_000591075.1;XP_023331203.1;HGT_(1317,1545)			0
GCF_028296485.1;XP_054169292.1;HGT_(528,849)			0
GCF_028750875.1;XP_054272665.1;HGT_(1164,1291)			0
GCF_037126465.1;XP_064461306.1;HGT_(298,596)			0
GCF_040869045.1;XP_067619053.1;HGT_(71,262)			0
GCF_043381705.1;XP_015919340.2;HGT_(260,389)			0
GCF_032884065.1;XP_065584755.1;HGT_(280,374)			0
GCF_921293095.1;XP_046402901.1;HGT_(331,1335)			0
GCF_032884065.1;XP_065560524.1;HGT_(799,909)			0
GCF_032884065.1;XP_065560524.1;HGT_(544,669)			0
GCF_000591075.1;XP_023324156.1;HGT_(373,795)			0
GCF_002237135.1;XP_037951667.1;HGT_(1,225)			0
GCF_002217175.1;XP_035708168.1;HGT_(274,388)			0
GCF_002217175.1;XP_021965073.1;HGT_(71,351)			0
GCF_002217175.1;XP_021960153.2;HGT_(321,386)			0
GCF_002217175.1;XP_021952783.1;HGT_(18,317)			0
GCF_001901225.1;XP_027200358.1;HGT_(383,719)			0
GCF_000697945.3;XP_052125515.1;HGT_(1,74)			0
GCF_000591075.1;XP_023345006.1;HGT_(43,121)			0
GCF_000591075.1;XP_023332299.1;HGT_(346,400)			0
GCF_000591075.1;XP_023329593.1;HGT_(204,252)			0
GCF_000591075.1;XP_023328891.1;HGT_(339,391)			0
GCF_000591075.1;XP_023325437.1;HGT_(217,388)			0
GCF_005508785.2;XP_029341141.1;HGT_(1,145)			0
GCF_007210705.1;XP_059093711.1;HGT_(7,220)			0
GCF_014529535.1;XP_037041958.1;HGT_(606,844)			0
GCF_016086655.4;XP_040568466.1;HGT_(318,397)			0
GCF_014839805.1;XP_030032673.1;HGT_(219,444)			0
GCF_007210705.1;XP_059099335.1;HGT_(52,149)			0
GCF_014529535.1;XP_037026007.1;HGT_(202,345)			0
GCF_013373865.1;XP_028045706.1;HGT_(155,535)			0
GCF_021134715.1;XP_046456339.1;HGT_(48,253)	XP_057379541.1	Daphnia carinata	1
GCF_002217175.1;XP_035703129.1;HGT_(250,350)	MCL4104718.1	Idotea baltica	1
GCF_007210705.1;XP_059092480.1;HGT_(88,215)	XP_040581447.2	Lepeophtheirus salmonis	1
GCF_038994185.2;XP_070390518.1;HGT_(143,191)	KAL1471481.1	Rhipicephalus appendiculatus	1
GCF_921293095.1;XP_046403459.1;HGT_(138,196)	CAG2163233.1	Oppiella nova	1
GCF_032445375.1;XP_063242512.1;HGT_(10,81)	KAL0811205.1	Loxostege sticticalis	1
GCF_032445375.1;XP_063236389.1;HGT_(502,865)	KAJ8891361.1	Dryococelus australis	1
GCF_014529535.1;XP_037041958.1;HGT_(785,1309)	KAJ6646482.1	Pseudolycoriella hygida	1
GCF_012932325.1;XP_034245505.1;HGT_(350,532)	CAG9771764.1	Ceutorhynchus assimilis	1
GCF_030848805.1;XP_071643383.1;HGT_(482,1243)	XP_055624838.1, XP_049842285.1	Toxorhynchites rutilus septentrionalis, Schistocerca gregaria	2
GCF_007210705.1;XP_059086440.1;HGT_(222,383)	XP_040567756.1, KAJ8984148.1	Lepeophtheirus salmonis, Molorchus minor	2
GCF_905333055.1;XP_045779580.1;HGT_(1,110)	KAL4702133.1, CAH0402533.1	Chilo suppressalis, Scirpophaga incertulas	2
GCF_032445375.1;XP_063239750.1;HGT_(383,669)	XP_069705571.1, PSN55914.1	Blattella germanica, Periplaneta americana	2
GCF_014529535.1;XP_037049533.1;HGT_(104,158)	KAG4066458.1, KAJ6630492.1	Pseudolycoriella hygida, Bradysia odoriphaga	2
GCF_018991925.1;XP_042220148.1;HGT_(352,559)	XP_066954930.1, XP_068228533.1, XP_064114804.1	Macrobrachium nipponense, Macrobrachium rosenbergii, Palaemon carinicauda	3
GCF_020631705.1;XP_032797465.2;HGT_(312,439)	XP_057368427.2, XP_046646310.1, CAG0882581.1	Daphnia pulicaria, Darwinula stevensoni, Daphnia carinata	3
GCF_021134715.1;XP_046460947.1;HGT_(278,504)	KAI9553925.1, XP_032785401.2, XP_057375807.1	Daphnia carinata, Daphnia sinensis, Daphnia magna	3
GCF_028296485.1;XP_054165701.1;HGT_(3,417)	KAG4079365.1, CAG2181868.1, CAG2113834.1	Medioppia subpectinata, Oppiella nova, Bradysia odoriphaga	3
GCF_950023065.1;XP_065207242.1;HGT_(640,985)	XP_021698325.1, XP_019932568.3, XP_062543389.1	Armigeres subalbatus, Aedes albopictus, Aedes aegypti	3
GCF_907165205.1;XP_044750704.1;HGT_(4,113)	KAG5861693.1, CAB0036024.1, KAL3405208.1, CAG9769652.1	Trichogramma kaykai, Trichogramma brassicae, Ceutorhynchus assimilis, Gonioctena quinquepunctata	4
GCF_907164935.1;XP_046143733.1;HGT_(518,815)	XP_017765281.1, XP_012174536.1, KAJ8670530.1, KAK9303359.1	Eretmocerus hayati, Eufriesea mexicana, Tetragonisca angustula, Bombus terrestris	4
GCF_021234035.1;XP_046646423.1;HGT_(55,255)	KAI9558955.1, XP_046445351.1, XP_057379541.1, XP_045027829.1	Daphnia pulex, Daphnia carinata, Daphnia sinensis, Daphnia magna	4
GCF_002217175.1;XP_021965719.2;HGT_(208,419)	KAJ3636350.1, KAI9549689.1, XP_037035051.1, KAJ6649266.1	Zophobas morio, Pseudolycoriella hygida, Daphnia sinensis, Bradysia coprophila	4
GCF_014529535.1;XP_037030969.1;HGT_(226,299)	XP_021960153.2, ODM90212.1, CAL8141533.1, KAG4081153.1	Folsomia candida, Orchesella dallaii, Bradysia odoriphaga, Orchesella cincta	4
GCF_013357705.1;XP_034949802.1;HGT_(91,435)	XP_057341161.1, XP_044593994.1, CAG5078884.1, XP_053594450.1, KAG8035896.1	Microplitis mediator, Cotesia glomerata, Cotesia congregata, Microplitis demolitor, Cotesia typhae	5
GCF_020080835.1;XP_044593972.1;HGT_(4,474)	NP_001401770.1, KAG8035412.1, XP_034943593.1, XP_057340764.1, CAG5076856.1	Chelonus insularis, Microplitis mediator, Cotesia congregata, Microplitis demolitor, Cotesia typhae	5
GCF_002217175.1;XP_021956151.1;HGT_(108,207)	CAL8093109.1, KAG4071401.1, ODM88241.1, XP_037035158.1, KAJ6632935.1, CAG7836279.1	Pseudolycoriella hygida, Bradysia odoriphaga, Orchesella dallaii, Bradysia coprophila, Orchesella cincta, Allacma fusca	6
GCF_002204515.2;XP_021699539.1;HGT_(5,150)	XP_037051635.1, XP_055523282.1, KAG4074121.1, XP_058467073.1, KAL1376994.1, XP_039439984.1, XP_055587625.1	Wyeomyia smithii, Bradysia odoriphaga, Malaya genurostris, Bradysia coprophila, Culex pipiens pipiens, Uranotaenia lowii, Culex pipiens pallens	7
GCF_002204515.2;XP_021699539.1;HGT_(190,334)	KAG4074121.1, XP_037051635.1, XP_055587625.1, XP_058467073.1, XP_055523282.1, XP_039439984.1, KAL1376994.1	Wyeomyia smithii, Bradysia odoriphaga, Malaya genurostris, Bradysia coprophila, Culex pipiens pipiens, Uranotaenia lowii, Culex pipiens pallens	7
GCF_016920785.2;XP_029821973.3;HGT_(313,947)	CAL6243445.1, KAG0423773.1, CAL6189342.1, OXU26561.1, XP_044739062.1, XP_031784615.1, KAL1502776.1	Hypothenemus hampei, Ixodes persulcatus, Nasonia vitripennis, Ixodes pacificus, Chrysoperla carnea, Ixodes hexagonus, Trichomalopsis sarcophagae	7
GCF_009176505.1;XP_055306475.1;HGT_(936,1886)	ODM90627.1, XP_037036477.1, XP_035716675.1, KAG4076318.1, KAJ6635827.1, XP_031638985.1, CAL8134338.1	Folsomia candida, Pseudolycoriella hygida, Bradysia odoriphaga, Orchesella dallaii, Bradysia coprophila, Orchesella cincta, Contarinia nasturtii	7
GCF_002217175.1;XP_035705692.1;HGT_(31,318)	KAJ6640788.1, CAG7718990.1, XP_054163255.1, CAG2118071.1, RWS02935.1, CAG2175727.1, KAG4073119.1, XP_037029916.1	Pseudolycoriella hygida, Bradysia odoriphaga, Oppia nitens, Oppiella nova, Dinothrombium tinctorium, Bradysia coprophila, Allacma fusca, Medioppia subpectinata	8
GCF_008802855.1;XP_031328047.1;HGT_(317,532)	XP_037035076.1, CAH1138269.1, KAG4071614.1, KAF5279717.1, KAJ6640867.1, KAF5279351.1, XP_025836166.1, KAG5877889.1	Pseudolycoriella hygida, Lamprigera yunnana, Abscondita terminalis, Gonioctena quinquepunctata, Bradysia odoriphaga, Phyllotreta striolata, Bradysia coprophila, Agrilus planipennis	8
GCF_028296485.1;XP_054161842.1;HGT_(26,316)	ODM95330.1, CAL8113501.1, CAG2107688.1, XP_021961891.1, CAG7832823.1, UXI19471.1, RWS29615.1, RWS11907.1, XP_025017724.1	Folsomia candida, Leptotrombidium deliense, Sarcoptes scabiei, Orchesella dallaii, Dinothrombium tinctorium, Tetranychus urticae, Orchesella cincta, Allacma fusca, Medioppia subpectinata	9
GCF_040869045.1;XP_067614489.1;HGT_(177,317)	XP_072158028.1, CAB3260149.1, XP_017303754.1, XP_045478975.1, XP_046466077.1, GIY50141.1, KAL1454529.1, KAL0830156.1, KAJ8687115.1	Harmonia axyridis, Caerostris darwini, Cyamophila willieti, Eretmocerus hayati, Bemisia tabaci, Neodiprion pinetum, Arctia plantaginis, Diaphorina citri, Loxostege sticticalis	9
GCF_028296485.1;XP_054166030.1;HGT_(402,529)	CAG2103428.1, KAJ6220253.1, XP_021966771.1, XP_017462582.1, KAH9407583.1, KAH9528647.1, OTF74505.1, XP_027206271.1, CAG2169574.1	Folsomia candida, Rhagoletis zephyria, Dermatophagoides farinae, Dermatophagoides pteronyssinus, Oppiella nova, Tyrophagus putrescentiae, Blomia tropicalis, Euroglyphus maynei, Medioppia subpectinata	9
GCF_002217175.1;XP_021953192.2;HGT_(131,305)	XP_015440497.1, XP_045764736.1, XP_046996887.1, XP_029159595.1, XP_049829641.1, XP_049813328.1, KAH0945642.1, XP_049785675.1, XP_049961280.1, XP_047114730.1, XP_014204118.1	Dufourea novaeangliae, Schistocerca gregaria, Schistocerca americana, Schistocerca nitens, Eciton burchellii, Schistocerca serialis cubense, Nylanderia fulva, Schistocerca piceifrons, Copidosoma floridanum, Maniola jurtina, Schistocerca cancellata	11
GCF_001901225.1;XP_027204138.1;HGT_(128,420)	XP_054159363.1, CAG2184172.1, KAJ6220024.1, RWS28007.1, KAH9393193.1, XP_015790519.1, OTF71415.1, KAH9493955.1, XP_017478801.1, RWS11048.1, CAG2116134.1, UXI15787.1	Leptotrombidium deliense, Rhagoletis zephyria, Dermatophagoides farinae, Sarcoptes scabiei, Oppia nitens, Oppiella nova, Dinothrombium tinctorium, Tetranychus urticae, Tyrophagus putrescentiae, Blomia tropicalis, Euroglyphus maynei, Medioppia subpectinata	12
GCF_021234035.1;XP_046649021.1;HGT_(450,633)	XP_055904883.1, XP_055856921.1, XP_049819122.1, KAG5667304.1, KAF5269421.1, XP_059614093.1, CAG9772696.1, GFS84709.1, XP_028131929.1, XP_055597361.1, KAG4070465.1, XP_044734787.1, XP_037032081.1	Abscondita terminalis, Eupeodes corollae, Nephila pilipes, Bradysia odoriphaga, Ceutorhynchus assimilis, Chrysoperla carnea, Phlebotomus argentipes, Aethina tumida, Bradysia coprophila, Diabrotica virgifera virgifera, Polypedilum vanderplanki, Uranotaenia lowii, Episyrphus balteatus	13
GCF_035046485.1;XP_062702136.1;HGT_(186,414)	KAJ6639522.1, XP_062544898.1, XP_053685634.1, XP_055623974.1, XP_058840239.1, XP_037040418.1, KAG4065357.1, KAL1395158.1, XP_021703793.1, XP_039447089.1, XP_058457049.1, XP_001843074.1, XP_055589267.1, XP_055522806.1	Pseudolycoriella hygida, Wyeomyia smithii, Bradysia odoriphaga, Armigeres subalbatus, Culex quinquefasciatus, Topomyia yanbarensis, Malaya genurostris, Aedes aegypti, Bradysia coprophila, Sabethes cyaneus, Culex pipiens pipiens, Toxorhynchites rutilus septentrionalis, Uranotaenia lowii, Culex pipiens pallens	14
GCF_036172545.1;XP_063702760.1;HGT_(343,529)	XP_019525380.2, XP_053686761.1, KAG4065357.1, XP_021695389.1, XP_037040418.1, XP_039452631.1, XP_055591039.1, XP_058832497.1, XP_058456449.1, XP_038117235.1, XP_062550473.1, XP_055618885.1, XP_055527425.1, KAL1395158.1	Aedes albopictus, Wyeomyia smithii, Bradysia odoriphaga, Culex quinquefasciatus, Armigeres subalbatus, Topomyia yanbarensis, Malaya genurostris, Aedes aegypti, Bradysia coprophila, Sabethes cyaneus, Culex pipiens pipiens, Toxorhynchites rutilus septentrionalis, Uranotaenia lowii, Culex pipiens pallens	14
GCF_028296485.1;XP_054165804.1;HGT_(9,412)	UXI20505.1, OTF73167.1, CAG2114051.1, KAH9398867.1, RWS05205.1, CAG2167868.1, KAJ6638329.1, XP_037039058.1, XP_021945637.1, XP_017491475.1, KAJ6221868.1, NP_001310065.1, KAH7641347.1, KAG9510138.1, XP_027202040.1	Folsomia candida, Pseudolycoriella hygida, Rhagoletis zephyria, Dermatophagoides farinae, Dermatophagoides pteronyssinus, Sarcoptes scabiei, Oppiella nova, Dinothrombium tinctorium, Tetranychus urticae, Tyrophagus putrescentiae, Bradysia coprophila, Fragariocoptes setiger, Blomia tropicalis, Euroglyphus maynei, Medioppia subpectinata	15
GCF_932276165.1;XP_048481436.1;HGT_(196,257)	XP_034236438.1, KAL1447196.1, XP_008476521.1, KAK9510396.1, XP_054290062.1, XP_034839968.2, XP_052130230.1, XP_045776435.1, XP_065203965.1, CAG9860880.1, KAJ1530211.1, BES88308.1, XP_045509310.1, XP_046408199.1, XP_046687849.1	Thrips palmi, Frankliniella occidentalis, Cyamophila willieti, Maniola hyperantus, Planococcus citri, Phyllotreta striolata, Rhynocoris fuscipes, Macrosteles quadrilineatus, Ischnura elegans, Colias croceus, Nesidiocoris tenuis, Homalodisca vitripennis, Maniola jurtina, Megalurothrips usitatus, Diaphorina citri	15
GCF_036172545.1;XP_063702760.1;HGT_(570,764)	XP_062558527.1, KAJ6639522.1, XP_058467237.1, KAL1401169.1, XP_038106754.1, XP_062704270.1, XP_039452317.1, XP_037040418.1, KAG4065357.1, XP_055622891.1, XP_055523167.1, XP_053698783.1, XP_021710170.1, XP_055591039.1, XP_058815219.1	Pseudolycoriella hygida, Aedes albopictus, Wyeomyia smithii, Culex quinquefasciatus, Armigeres subalbatus, Bradysia odoriphaga, Malaya genurostris, Topomyia yanbarensis, Aedes aegypti, Bradysia coprophila, Culex pipiens pipiens, Sabethes cyaneus, Toxorhynchites rutilus septentrionalis, Uranotaenia lowii, Culex pipiens pallens	15
GCF_016801865.2;XP_052565726.1;HGT_(834,1369)	XP_019537729.3, BET00703.1, GFV68822.1, XP_042904951.1, XP_062553007.1, XP_058458064.1, XP_058819849.1, XP_055545975.1, XP_029033973.1, XP_053697869.1, XP_033323856.1, KAF6205594.1, XP_001870089.2, KAL1402818.1, XP_001653604.2	Apolygus lucorum, Aedes albopictus, Wyeomyia smithii, Culex quinquefasciatus, Armigeres subalbatus, Trichonephila clavipes, Malaya genurostris, Topomyia yanbarensis, Aedes aegypti, Osmia bicornis bicornis, Parasteatoda tepidariorum, Megalopta genalis, Sabethes cyaneus, Nesidiocoris tenuis, Culex pipiens pipiens	15
GCF_028296485.1;XP_054157154.1;HGT_(28,228)	KAL1489762.1, KAG4079165.1, XP_037039005.1, CAG2111127.1, CAG7733759.1, CAG2178877.1, KAJ6636464.1, XP_017494499.1, XP_021961906.1, XP_027194397.1, KAH9402578.1, ODN05031.1, OTF80512.1, KAJ6222321.1, CAL8138128.1, KAH9526629.1	Hypothenemus hampei, Pseudolycoriella hygida, Rhagoletis zephyria, Folsomia candida, Dermatophagoides pteronyssinus, Dermatophagoides farinae, Bradysia odoriphaga, Oppiella nova, Euroglyphus maynei, Orchesella dallaii, Tyrophagus putrescentiae, Bradysia coprophila, Orchesella cincta, Allacma fusca, Blomia tropicalis, Medioppia subpectinata	16
GCF_001856785.1;XP_022173178.1;HGT_(532,960)	XP_027845625.2, KAE9527288.1, XP_015369145.1, KAF0740677.1, KAL5245312.1, XP_044011143.1, VVC39976.1, CAI6345447.1, XP_025418466.1, XP_060862317.1, XP_050541349.1, XP_003241668.1, XP_050422717.1, KAL4119369.1, XP_025196901.1, XP_026804519.1, XP_060854552.1	Melanaphis sacchari, Daktulosphaira vitifoliae, Aphis glycines, Metopolophium dirhodum, Semiaphis heraclei, Sipha flava, Uroleucon formosanum, Adelges cooleyi, Diuraphis noxia, Aphidius gifuensis, Macrosiphum euphorbiae, Rhopalosiphum padi, Acyrthosiphon pisum, Aphis craccivora, Aphis gossypii, Cinara cedri, Rhopalosiphum maidis	17
GCF_013339695.2;XP_037517182.1;HGT_(516,571)	XP_045588758.2, KAK8781942.1, XP_042224795.1, XP_071528624.1, KAK4323958.1, KAK3885261.1, XP_066964908.1, XP_068206687.1, XP_027217126.1, XP_049524607.1, XP_042874792.1, XP_037795337.1, XP_063613982.1, KAH6930992.1, XP_045104567.1, XP_063866705.1, KAL1422696.1	Amblyomma americanum, Petrolisthes cinctipes, Homarus americanus, Procambarus clarkii, Penaeus monodon, Petrolisthes manimaculis, Penaeus indicus, Scylla paramamosain, Portunus trituberculatus, Macrobrachium rosenbergii, Penaeus japonicus, Rhipicephalus appendiculatus, Palaemon carinicauda, Panulirus ornatus, Penaeus vannamei, Hyalomma asiaticum, Dermacentor silvarum	17
GCF_000591075.1;XP_023324698.1;HGT_(671,771)	XP_071538236.1, XP_058458973.1, XP_045130413.1, XP_063847575.1, XP_042236576.1, XP_069157479.1, XP_064097903.1, XP_066945778.1, XP_027216443.1, XP_068216221.1, XP_042892611.1, KAK3869104.1, XP_037800198.1, XP_050697482.1, XP_063614196.1, KAG0727915.1, XP_047502185.1, CAL4102297.1	Petrolisthes cinctipes, Homarus americanus, Procambarus clarkii, Penaeus monodon, Scylla paramamosain, Penaeus indicus, Chionoecetes opilio, Portunus trituberculatus, Malaya genurostris, Macrobrachium rosenbergii, Penaeus japonicus, Penaeus chinensis, Meganyctiphanes norvegica, Macrobrachium nipponense, Eriocheir sinensis, Palaemon carinicauda, Panulirus ornatus, Penaeus vannamei	18
GCF_028296485.1;XP_054167651.1;HGT_(394,509)	KAI9557174.1, KAF6212531.1, XP_057377386.2, CAG0882581.1, CAB0030325.1, XP_024081852.1, XP_035700990.1, XP_050439305.1, XP_027853838.2, KAK9503881.1, KAL3404522.1, XP_046646310.1, KAH9393140.1, XP_055303239.1, KAJ2941282.1, BES98768.1, XP_031634643.1, ODM96176.1, XP_045034233.1, XP_050545133.1, VVC35957.1, XP_018915635.2	Darwinula stevensoni, Tuta absoluta, Cinara cedri, Trichogramma kaykai, Adelges cooleyi, Daphnia carinata, Rhynocoris fuscipes, Cimex lectularius, Daphnia magna, Trichogramma brassicae, Aphis gossypii, Daphnia sinensis, Apolygus lucorum, Sitodiplosis mosellana, Tyrophagus putrescentiae, Orchesella cincta, Contarinia nasturtii, Folsomia candida, Daktulosphaira vitifoliae, Bemisia tabaci, Daphnia p…	22
GCF_020466585.1;XP_048520150.1;HGT_(294,894)	KAJ3653087.1, XP_066148209.1, KAG5877778.1, KAL1517944.1, CAH1160275.1, CAG2121783.1, XP_050301749.1, CAG2175026.1, CAG9761391.1, CAG9859435.1, KAF7271069.1, XP_030746517.1, CAG9829074.1, XP_066253594.1, XP_072375745.1, XP_060527957.1, XP_028128323.2, XP_023022840.1, XP_057660921.1, XP_056633765.1, XP_023310951.1, KAJ8950368.1, KAJ8976079.1, KAJ8961125.1	Euwallacea fornicatus, Aromia moschata, Diabrotica undecimpunctata, Diabrotica virgifera virgifera, Diorhabda sublineata, Phyllotreta striolata, Oppiella nova, Zophobas morio, Sitophilus oryzae, Anoplophora glabripennis, Phaedon cochleariae, Medioppia subpectinata, Hypothenemus hampei, Diorhabda carinulata, Leptinotarsa decemlineata, Ceutorhynchus assimilis, Rhamnusium bicolor, Diabrotica balteat…	24
GCF_028296485.1;XP_054156590.1;HGT_(319,527)	KAI7815156.1, XP_025193045.1, KOX70461.1, KAJ6216478.1, PSN50116.1, XP_022172361.1, XP_053673720.1, XP_060846131.1, KAH8358796.1, XP_026819156.1, OWR48669.1, KAI8421003.1, XP_016664382.1, CAF4820834.1, OQR77434.1, CAI6363811.1, KAJ3650333.1, XP_060874874.1, KAL4085050.1, XP_025415970.1, XP_027839993.2, KAE9544344.1, KRT83142.1, VVC33678.1, KAL5235897.1, XP_050535160.1, XP_050436507.1	Oryctes borbonicus, Tropilaelaps mercedesae, Cinara cedri, Metopolophium dirhodum, Uroleucon formosanum, Adelges cooleyi, Myzus persicae, Zophobas morio, Blattella germanica, Macrosiphum euphorbiae, Rhopalosiphum padi, Aphis gossypii, Melanaphis sacchari, Choristoneura fumiferana, Aphis glycines, Anopheles nili, Pieris macdunnoughi, Rhyzopertha dominica, Acyrthosiphon pisum, Daktulosphaira vitifo…	27
GCF_004193835.3;XP_028178173.1;HGT_(215,442)	XP_014363065.2, XP_037298005.1, XP_068623872.1, KAJ0179154.1, KAJ8709232.1, CAG5022788.1, XP_063541651.1, KAJ8711797.1, XP_063628256.1, XP_063368770.1, XP_049879129.1, KAJ2940260.1, XP_035457707.2, KAI5634217.1, XP_026314180.1, CAG9788899.1, XP_022832024.1, CAH0401029.1, CAH1642772.1, XP_037977723.2, XP_021189097.3, KAI8442136.1, CAH0596380.1, XP_047999167.1, XP_026735529.1, CAB3244437.1, XP_0617…	Tuta absoluta, Bombyx mandarina, Manduca sexta, Papilio xuthus, Plutella xylostella, Bombyx mori, Papilio machaon, Pectinophora gossypiella, Cydia fagiglandana, Leguminivora glycinivorella, Spodoptera exigua, Cydia splendana, Papilio polytes, Helicoverpa armigera, Choristoneura fumiferana, Mythimna separata, Hyposmocoma kahamanoa, Mythimna loreyi, Chilo suppressalis, Chrysodeixis includens, Trich…	34
GCF_003589595.1;XP_026318555.1;HGT_(2,74)	XP_023313957.1, KAL3406500.1, CAB0030851.1, XP_070522386.1, OXU22150.1, KAI9556097.1, XP_018371317.1, XP_068990723.1, XP_072375514.1, CAK1623240.1, CAF4947388.1, XP_011685778.1, CAK1592062.1, XP_051170278.1, XP_045028216.1, CAH2234311.1, XP_072933653.1, XP_046637885.1, CAH1640748.1, XP_046456834.1, CAG7631472.1, XP_057373479.1, XP_021963579.2, GBP41993.1, CAH0405913.1, CAG9786978.1, CAK1554969.1,…	Parnassius mnemosyne, Diabrotica undecimpunctata, Diachasma alloeum, Trichogramma pretiosum, Belonocnema kinseyi, Metopolophium dirhodum, Trichogramma kaykai, Wasmannia auropunctata, Uroleucon formosanum, Microplitis mediator, Daphnia carinata, Aphidius gifuensis, Brassicogethes aeneus, Daphnia magna, Trichogramma brassicae, Phaedon cochleariae, Trichomalopsis sarcophagae, Daphnia sinensis, Cardi…	42
GCF_021155775.2;XP_068991025.1;HGT_(269,577)	CAH0405913.1, XP_037028707.1, CAH2234311.1, XP_051157966.1, KAG5891035.1, CAG9786978.1, XP_033220572.1, CAK1582932.1, XP_015118459.1, CAL1680872.1, CAK1632437.1, XP_072933653.1, XP_072375514.1, CAG7720676.1, CAH1640748.1, CAK1554969.1, XP_026314075.1, CAL8130142.1, ODM89477.1, KAF0752015.1, XP_021963579.2, KAL4113373.1, XP_060877944.1, XP_057335436.1, XP_044594873.1, XP_018371317.1, KAJ6648390.1,…	Parnassius mnemosyne, Diabrotica undecimpunctata, Bradysia coprophila, Diachasma alloeum, Trichogramma pretiosum, Belonocnema kinseyi, Acanthoscelides obtectus, Metopolophium dirhodum, Lasius niger, Uroleucon formosanum, Wasmannia auropunctata, Trichogramma kaykai, Microplitis mediator, Aphidius gifuensis, Brassicogethes aeneus, Panulirus ornatus, Trichogramma brassicae, Phaedon cochleariae, Tric…	43
GCF_025399875.1;XP_065173386.1;HGT_(788,1288)	CAH1154068.1, XP_023025718.1, KAI4461217.1, KAK9692499.1, VEN38048.1, KRT81129.1, KAG5899641.1, CAK1672854.1, XP_017771791.1, XP_022917400.2, KAJ3643540.1, XP_015838838.1, XP_044271283.1, XP_031356279.1, XP_068897277.1, KAK5640081.1, RZC34101.1, KAF5288460.1, XP_066260920.1, KAK4872828.1, CAG9769511.1, KAF2884309.1, KAJ8966649.1, KAJ8933106.1, XP_044753604.1, XP_045475445.1, KAL3268004.1, XP_0185…	Abscondita terminalis, Tribolium castaneum, Aromia moschata, Euwallacea fornicatus, Tribolium madens, Photinus pyralis, Diabrotica undecimpunctata, Holotrichia oblita, Aquatica leii, Diabrotica virgifera virgifera, Dendroctonus ponderosae, Diorhabda sublineata, Nicrophorus vespilloides, Henosepilachna vigintioctopunctata, Phyllotreta striolata, Ignelater luminosus, Pyrocoelia pectoralis, Zophobas…	45
GCF_016920785.2;XP_040063786.1;HGT_(373,470)	CAH0730443.1, XP_015378261.1, KAL4082437.1, XP_062712377.1, XP_072145051.1, XP_014215173.1, XP_065281694.1, XP_017773557.1, XP_049528424.1, XP_062542420.1, XP_014255380.1, XP_037519053.1, XP_025017746.1, KAF0707952.1, KAL1413941.1, CAH1647446.1, XP_037281023.1, KAG8179928.1, CAB3231974.1, KAH6929054.1, CAH2088827.1, KAK8778179.1, KAH9382085.1, KAJ8679341.1, KFB35996.1, GFW69766.1, CAD0193876.1, X…	Hyalella azteca, Drosophila willistoni, Diuraphis noxia, Dermacentor andersoni, Colias croceus, Polyplax serrata, Lutzomyia longipalpis, Aedes albopictus, Haemaphysalis longicornis, Uroleucon formosanum, Nicrophorus vespilloides, Brenthis ino, Cimex lectularius, Rhagoletis pomonella, Copidosoma floridanum, Phaedon cochleariae, Amblyomma americanum, Rhipicephalus microplus, Eupeodes corollae, Ixod…	47
GCF_025091365.1;XP_050527957.1;HGT_(246,410)	CAI6374886.1, CAG2062756.1, XP_003246947.1, KAL1452372.1, XP_022167997.1, KAK9708064.1, KAF2880805.1, CAB3260149.1, KAL5244196.1, KAL1117625.1, XP_017303754.1, XP_049515451.1, XP_060845441.1, KAL0830156.1, XP_044733310.1, XP_025406601.1, XP_025201684.1, XP_068084344.1, GFR07575.1, KAL1454529.1, GFS56841.1, XP_046666853.1, CAL8128056.1, KAF0715754.1, KAE9530106.1, XP_049945935.1, XP_047100707.1, X…	Trichonephila clavata, Eurosta solidaginis, Schistocerca piceifrons, Dermacentor andersoni, Trichonephila inaurata madagascariensis, Cinara cedri, Caerostris darwini, Metopolophium dirhodum, Haemaphysalis longicornis, Uroleucon formosanum, Adelges cooleyi, Ignelater luminosus, Myzus persicae, Chrysoperla carnea, Macrosiphum euphorbiae, Rhopalosiphum padi, Melanaphis sacchari, Aphis glycines, Derm…	48
GCF_009176525.2;XP_031633908.1;HGT_(28,328)	XP_069673901.1, KAK9891275.1, KAF4529606.1, KAJ6633596.1, OXU29346.1, XP_055307695.1, CAB0036374.1, KAG4066107.1, XP_054718972.1, XP_014224803.1, XP_047735425.1, KAL3389387.1, XP_015912146.2, XP_016840146.1, XP_055924355.1, PSN44454.1, XP_022185628.2, GBN91149.1, CAL1286293.1, XP_072158852.1, RZF43677.1, GFY38906.1, XP_037909030.1, GFS38774.1, XP_065333862.1, KAJ1530961.1, GFW36827.1, XP_01427022…	Thrips palmi, Trichonephila clavata, Chelonus insularis, Frankliniella occidentalis, Hyalella azteca, Uloborus diversus, Ephemera danica, Bradysia coprophila, Periplaneta americana, Trichonephila inaurata madagascariensis, Trichogramma pretiosum, Cloeon dipterum, Nephila pilipes, Caerostris darwini, Henosepilachna vigintioctopunctata, Trichogramma kaykai, Planococcus citri, Larinioides sclopetari…	48
GCF_918797505.1;XP_018903502.2;HGT_(260,699)	XP_003242789.1, CAI6356209.1, KAL4135385.1, XP_054260135.1, XP_015377133.1, KAL5238415.1, XP_022171963.1, KAF0761185.1, RZC33797.1, XP_044270137.1, KAE9543921.1, KAJ3646884.1, XP_027842137.2, XP_068917799.1, XP_060845532.1, XP_026817998.1, XP_071042555.1, XP_025196707.1, XP_069697876.1, XKL62304.1, KAF2889674.1, XP_067132251.1, XP_023239700.1, CAK1682968.1, CAG9826587.1, XP_072376522.1, XP_029673…	Trichonephila clavata, Tribolium castaneum, Tribolium madens, Diuraphis noxia, Diabrotica undecimpunctata, Photinus pyralis, Microctonus hyperodae, Formica exsecta, Periplaneta americana, Diabrotica virgifera virgifera, Centruroides sculpturatus, Diorhabda sublineata, Nephila pilipes, Metopolophium dirhodum, Uroleucon formosanum, Microctonus aethiopoides, Planococcus citri, Phyllotreta striolata,…	50
GCF_907165205.1;XP_044763649.1;HGT_(158,738)	XP_069697876.1, KAF2889674.1, CAG0903690.1, XP_068917790.1, XKL62304.1, XP_042902046.2, KAL1501292.1, XP_066249562.1, KAJ3656538.1, XP_025196707.1, RZC33797.1, XP_015377133.1, XP_064211709.1, XP_022171963.1, XP_066902027.1, XP_003242789.1, CAH1406377.1, XP_017297930.1, XP_054260135.1, XP_026817998.1, XP_018901556.2, KAL2721627.1, CAK1682968.1, XP_027849862.2, KAL2734170.1, XP_065216526.1, KAK0180…	Trichonephila clavata, Tribolium castaneum, Tribolium madens, Diuraphis noxia, Microctonus hyperodae, Idotea baltica, Photinus pyralis, Formica exsecta, Periplaneta americana, Centruroides sculpturatus, Metopolophium dirhodum, Vespula squamosa, Nephila pilipes, Planococcus citri, Microctonus aethiopoides, Uroleucon formosanum, Parthenolecanium corni, Ignelater luminosus, Myzus persicae, Macrostel…	51
GCF_030269925.1;XP_062531590.1;HGT_(720,878)	CAK1549141.1, CAH0595210.1, CAH0718376.1, XP_026740422.1, XP_072933801.1, XP_030032763.1, CAG9572599.1, XP_026317941.1, OWR42795.1, XP_011559914.2, XP_013194808.1, KOB69904.1, CAG4960785.1, XP_049882331.1, CAK1594872.1, XP_047541160.1, XP_068624524.1, KAJ0170618.1, XP_026483906.2, XP_046974468.1, XP_050358177.1, KAI8433811.1, XP_028161263.1, XP_045457379.1, GBP60298.1, XP_063835535.1, CAH2098593.…	Parnassius mnemosyne, Vanessa atalanta, Bicyclus anynana, Manduca sexta, Plutella xylostella, Amyelois transitella, Ostrinia furnacalis, Colias croceus, Danaus chrysippus, Vanessa cardui, Pectinophora gossypiella, Brenthis ino, Cydia fagiglandana, Leguminivora glycinivorella, Cydia splendana, Nymphalis io, Maniola jurtina, Helicoverpa armigera, Choristoneura fumiferana, Pieris brassicae, Operopht…	52
GCF_950023065.1;XP_065218164.1;HGT_(148,713)	XP_054269710.1, XP_023239700.1, XP_067132251.1, XP_069697880.1, XP_064212867.1, KAL1501292.1, XP_031337469.1, XP_042902046.2, XP_066249562.1, CAK1682968.1, XP_011153137.1, KAK0159134.1, XP_018901556.2, KAK0162739.1, KAK7593095.1, KRT78263.1, KAF7406030.1, KAL2721627.1, KAL2734170.1, XP_029673008.1, XP_045468319.1, XP_044763649.1, CAI6356209.1, XP_003242789.1, XP_060858065.1, KAL4135385.1, XP_0281…	Trichonephila clavata, Tribolium castaneum, Tribolium madens, Diuraphis noxia, Photinus pyralis, Microctonus hyperodae, Diabrotica undecimpunctata, Formica exsecta, Periplaneta americana, Diabrotica virgifera virgifera, Centruroides sculpturatus, Diorhabda sublineata, Metopolophium dirhodum, Vespula squamosa, Nephila pilipes, Uroleucon formosanum, Microctonus aethiopoides, Phyllotreta striolata, …	53
GCF_031307605.1;XP_064214057.1;HGT_(107,310)	XP_042902046.2, XP_065220114.1, XP_069697876.1, XKL62304.1, KAJ3646884.1, KAF2889674.1, XP_046660805.1, RZC36458.1, XP_054268618.1, CAK1682968.1, GFT77511.1, PSN37366.1, GFR17954.1, XP_028155555.1, XP_072376522.1, CAG9826587.1, XP_022178155.1, XP_056631567.1, XP_057661626.1, CAG9865293.1, XP_011153134.1, KAL5238415.1, XP_015377133.1, CAH1406377.1, XP_066902027.1, XP_003242789.1, KAK0162739.1, CAI…	Trichonephila clavata, Tribolium madens, Diuraphis noxia, Diabrotica undecimpunctata, Microctonus hyperodae, Photinus pyralis, Formica exsecta, Periplaneta americana, Diabrotica virgifera virgifera, Centruroides sculpturatus, Diorhabda sublineata, Nephila pilipes, Metopolophium dirhodum, Vespula squamosa, Planococcus citri, Microctonus aethiopoides, Uroleucon formosanum, Phyllotreta striolata, Ig…	53
GCF_950023065.1;XP_065225331.1;HGT_(123,673)	XP_003242789.1, XP_069697876.1, KAL1449660.1, CAI6356209.1, XP_042902046.2, XP_017297930.1, KAL4135385.1, XP_067132251.1, XP_060845532.1, XP_023239700.1, XP_026817998.1, XP_025196707.1, XKL62304.1, XP_015377133.1, KAJ3646884.1, RZC33797.1, XP_068902038.1, CAK1682968.1, XP_018901556.2, KAF2889674.1, CAG9826587.1, XP_046680534.1, XP_072376522.1, XP_064214550.1, XP_028155555.1, CAG9865293.1, KAF7406…	Trichonephila clavata, Tribolium castaneum, Tribolium madens, Diuraphis noxia, Diabrotica undecimpunctata, Photinus pyralis, Microctonus hyperodae, Formica exsecta, Periplaneta americana, Diabrotica virgifera virgifera, Centruroides sculpturatus, Diorhabda sublineata, Nephila pilipes, Vespula squamosa, Metopolophium dirhodum, Uroleucon formosanum, Parthenolecanium corni, Microctonus aethiopoides,…	56
GCF_004193835.3;XP_028168683.1;HGT_(54,270)	KOB70636.1, XP_021197352.3, XP_045781202.1, XP_004924912.1, XP_045533239.1, XP_028035184.1, XP_026484003.2, GBP91250.1, KAJ8664988.1, CAH2098742.1, KAK9736542.1, XP_050680725.1, XP_022828681.1, CAH1642488.1, XP_047541157.1, XP_050555754.1, CAB3247003.1, XP_047037789.1, XP_052742714.1, CAF4944449.1, CAH0718476.1, XP_026743584.1, CAG9789953.1, XP_022115918.2, KAJ8708028.1, KAJ8706066.1, XP_04697461…	Parnassius mnemosyne, Vanessa atalanta, Tuta absoluta, Bombyx mandarina, Bicyclus anynana, Papilio xuthus, Manduca sexta, Bombyx mori, Aricia agestis, Amyelois transitella, Colias croceus, Papilio machaon, Danaus chrysippus, Vanessa cardui, Pectinophora gossypiella, Brenthis ino, Papilio polytes, Nymphalis io, Maniola jurtina, Helicoverpa armigera, Choristoneura fumiferana, Pieris brassicae, Oper…	57
GCF_023864275.1;XP_049785902.1;HGT_(8,267)	XP_046998513.1, KAJ8715228.1, KAJ8910726.1, XP_049841608.1, KAJ8712504.1, XP_018573823.1, XP_063231947.1, XP_030025302.1, KAJ8972825.1, CAG2057074.1, KAG5885308.1, XP_039449448.1, KAL1394891.1, XP_038114023.1, XP_022822970.1, KAF5296249.1, XP_055531768.1, KAK5643953.1, XP_050301304.1, XP_031340471.1, CAG9857201.1, KAF2903055.1, KAJ3656035.1, XP_028165518.1, KAF5286937.1, XP_044254562.1, KAJ887969…	Lamprigera yunnana, Abscondita terminalis, Bombyx mandarina, Tribolium castaneum, Aromia moschata, Manduca sexta, Tribolium madens, Photinus pyralis, Bombyx mori, Oryctes borbonicus, Diabrotica undecimpunctata, Schistocerca piceifrons, Ostrinia furnacalis, Holotrichia oblita, Periplaneta americana, Aquatica leii, Gryllus bimaculatus, Diabrotica virgifera virgifera, Schistocerca gregaria, Phyllotr…	65
GCF_012273895.1;XP_038206242.1;HGT_(6,216)	XP_035445041.2, XP_047513515.1, OWR42795.1, XP_045760818.1, CAH1638707.1, XP_034841130.1, XP_032515160.1, XP_028028390.1, CAH2263031.1, KAL4707950.1, XP_014360380.2, XP_039745455.1, KAI8430038.1, XP_023940129.2, CAH2059041.1, XP_047541160.1, XP_045507828.1, XP_046974468.1, XP_026483906.2, XP_045457379.1, XP_050358177.1, CAG9561199.1, CAH0584281.1, CAH0718376.1, XP_022117479.2, XP_022830298.1, CAH…	Parnassius mnemosyne, Vanessa atalanta, Tuta absoluta, Bombyx mandarina, Bicyclus anynana, Manduca sexta, Papilio xuthus, Plutella xylostella, Bombyx mori, Aricia agestis, Amyelois transitella, Colias croceus, Ostrinia furnacalis, Papilio machaon, Danaus chrysippus, Vanessa cardui, Pectinophora gossypiella, Brenthis ino, Cydia fagiglandana, Leguminivora glycinivorella, Spodoptera exigua, Papilio …	67
GCF_004354385.1;XP_034487048.1;HGT_(412,553)	XP_049769097.1, KAL3290277.1, XP_049795469.1, XP_043269694.1, XP_049943550.1, XP_047100026.1, XP_046982188.1, KAG5883741.1, PSN50019.1, XP_023025754.1, XP_023703621.1, CAH1153764.1, XP_046685959.1, XP_054279679.1, RZF47712.1, XP_039294380.1, KAG5336220.1, KAL0267170.1, KAL1493059.1, XP_048524098.1, XP_049842009.1, XP_046388049.1, XP_066259945.1, XP_071440445.1, XP_043501024.1, XP_066152889.1, KAG…	Thrips palmi, Lamprigera yunnana, Abscondita terminalis, Frankliniella occidentalis, Hyalella azteca, Euwallacea fornicatus, Aromia moschata, Photinus pyralis, Culicoides brevitarsis, Schistocerca piceifrons, Diachasma alloeum, Aquatica leii, Dendroctonus ponderosae, Lutzomyia longipalpis, Rhagoletis zephyria, Diorhabda sublineata, Ornithodoros turicata, Lasius niger, Clunio marinus, Planococcus …	74
GCF_002217175.1;XP_035708240.1;HGT_(360,547)	XP_046972628.1, XP_050356844.1, KAG9434909.1, XP_045454970.1, XP_625166.2, KAG6804238.1, XP_023939459.1, XP_039746663.1, PBC28668.1, CAH0714992.1, XP_061927754.1, KAG4066402.1, XP_053620001.1, KAJ6626134.1, XP_060807796.1, KAK9302656.1, KAJ3651437.1, XP_008190584.1, XP_043525010.1, XP_044261279.1, KAK1135723.1, XP_037027921.1, XP_068900954.1, KOX74020.1, XP_055685267.1, XP_031836153.1, XP_0596195…	Bicyclus anynana, Petrolisthes manimaculis, Manduca sexta, Uloborus diversus, Topomyia yanbarensis, Bombyx mori, Amyelois transitella, Drosophila melanogaster, Trichogramma pretiosum, Danaus chrysippus, Vanessa cardui, Trichogramma kaykai, Cydia fagiglandana, Dinothrombium tinctorium, Phlebotomus argentipes, Leguminivora glycinivorella, Cimex lectularius, Uranotaenia lowii, Hypothenemus hampei, R…	141
GCF_905147365.1;XP_041972388.1;HGT_(49,487)	XP_033305802.1, XP_068981356.1, XP_043583124.1, XP_071868778.1, XP_060825770.1, CAD1480899.1, XP_043508553.1, KAK9309481.1, KAK1132838.1, KOX75900.1, XP_017762963.1, KAG9434126.1, XP_006561133.1, KAG6799686.1, XP_043793265.1, XP_006613640.1, PBC31719.1, XP_016910180.1, XP_012346010.1, XP_017875387.1, CAL7950080.1, XP_017789798.1, CAK9808085.1, CAK9814003.1, CAG0885588.1, XP_040573102.1, XP_068217…	Schistocerca piceifrons, Amyelois transitella, Temnothorax longispinosus, Vanessa cardui, Trichogramma kaykai, Leguminivora glycinivorella, Papilio polytes, Anastrepha ludens, Nasonia vitripennis, Leptinotarsa decemlineata, Macrobrachium rosenbergii, Eciton burchellii, Mythimna loreyi, Nylanderia fulva, Camponotus floridanus, Danaus plexippus, Anthonomus grandis grandis, Leptidea sinapis, Drosoph…	322
