## Supplementary material for "Evolutionary innovation through fusion of sequences from across the tree of life": ST Tables 1 through 21: HGTc_SI table 11_V7.xlsx

### Sheet: Sheet1
interval	MILC	MILC_percen	GC	GC_percen
GCF_004354385.1;XP_034487048.1;Meta_(152,234)	0.679268	62.33	46.748	30.09
GCF_004354385.1;XP_034487048.1;HGT_(412,553)	0.653665	67.04	48.9362	42.625
GCF_018991925.1;XP_042220148.1;Meta_(187,301)	0.725914	64.61	42.1053	13.095
GCF_018991925.1;XP_042220148.1;HGT_(352,559)	0.673033	64.92	40.5797	7.62
GCF_002217175.1;XP_035715507.1;Meta_(2,65)	0.709456	67.56	53.4392	88.945
GCF_002217175.1;XP_035715507.1;HGT_(127,249)	0.613536	53.39	50.8197	82.24
GCF_907165205.1;XP_044763649.1;Meta_(26,70)	0.54777	28.9	38.6364	33.34
GCF_907165205.1;XP_044763649.1;HGT_(158,738)	0.524455	21.98	36.8966	14.15
GCF_028296485.1;XP_054161842.1;Meta_(356,410)	0.809007	86.61	40.1235	42.925
GCF_028296485.1;XP_054161842.1;HGT_(26,316)	0.537272	29.87	48.7356	92.015
GCF_021234035.1;XP_046649021.1;Meta_(72,405)	0.839764	96.19	56.1562	85.91
GCF_021234035.1;XP_046649021.1;HGT_(450,633)	0.942447	97.14	60.8379	96.79
GCF_907165205.1;XP_044750704.1;Meta_(521,633)	0.575814	31.36	42.8571	58.615
GCF_907165205.1;XP_044750704.1;HGT_(4,113)	0.711302	74.77	44.3425	65.815
GCF_021134715.1;XP_046456339.1;Meta_(1765,1928)	0.612004	46.91	46.2168	43.335
GCF_021134715.1;XP_046456339.1;HGT_(48,253)	0.744697	87.11	37.2358	2.13
GCF_002204515.2;XP_021699539.1;Meta_(980,1031)	0.673102	52.98	47.7124	29.88
GCF_002204515.2;XP_021699539.1;HGT_(5,150)	0.566333	27.12	48.5057	33.095
GCF_002204515.2;XP_021699539.1;HGT_(385,523)	0.757263	85.3	36.2319	0.515
GCF_002204515.2;XP_021699539.1;HGT_(190,334)	0.664491	65.09	39.3519	2.625
GCF_002217175.1;XP_035705692.1;Meta_(401,573)	0.53616	26.98	41.0853	15.075
GCF_002217175.1;XP_035705692.1;HGT_(31,318)	0.540782	39.8	41.6957	18.34
GCF_002217175.1;XP_035703129.1;Meta_(6,111)	0.648442	62.11	47.619	63.86
GCF_002217175.1;XP_035703129.1;HGT_(250,350)	0.585425	35.99	44	36.235
GCF_015228065.2;XP_037790819.1;Meta_(45,640)	0.566943	32.05	50.8683	53.59
GCF_015228065.2;XP_037790819.1;HGT_(736,1165)	0.540928	16.77	50.1166	46.125
GCF_905147365.1;XP_041972388.1;Meta_(681,1010)	0.587768	28.73	56.0284	63.795
GCF_905147365.1;XP_041972388.1;HGT_(49,487)	0.546056	17.09	47.1081	32.34
GCF_007210705.1;XP_059092480.1;Meta_(26,83)	0.491038	15.06	47.9532	38.795
GCF_007210705.1;XP_059092480.1;HGT_(88,215)	0.540399	26.41	45.9318	20.05
GCF_030269925.1;XP_062531590.1;Meta_(82,584)	0.536171	19.82	47.2776	42.24
GCF_030269925.1;XP_062531590.1;HGT_(720,878)	0.587633	25.66	41.7722	27.32
GCF_012273895.1;XP_038206242.1;Meta_(265,639)	0.588732	37.51	43.4938	33.31
GCF_012273895.1;XP_038206242.1;HGT_(6,216)	0.772507	74.05	34.6032	6.06
GCF_030848805.1;XP_071643383.1;Meta_(250,288)	0.548056	22.7	41.2281	27.865
GCF_030848805.1;XP_071643383.1;HGT_(482,1243)	0.56593	54.35	46.6929	41.595
GCF_028296485.1;XP_054167651.1;Meta_(1,199)	0.720135	91.94	54.2088	98.7
GCF_028296485.1;XP_054167651.1;HGT_(394,509)	0.550598	26	45.2174	74.045
GCF_020631705.1;XP_032797465.2;Meta_(11,236)	0.556301	41.12	45.7778	47.635
GCF_020631705.1;XP_032797465.2;HGT_(312,439)	0.596302	44.12	44.0945	36.265
GCF_021134715.1;XP_046453153.1;Meta_(47,391)	0.598438	58.38	51.5504	67.46
GCF_021134715.1;XP_046453153.1;HGT_(749,869)	0.588128	30.81	55.2778	83.98
GCF_021134715.1;XP_046460947.1;Meta_(12,263)	0.539614	22.52	39.9734	7.345
GCF_021134715.1;XP_046460947.1;HGT_(278,504)	0.641926	67.32	40.2655	8.44
GCF_004193835.3;XP_028178173.1;Meta_(106,181)	1.05079	91.67	34.6667	3.94
GCF_004193835.3;XP_028178173.1;HGT_(215,442)	0.583244	26.99	44.0529	23.965
GCF_007210705.1;XP_059086440.1;Meta_(19,81)	0.704328	72.84	48.9247	46.285
GCF_007210705.1;XP_059086440.1;HGT_(222,383)	0.6202	70.22	47.205	29.965
GCF_040869045.1;XP_067614489.1;Meta_(1,54)	0.704953	75.6	45.283	74.395
GCF_040869045.1;XP_067614489.1;Meta_(48,114)	0.800954	91.91	47.4747	86.045
GCF_040869045.1;XP_067614489.1;HGT_(177,317)	0.907799	99.53	41.6667	49.69
GCF_038994185.2;XP_070390518.1;Meta_(13,69)	0.611156	36.69	51.1905	23.76
GCF_038994185.2;XP_070390518.1;HGT_(143,191)	0.484095	11.76	60.4167	70.25
GCF_028296485.1;XP_054166030.1;Meta_(56,344)	0.730384	95.54	37.1528	23.365
GCF_028296485.1;XP_054166030.1;HGT_(402,529)	0.611078	52.84	43.0446	62.14
GCF_028296485.1;XP_054165804.1;Meta_(427,544)	0.6074	49.13	42.1652	56.05
GCF_028296485.1;XP_054165804.1;HGT_(9,412)	0.512294	14.05	41.3907	54.365
GCF_028296485.1;XP_054165701.1;Meta_(422,865)	0.53685	32.68	38.6757	34.375
GCF_028296485.1;XP_054165701.1;HGT_(3,417)	0.512143	13.38	43.2367	67.66
GCF_932276165.1;XP_048481436.1;Meta_(13,121)	0.48622	1.72	47.5309	27.55
GCF_932276165.1;XP_048481436.1;HGT_(196,257)	0.960856	82.99	38.7978	8.885
GCF_950023065.1;XP_065207242.1;Meta_(237,549)	0.595235	79.11	41.453	64.17
GCF_950023065.1;XP_065207242.1;HGT_(640,985)	0.596266	81.45	41.6425	65.305
GCF_028296485.1;XP_054156590.1;Meta_(79,242)	0.597216	51.83	35.7873	17.235
GCF_028296485.1;XP_054156590.1;HGT_(319,527)	0.514256	14.43	42.9487	62.43
GCF_025399875.1;XP_065173386.1;Meta_(191,486)	0.631278	65.83	40.678	24.6
GCF_025399875.1;XP_065173386.1;HGT_(788,1288)	0.521508	16.08	45.7333	51.42
GCF_025091365.1;XP_050527957.1;Meta_(440,940)	0.550245	58.22	28.2667	14.27
GCF_025091365.1;XP_050527957.1;HGT_(246,410)	0.972639	96.25	51.626	98.275
GCF_950023065.1;XP_065218164.1;Meta_(2,161)	0.594665	57.93	39.413	43.255
GCF_950023065.1;XP_065218164.1;HGT_(148,713)	0.533361	42.11	39.941	42.68
GCF_024763615.1;XP_055704333.1;Meta_(12,195)	0.604702	55.16	42.2587	17.935
GCF_024763615.1;XP_055704333.1;HGT_(287,573)	0.527288	20.17	40.676	8.605
GCF_023897955.1;XP_049848309.1;Meta_(1025,1346)	1.09742	86.36	57.9439	78.65
GCF_023897955.1;XP_049848309.1;HGT_(70,985)	1.00193	90.16	56.5756	84.78
GCF_950023065.1;XP_065223590.1;Meta_(300,454)	0.576669	48.21	36.3636	14.085
GCF_950023065.1;XP_065223590.1;Meta_(72,290)	0.542074	35.27	33.0275	1
GCF_950023065.1;XP_065223590.1;HGT_(541,715)	0.488402	8.23	35.6322	9
GCF_950023065.1;XP_065225331.1;Meta_(5,80)	0.767511	87.26	34.6667	8.6
GCF_950023065.1;XP_065225331.1;HGT_(123,673)	0.566442	72.45	38.7879	29.01
GCF_000591075.1;XP_023331203.1;Meta_(100,940)	0.575337	76.62	44.3651	58.67
GCF_000591075.1;XP_023331203.1;HGT_(1317,1545)	0.62888	78.36	45.4678	72.16
GCF_028296485.1;XP_054157154.1;Meta_(237,683)	0.513827	14.34	40.8819	49.825
GCF_028296485.1;XP_054157154.1;Meta_(699,1163)	0.557251	51.24	41.092	52.085
GCF_028296485.1;XP_054157154.1;HGT_(28,228)	0.622392	68.61	46.6667	83.36
GCF_921293095.1;XP_046403459.1;Meta_(26,115)	0.622626	39.18	38.2022	6.55
GCF_921293095.1;XP_046403459.1;HGT_(138,196)	0.804855	76.42	40.8046	18.1
GCF_028296485.1;XP_054169292.1;Meta_(255,408)	0.66872	77.56	46.4052	80.975
GCF_028296485.1;XP_054169292.1;HGT_(528,849)	0.474556	1.37	40.6445	48.265
GCF_028750875.1;XP_054272665.1;Meta_(1,1133)	0.539988	39.59	49.4994	55.385
GCF_028750875.1;XP_054272665.1;HGT_(1164,1291)	0.661416	60.72	43.0446	28.745
GCF_035046485.1;XP_062702136.1;Meta_(7,116)	0.6383	46.31	42.2018	6.885
GCF_035046485.1;XP_062702136.1;HGT_(186,414)	0.590754	47.31	47.3684	23.535
GCF_037126465.1;XP_064461306.1;Meta_(47,271)	0.658226	88.34	47.3214	13.93
GCF_037126465.1;XP_064461306.1;HGT_(298,596)	0.720398	95.87	50.8949	46.015
GCF_040869045.1;XP_067619053.1;Meta_(469,517)	0.56449	40.33	39.5833	32.875
GCF_040869045.1;XP_067619053.1;HGT_(71,262)	0.602801	71.66	41.1867	44.565
GCF_043381705.1;XP_015919340.2;Meta_(44,147)	0.517379	23.32	34.6278	18.585
GCF_043381705.1;XP_015919340.2;HGT_(260,389)	0.631416	73.53	37.4677	41.44
GCF_036172545.1;XP_063702760.1;Meta_(862,999)	0.785984	90.58	49.635	87.91
GCF_036172545.1;XP_063702760.1;HGT_(343,529)	0.553045	26.36	41.9355	33.735
GCF_036172545.1;XP_063702760.1;HGT_(570,764)	0.57616	38.89	41.5808	30.705
GCF_905333055.1;XP_045779580.1;Meta_(225,315)	0.826914	74.88	38.5185	18.15
GCF_905333055.1;XP_045779580.1;HGT_(1,110)	0.651934	38.48	41.5902	28.115
GCF_907164935.1;XP_046143733.1;Meta_(36,209)	0.697832	60.19	53.7572	88.55
GCF_907164935.1;XP_046143733.1;Meta_(391,507)	0.713686	58.57	53.4483	87.52
GCF_907164935.1;XP_046143733.1;HGT_(518,815)	0.601979	40.25	38.2716	28.775
GCF_032884065.1;XP_065584755.1;Meta_(82,279)	0.505331	21.44	42.4704	71.245
GCF_032884065.1;XP_065584755.1;HGT_(280,374)	0.568981	42.61	38.6525	30.085
GCF_921293095.1;XP_046402901.1;Meta_(1,40)	0.566336	28.49	39.3162	14.105
GCF_921293095.1;XP_046402901.1;HGT_(331,1335)	0.746959	93.91	38.1474	1.69
GCF_032884065.1;XP_065560524.1;Meta_(113,192)	0.367445	0.79	44.3038	80.225
GCF_032884065.1;XP_065560524.1;HGT_(544,669)	0.608361	67.17	40	42.56
GCF_032884065.1;XP_065560524.1;HGT_(799,909)	0.471983	9.54	44.2424	82.435
GCF_032445375.1;XP_063242512.1;Meta_(98,427)	0.621325	34.8	56.6363	42.845
GCF_032445375.1;XP_063242512.1;HGT_(10,81)	0.58434	16.33	50.7042	29.15
GCF_032445375.1;XP_063239750.1;Meta_(25,348)	0.503614	3.28	57.8947	47.525
GCF_032445375.1;XP_063239750.1;HGT_(383,669)	0.887558	70.78	71.7949	95.93
GCF_918797505.1;XP_018903502.2;Meta_(57,190)	0.573066	34.64	42.1053	33.13
GCF_918797505.1;XP_018903502.2;HGT_(260,699)	0.522806	22.88	41.4579	25.375
GCF_032445375.1;XP_063236389.1;Meta_(25,473)	0.726423	56.3	66.8155	85.745
GCF_032445375.1;XP_063236389.1;HGT_(502,865)	0.49707	2.22	54.1781	33.575
GCF_031307605.1;XP_064214057.1;Meta_(1,88)	0.797957	77.43	52.8736	79.84
GCF_031307605.1;XP_064214057.1;HGT_(107,310)	0.584408	36.26	37.6026	6.555
GCF_023864275.1;XP_049785902.1;Meta_(445,561)	0.666327	44.08	46.5517	53.785
GCF_023864275.1;XP_049785902.1;HGT_(8,267)	1.64514	96.37	66.6667	92.01
GCF_000591075.1;XP_023324156.1;Meta_(19,76)	0.690988	66.1	48.538	83.87
GCF_000591075.1;XP_023324156.1;Meta_(261,311)	0.551184	32.22	44	57.525
GCF_000591075.1;XP_023324156.1;HGT_(373,795)	0.541881	46.33	42.97	47.605
GCF_021234035.1;XP_046646423.1;Meta_(1306,1617)	0.530575	20.51	46.9453	48.305
GCF_021234035.1;XP_046646423.1;HGT_(55,255)	0.67695	73.52	41.1667	14.335
GCF_021155775.2;XP_068991025.1;Meta_(1,256)	0.592411	56.11	46.0131	47.33
GCF_021155775.2;XP_068991025.1;HGT_(269,577)	0.595634	61.44	39.0693	6.965
GCF_003589595.1;XP_026318555.1;Meta_(250,519)	0.555003	31.61	48.0793	56.575
GCF_003589595.1;XP_026318555.1;HGT_(2,74)	0.61298	31.21	34.7222	4.885
GCF_002237135.1;XP_037951667.1;Meta_(218,467)	0.465702	1.6	37.0817	38.925
GCF_002237135.1;XP_037951667.1;HGT_(1,225)	0.522295	27.3	38.8393	58.505
GCF_002217175.1;XP_035708240.1;Meta_(843,1021)	0.595224	58.64	40.2622	9.91
GCF_002217175.1;XP_035708240.1;HGT_(360,547)	0.486706	7.57	46.8806	61.32
GCF_002217175.1;XP_035708168.1;Meta_(13,120)	0.481136	6.09	42.0561	22.5
GCF_002217175.1;XP_035708168.1;HGT_(274,388)	0.609266	49.06	42.3977	24.4
GCF_002217175.1;XP_021965719.2;Meta_(42,178)	0.903211	97.65	55.8824	96.26
GCF_002217175.1;XP_021965719.2;HGT_(208,419)	0.554156	41.68	48.9731	75.94
GCF_002217175.1;XP_021965073.1;Meta_(14,64)	0.780372	79.37	46	51.615
GCF_002217175.1;XP_021965073.1;Meta_(433,487)	0.5758	30.38	40.1235	15.36
GCF_002217175.1;XP_021965073.1;HGT_(71,351)	0.49151	7.76	44.1667	38.995
GCF_002217175.1;XP_021960153.2;Meta_(71,200)	0.713101	84.64	44.9612	44.155
GCF_002217175.1;XP_021960153.2;HGT_(321,386)	0.758665	78.77	51.2821	81
GCF_002217175.1;XP_021956151.1;Meta_(16,74)	0.572315	30.23	49.4253	72.435
GCF_002217175.1;XP_021956151.1;HGT_(108,207)	0.704547	75.86	52.862	89.005
GCF_002217175.1;XP_021953192.2;Meta_(21,90)	0.692327	65.82	44.4444	40.805
GCF_002217175.1;XP_021953192.2;HGT_(131,305)	0.634667	73.65	47.8927	68.25
GCF_002217175.1;XP_021952783.1;Meta_(387,441)	0.603696	38.32	46.9136	57.075
GCF_002217175.1;XP_021952783.1;HGT_(18,317)	0.525606	29.02	48.1605	72.3
GCF_001901225.1;XP_027204138.1;Meta_(447,986)	0.487613	0.65	33.5807	57.39
GCF_001901225.1;XP_027204138.1;HGT_(128,420)	0.542363	32.67	32.5342	49.78
GCF_001901225.1;XP_027200358.1;Meta_(1,403)	2.67437	99.02	61.5257	99.43
GCF_001901225.1;XP_027200358.1;HGT_(383,719)	2.65232	99.12	55.8532	98.865
GCF_001856785.1;XP_022173178.1;Meta_(83,318)	0.518817	9.01	38.0142	56.66
GCF_001856785.1;XP_022173178.1;HGT_(532,960)	0.482381	0.88	38.2399	57.125
GCF_000697945.3;XP_052125515.1;Meta_(116,290)	0.725127	37.27	45.0192	43.98
GCF_000697945.3;XP_052125515.1;HGT_(1,74)	1.04136	74.19	36.9863	5.16
GCF_000591075.1;XP_023345006.1;Meta_(145,189)	0.361882	3.75	53.0303	94.445
GCF_000591075.1;XP_023345006.1;HGT_(43,121)	0.854848	91.38	50.4274	91.875
GCF_000591075.1;XP_023332299.1;Meta_(3,183)	0.558543	39.54	41.2963	33.66
GCF_000591075.1;XP_023332299.1;HGT_(346,400)	0.347179	1.29	35.8025	8.265
GCF_000591075.1;XP_023329593.1;Meta_(432,646)	0.599198	66.66	44.704	65.935
GCF_000591075.1;XP_023329593.1;HGT_(204,252)	0.702561	67.79	38.8889	22.565
GCF_000591075.1;XP_023328891.1;Meta_(78,173)	0.719262	78.74	42.4561	44.835
GCF_000591075.1;XP_023328891.1;HGT_(339,391)	0.574203	36.49	51.2821	92.25
GCF_000591075.1;XP_023325437.1;Meta_(104,183)	0.718556	75.3	43.8819	57.195
GCF_000591075.1;XP_023325437.1;HGT_(217,388)	0.55797	38.3	44.8343	66.705
GCF_004193835.3;XP_028168683.1;Meta_(344,414)	0.753057	53.47	49.5238	43.65
GCF_004193835.3;XP_028168683.1;HGT_(54,270)	0.637222	44.03	42.5926	19.33
GCF_005508785.2;XP_029341141.1;Meta_(145,276)	0.599752	39.29	32.8244	22.81
GCF_005508785.2;XP_029341141.1;HGT_(1,145)	1.7722	99.27	61.5741	97.415
GCF_007210705.1;XP_059093711.1;Meta_(298,439)	0.496777	11.72	46.5721	24.225
GCF_007210705.1;XP_059093711.1;HGT_(7,220)	0.496391	12.25	49.2958	50.105
GCF_014529535.1;XP_037041958.1;Meta_(283,507)	0.73481	96.79	31.3988	0.01
GCF_014529535.1;XP_037041958.1;Meta_(71,281)	0.835508	97.95	30.6349	0.01
GCF_014529535.1;XP_037041958.1;HGT_(606,844)	0.768871	97.32	28.5714	0.01
GCF_014529535.1;XP_037041958.1;HGT_(785,1309)	0.791583	98.2	32.7608	0.01
GCF_020466585.1;XP_048520150.1;Meta_(84,275)	0.505634	10.3	39.4415	13.43
GCF_020466585.1;XP_048520150.1;HGT_(294,894)	0.593835	70.45	45.8675	52.89
GCF_000591075.1;XP_023324698.1;Meta_(1464,1684)	0.52107	21.68	45	67.47
GCF_000591075.1;XP_023324698.1;HGT_(671,771)	0.672112	70.33	42.6667	47.855
GCF_016920785.2;XP_040063786.1;Meta_(86,358)	0.628201	57.58	48.8971	14.115
GCF_016920785.2;XP_040063786.1;HGT_(373,470)	0.826481	85.08	51.89	28.755
GCF_016920785.2;XP_029821973.3;Meta_(1,287)	0.578827	39.68	58.9744	63.74
GCF_016920785.2;XP_029821973.3;HGT_(313,947)	0.781477	92.27	43.6909	1.47
GCF_016801865.2;XP_052565726.1;Meta_(1480,1610)	0.638399	47.37	54.8718	37.675
GCF_016801865.2;XP_052565726.1;Meta_(1811,1890)	0.609147	37.44	45.1477	6.365
GCF_016801865.2;XP_052565726.1;HGT_(834,1369)	0.541099	21.42	57.1963	52.015
GCF_016086655.4;XP_040568466.1;Meta_(54,138)	0.616885	59.51	39.2857	45.775
GCF_016086655.4;XP_040568466.1;HGT_(318,397)	0.65246	69.66	37.1308	28.145
GCF_014839805.1;XP_030032673.1;Meta_(23,178)	0.676224	46.32	49.6774	51.95
GCF_014839805.1;XP_030032673.1;HGT_(219,444)	0.69371	57.24	39.1111	15.07
GCF_014529535.1;XP_037049533.1;Meta_(24,81)	0.606	47.43	40.3509	22.535
GCF_014529535.1;XP_037049533.1;HGT_(104,158)	0.514461	22	48.7654	89.925
GCF_014529535.1;XP_037030969.1;Meta_(21,73)	0.609885	49.6	45.5128	69.55
GCF_014529535.1;XP_037030969.1;HGT_(226,299)	0.515046	19.85	43.379	50.755
GCF_007210705.1;XP_059099335.1;Meta_(261,603)	0.501809	15.81	49.3177	50.265
GCF_007210705.1;XP_059099335.1;HGT_(52,149)	0.613189	52.73	54.6392	85.535
GCF_014529535.1;XP_037026007.1;Meta_(30,114)	0.616769	54.18	46.8254	82.94
GCF_014529535.1;XP_037026007.1;HGT_(202,345)	0.671275	86.01	42.6573	40.88
GCF_013373865.1;XP_028045706.1;Meta_(10,102)	1.36808	99.37	60.5072	94.64
GCF_013373865.1;XP_028045706.1;HGT_(155,535)	0.747815	86.11	35.614	10.45
GCF_013357705.1;XP_034949802.1;Meta_(784,2485)	0.546736	74.88	28.3755	0.92
GCF_013357705.1;XP_034949802.1;HGT_(91,435)	0.5308	39.05	29.845	3.805
GCF_013339695.2;XP_037517182.1;Meta_(11,471)	0.539018	26.8	50.6522	15.555
GCF_013339695.2;XP_037517182.1;HGT_(516,571)	0.604617	36.41	58.7879	65.215
GCF_012932325.1;XP_034245505.1;Meta_(33,92)	0.547845	6.55	54.2373	56.65
GCF_012932325.1;XP_034245505.1;HGT_(350,532)	0.501268	0.97	50.7326	51.215
GCF_009176525.2;XP_031633908.1;Meta_(889,999)	0.499167	17.36	37.2727	22.765
GCF_009176525.2;XP_031633908.1;HGT_(28,328)	0.509508	23.93	36.2222	9.205
GCF_009176505.1;XP_055306475.1;Meta_(467,935)	0.547673	71.14	38.5328	4.13
GCF_009176505.1;XP_055306475.1;HGT_(936,1886)	0.548838	86.94	46.1053	90.39
GCF_008802855.1;XP_031328047.1;Meta_(1,293)	0.542664	36.94	43.7215	56.705
GCF_008802855.1;XP_031328047.1;HGT_(317,532)	0.575584	49.5	40.3101	31.35
GCF_020080835.1;XP_044593972.1;Meta_(1013,1134)	0.730782	78.42	40.2204	46.86
GCF_020080835.1;XP_044593972.1;Meta_(577,683)	1.04111	97.43	41.195	51.915
GCF_020080835.1;XP_044593972.1;HGT_(4,474)	0.550811	34.11	37.4468	22.875
