## Supplementary material for "Evolutionary innovation through fusion of sequences from across the tree of life": ST Tables 1 through 21: HGTc_SI table 12_V6.xlsx

### Sheet: Sheet1
cluster_id	protein_name	pct_ab_initio	CDS_support	HGT_support	Metazoan_support
1	XP_034487048.1	0	full
2	XP_042220148.1	0	full
3	XP_035715507.1	0	full
4	XP_044763649.1	0	full
5	XP_054161842.1	0	full
6	XP_046649021.1	0	full
7	XP_044750704.1	100		No	No
8	XP_046456339.1	0	full
9	XP_021699539.1	0	full
10	XP_035705692.1	0	full
11	XP_035703129.1	34		Yes	No
12	XP_037790819.1	0	full
13	XP_041972388.1	0	full
14	XP_059092480.1	0	full
15	XP_062531590.1	0	full
16	XP_038206242.1	35		Partial	Partial
17	XP_071643383.1	1		Yes	Yes
18	XP_054167651.1	0	full
19	XP_032797465.2	0	full
20	XP_046453153.1	0	full
21	XP_046460947.1	0	full
22	XP_028178173.1	0	full
23	XP_059086440.1	0	full
24	XP_067614489.1	0	full
25	XP_070390518.1	0	full
26	XP_054166030.1	4		Yes	Yes
27	XP_054165804.1	100		No	No
28	XP_054165701.1	5		Partial	Partial
29	XP_048481436.1	2		Yes	Yes
30	XP_065207242.1	0	full
31	XP_054156590.1	41		Yes	Partial
32	XP_065173386.1	1		Yes	Yes
33	XP_050527957.1	13		Yes	Yes
34	XP_065218164.1	0	full
35	XP_055704333.1	0	full
36	XP_049848309.1	37		Yes	Yes
37	XP_065223590.1	0	full
38	XP_065225331.1	0	full
39	XP_023331203.1	0	full
40	XP_054157154.1	16		Partial	Partial
41	XP_046403459.1	0	full
42	XP_054169292.1	48		Partial	Partial
43	XP_054272665.1	13		No	Partial
44	XP_062702136.1	24		Yes	Yes
45	XP_064461306.1	0	full
46	XP_067619053.1	0	full
47	XP_015919340.2	0	full
48	XP_063702760.1	5		Yes	Yes
49	XP_045779580.1	48		Yes	Yes
50	XP_046143733.1	46		Yes	Partial
51	XP_065584755.1	0	full
52	XP_046402901.1	3		Partial	Yes
53	XP_065560524.1	0	full
54	XP_063242512.1	20		No	No
55	XP_063239750.1	0	full
56	XP_018903502.2	0	full
57	XP_063236389.1	0	full
58	XP_064214057.1	0	full (EST evidence)
59	XP_049785902.1	34		Yes	No
60	XP_023324156.1	1		Yes	Yes
61	XP_046646423.1	2		Yes	Yes
62	XP_068991025.1	0	full
63	XP_026318555.1	45		Partial	Yes
64	XP_037951667.1	47		No	Yes
65	XP_035708240.1	0	full
66	XP_035708168.1	0	full
67	XP_021965719.2	0	full
68	XP_021965073.1	0	full
69	XP_021960153.2	0	full
70	XP_021956151.1	0	full
71	XP_021953192.2	0	full
72	XP_021952783.1	0	full
73	XP_027204138.1	0	full
74	XP_027200358.1	3		No	No
75	XP_022173178.1	0	full
76	XP_052125515.1	0	full
77	XP_023345006.1	0	full (gene page)
78	XP_023332299.1	1		Yes	Yes
79	XP_023329593.1	1		Yes	Yes
80	XP_023328891.1	0	full
81	XP_023325437.1	3		Yes	Yes
82	XP_028168683.1	18		Yes	Yes
83	XP_029341141.1	49		No	Yes
84	XP_059093711.1	0	full
85	XP_037041958.1	1		Yes	Yes
86	XP_048520150.1	0	full
87	XP_023324698.1	0	full
88	XP_040063786.1	47		No	No
89	XP_029821973.3	0	full
90	XP_052565726.1	0	full
91	XP_040568466.1	0	full
92	XP_030032673.1	0	full
93	XP_037049533.1	0	full
94	XP_037030969.1	0	full
95	XP_059099335.1	40		Yes	Yes
96	XP_037026007.1	0	full
97	XP_028045706.1	0	full
98	XP_034949802.1	1		Yes	Yes
99	XP_037517182.1	100		Partial	No
100	XP_034245505.1	9		Partial	Yes
101	XP_031633908.1	0	full
102	XP_055306475.1	48		Partial	Yes
103	XP_031328047.1	0	full
104	XP_044593972.1	0	full
