## Supplementary material for "Evolutionary innovation through fusion of sequences from across the tree of life": ST Tables 1 through 21: HGTc_SI table 13_V6.xlsx

### Sheet: sequencing_results
sequence name	genbank_accession	reference protein accession	reference mRNA sequence used for primer design	species	chimera cluster #	PCR bands obtained	Sequence obtained	Chimera confirmed	comment
Aeaegy_chimera2_seq1	PV989610	XP_001656415.1	XM_001656365	Aedes aegypti	1	Yes	Yes	Yes
Badors_chimera2_seq1	PV989609	XP_011211954.1	XM_011213652	Bactrocera dorsalis	1	Yes	Yes	Yes
Brcopr_chimera4_seq1	PV989589	XP_037038002.1	XM_037182107	Bradysia coprophila	1	Yes	Yes	Yes
Pevann_chimera1_seq1	PV989599	XP_027232647.2	XM_027376846	Penaeus vannamei	2	Yes	Yes	Yes
Hoamer_chimera1_seq1	PV989586	XP_042220148.1	XM_042364214	Homarus americanus	2	Yes	Yes	Yes
Chquad_chimera1_seq1	PV989579	XP_053634600.2	XM_053778625	Cherax quadricarinatus	2	Yes	Yes	Yes
Typutr_chimera1_seq1	PV989574	KAH9406650.1	KAH9406650	Tyrophagus putrescentiae	3	Yes	Yes	Yes
Typutr_chimera1_seq2	PV989575	KAH9406650.1	KAH9406650	Tyrophagus putrescentiae	3	Yes	Yes	Yes	Contains an intron that introduces a premature termination codon. however, we also obtained evidence of an expected transcript without the retained intron
Focand_chimera2_seq1	PV989592	XP_035715507.1	XM_035859614	Folsomia candida	3	Yes	Yes	Yes	Only 87% similar to predicted
Brcopr_chimera1_seq1	PV989572	XP_037051404.1	XM_037195509	Bradysia coprophila	3	Yes	Yes	Yes
Rhzeph_chimer1_seq1	None obtained	XP_017483539.1	XM_017628050	Rhagoletis zephyria	3	No	No	No
Divirg_chimera1_seq1	PV989580	XP_050513096.1	XM_050657139	Diabrotica virgifera virgifera	4	Yes	Yes	Yes
Damagn_chimera2_seq1	PV989596	XP_032791327.2	XM_032935436	Daphnia magna	6	Yes	Yes	Yes
Dapule_chimera3_seq1	PV989583	XP_046445252.1	XM_046589296	Daphnia pulex	6	Yes	Yes	Yes
Dapuli_chimera3_seq1	PV989573	XP_046649021.1	XM_046793065	Daphnia pulicaria	6	Yes	Yes	Yes
Damagn_chimera1_seq1	PV989576	XP_045027829.1	XM_045171894	Daphnia magna	8	Yes	Yes	Yes	Contains an in-frame 66 base pair deletion outside of the HGT and metazoan regions relative to reference transcript
Damagn_chimera1_seq2	PV989577	XP_045027829.1	XM_045171894	Daphnia magna	8	Yes	Yes	Yes	Contains the same in-frame 66 base pair deletion as Damagn_chimera1_seq2, in addition to another in-frame 9 bp deletion outside of the HGT and metazoan regions relative to reference transcript
Dapule_chimera1_seq1	PV989581	XP_046456339.1	XM_046600383	Daphnia pulex	8	Yes	Yes	Yes
Aeaegy_chimera1_seq1	PV989608	XP_021699539.1	XM_021843847	Aedes aegypti	9	Yes	Yes	Yes
Aealbo_chimera1_seq1	PV989598	XP_029735553.1	XM_029879693	Aedes albopictus	9	Yes	Yes	Yes
Pevann_chimera2_seq1	PV989600	XP_069990332.1	XM_027375897	Penaeus vannamei	12	Yes	Yes	Yes
Eucaro_chimera6_seq1	PX434265	XP_023343432.1	XM_023487664	Eurytemora carolleeae	14	Yes	Yes	Yes
Ticali_chimera1_seq1	PX434266	XP_059092480.1	XM_059236497	Tigriopus californicus	14	Yes	Yes	Yes
Dapule_chimera2_seq1	PV989582	XP_046453153.1	XM_046597197	Daphnia pulex	20	Yes	Yes	Yes
Ticali_chimera2_seq1	PX434267	XP_059086440.1	XM_059230457	Tigriopus californicus	23	Yes	Yes	Yes
Iseleg_chimera1_seq1	PV989578	XP_046403459.1	XM_046547503	Ischnura elegans	41	Yes	Yes	Yes	Chromatogram shows evidence of a SNP (marked "K" in the refseq submission, and "X" in the translation) in the HGT region, in which one allele is translated to a tyrosine as expected and the other has a premature stop codon .
Patepi_chimera1_seq1	PV989585	XP_015919340.2	XM_043052454	Parasteatoda tepidariorum	47	Yes	Yes	Yes
Iseleg_chimera2_seq1	PV989584	XP_046402901.1	XM_046546945	Ischnura elegans	52	Yes	Yes	Yes
Trcast_chimera1_seq1	None obtained	XP_064214057.1	XM_064357987	Tribolium castaneum	58	Yes	No	No	Uninterpretable sequencing result
Eucaro_chimera5_seq1	PV989607	XP_023324156.1	XM_023468388	Eurytemora carolleeae	60	Yes	Yes	Yes
Dapuli_chimera2_seq1	PV989571	XP_046646423.1	XM_046790467	Daphnia pulicaria	61	Yes	Yes	Yes
Focand_chimera4_seq1	PV989593	XP_035708168.1	XM_035852275	Folsomia candida	66	Yes	Yes	No	Contains a retained intron that introduces a premature stop codon upstream of the HGT region. However a sequenced variant (Focand_chimera4_seq2) of the same transcript has the intact chimeric reading frame.
Focand_chimera4_seq2	PV989594	XP_035708168.1	XM_035852275	Folsomia candida	66	Yes	Yes	Yes
Focand_chimera4_seq3	PV989595	XP_035708168.1	XM_035852275	Folsomia candida	66	Yes	Yes	No	Contains a 7 base pair insertion that introduces a premature stop codon upstream of the HGT region. However a sequenced variant (Focand_chimera4_seq2) of the same transcript has the intact chimeric reading frame.
Focand_chimera6_seq1	None obtained	XP_021960153.2	XM_022104461	Folsomia candida	69	No	No	No
Eucaro_chimera2_seq1	PV989602	XP_023332299.1	XM_023476531	Eurytemora carolleeae	78	Yes	Yes	Yes
Eucaro_chimera3_seq1	PV989603	XP_023329593.1	XM_023473825	Eurytemora carolleeae	79	Yes	No	No	Lacks 53 bp of the 3'end of the HGT region (changing the reading frame and causing premature stop), along with the entire metazoan region. Possibly a splice variant. This transcript has a different sequencing product containing both the HGT and metazoan intervals (Eucaro_chimera3_seq3)
Eucaro_chimera3_seq2	PV989604	XP_023329593.1	XM_023473825	Eurytemora carolleeae	79	Yes	No	No	Lacking the entire HGT interval. Possibly a splicing variant. This transcript has a different sequencing product containing both the hgt and metazoan intervals (Eucaro_chimera3_seq3)
Eucaro_chimera3_seq3	PV989605	XP_023329593.1	XM_023473825	Eurytemora carolleeae	79	Yes	Yes	Yes
Eucaro_chimera4_seq1	PV989606	XP_023328891.1	XM_023473123	Eurytemora carolleeae	80	Yes	Yes	Yes	Contains mutations relative to refseq consensus that would alter 4 amino acids in the HGT region
Eucaro_chimera1_seq1	PV989601	XP_023346081.1	XM_023490313	Eurytemora carolleeae	80	Yes	Yes	Yes
Brcopr_chimera3_seq1	PV989588	XP_037041958.1	XM_037186063	Bradysia coprophila	85	Yes	Yes	No	Only evidence of the metazoan interval
Ixscap_chimera1_seq1	PV989597	XP_029821973.3	XM_029966113	Ixodes scapularis	89	Yes	Yes	Yes
Brcopr_chimera2_seq1	PV989587	XP_037049533.1	XM_037193638	Bradysia coprophila	93	Yes	Yes	Yes
Brcopr_chimera5_seq1	PV989590	XP_037030969.1	XM_037175074	Bradysia coprophila	94	Yes	Yes	Yes
Ticali_chimera3_seq1		XP_059099335.1	XM_059243352	Tigriopus californicus	95	No	No	No
Brcopr_chimera6_seq1	PV989591	XP_037026007.1	XM_037170112	Bradysia coprophila	96	Yes	Yes	Yes

### Sheet: primers
reference mRNA sequence used for primer design	sequence_names	Forward	Reverse	Annealing Temp [°C]	Extension Time [sec]
KAH9406650	Typutr_chimera1_seq1	AGCAAATCGCTGATTCAGTGTG	CACTAGTGGTGTGGAAGCGA	64	30
KAH9406650	Typutr_chimera1_seq2	AGCAAATCGCTGATTCAGTGTG	CACTAGTGGTGTGGAAGCGA	64	30
XM_001656365	Aeaegy_chimera2_seq1	CGTCACCAGAAAATCATGGTCA	CCGCACTACAAATGTTTCATCATC	63	90
XM_011213652	Badors_chimera2_seq1	GGATGGGGCAACTATCTCCG	CAAAATTGGCAAGGGGAGCC	65	60
XM_021843847	Aeaegy_chimera1_seq1	AGAGGTAAAAACTTCTCCGTTAGTG	ATGGTTGAAAATGATGCCCTTCT	63	30
XM_021843847	Aeaegy_chimera1_seq1	ACGGCAAGCAGTCAAAAGGA	GGTTGAGCAATCGAGCCTTG	64	60
XM_022104461	Focand_chimera6_seq1	CCTGTATGAAACGCATTCCGC	ATCCGCGCAGGAATTTTCATC	64	30
XM_023468388	Eucaro_chimera5_seq1	AACTGTACGCGAACCCTCAG	CCTCACAATTACTGTTATACCCACA	63	30
XM_023473123	Eucaro_chimera4_seq1	CGCTGCACTGCTAAACATCC	TTCCACAAGTCAGTCCAGGC	64	60
XM_023473825	Eucaro_chimera3_seq1	GGTTGAGTGTGTGGAGTCCC	AACCCACCCATCTTCCCTCT	65	60
XM_023473825	Eucaro_chimera3_seq2	GGTTGAGTGTGTGGAGTCCC	AACCCACCCATCTTCCCTCT	65	60
XM_023473825	Eucaro_chimera3_seq3	GGTTGAGTGTGTGGAGTCCC	AACCCACCCATCTTCCCTCT	65	60
XM_023476531	Eucaro_chimera2_seq1	CTGCCGCCATTTTCAAGTCT	TCTCCTTTTAAAGCCTTTTCAACA	62	60
XM_023490313	Eucaro_chimera1_seq1	CAGTTGGAGGAAGTTAAGGAGGA	TACAGCAGTCACTCCCAGGC	64	30
XM_027375897	Pevann_chimera2_seq1	AAACCTCGGCCTCACATCTC	CCAAGATGATGGCTCCTGCT	65	60
XM_027376846	Pevann_chimera1_seq1	CAGAGACAGGTGCCGAATGG	CCAGTTTCCCCCTGCTAGAC	65	60
XM_029879693	Aealbo_chimera1_seq1	GCGGCTTTTGGCAAACTGT	AGTTGTGCCTGACAAATGCG	64	60
XM_029879693	Aealbo_chimera1_seq1	TCCAAAAGTTTACCGCCGGA	ACTGCGGAAGTGGTTTAGCA	65	60
XM_029966113	Ixscap_chimera1_seq1	TGGGGCCCAAGACAGAAATC	ACGCGTTTCCTTGGGAACAT	65	60
XM_032935436	Damagn_chimera2_seq1	GCTTCAGTTTGCCGTGCTAC	CCATGGGCCAAGAGGTTCAT	65	90
XM_035852275	Focand_chimera4_seq1	CTGCAGGGAATGCGTAATGC	AAGCCAACCAAACGACCTGA	65	60
XM_035852275	Focand_chimera4_seq2	CTGCAGGGAATGCGTAATGC	AAGCCAACCAAACGACCTGA	65	60
XM_035852275	Focand_chimera4_seq3	CTGCAGGGAATGCGTAATGC	AAGCCAACCAAACGACCTGA	65	60
XM_035859614	Focand_chimera2_seq1	ACCAATTGGGATGTCGGCTC	TTCGGACGAGTTTCAGCTCC	65	30
XM_037170112	Brcopr_chimera6_seq1	GTTTCAATTCTTGTCATTCCCTAGTCAATG	AAAATGATATGTAAAATGAGAGTGTTGTGC	64	60
XM_037175074	Brcopr_chimera5_seq1	TTTGGCTTATTATACGAAAATCACATCATC	CATTGTAGTTAATCACACTTGTTATTACGA	63	30
XM_037182107	Brcopr_chimera4_seq1	GTTCGTTTGCGTTTGTGTCTTT	CAGCAACACAGACCAACTTCAT	63	60
XM_037186063	Brcopr_chimera3_seq1	ACAGTAATGGGTCAAAATCAGCA	AATAGTTTGATCTATTGGCGATGG	62	60
XM_037193638	Brcopr_chimera2_seq1	ATTGTATTCATGGAGACTTATACGTACATT	GAATATAAGTAAAGCGCTACCTTGATTATG	63	60
XM_037195509	Brcopr_chimera1_seq1	ATGTTTGGATAGGGGCGCAA	CCGCTCCTCCTCCATATCCG	65	30
XM_042364214	Hoamer_chimera1_seq1	ACCTTGCCCTCTCTGTCAAA	CTTTCCCAATTTCCACCTGCC	64	60
XM_043052454	Patepi_chimera1_seq1	ATAGGGTGCGAAGGAATGCT	GTGATGGCCCCACATCACTA	64	30
XM_045171894	Damagn_chimera1_seq1	CCCGTGAAGAGGGTCTTGAT	CCAGGTATCGCTTGAGCCAG	64	60
XM_045171894	Damagn_chimera1_seq2	CCCGTGAAGAGGGTCTTGAT	CCAGGTATCGCTTGAGCCAG	64	60
XM_045171894	Damagn_chimera1_seq1	CCAGACCCATTGCGTCAGAT	TCTCCGCATTCAGTGCTTGT	65	60
XM_045171894	Damagn_chimera1_seq2	CCAGACCCATTGCGTCAGAT	TCTCCGCATTCAGTGCTTGT	65	60
XM_045171894	Damagn_chimera1_seq1	GCCTTTTAGAGTAGTGGAAGTTGA	CGAAATTTGAACCCAGAATCCTCA	63	90
XM_045171894	Damagn_chimera1_seq2	GCCTTTTAGAGTAGTGGAAGTTGA	CGAAATTTGAACCCAGAATCCTCA	63	90
XM_046546945	Iseleg_chimera2_seq1	TCCCCTCAAGGTATATGGGTGG	CCCTGGTTTAGCTGGGTCAA	65	60
XM_046547503	Iseleg_chimera1_seq1	TGTACATCTTTTAGTACCCACGGA	ACGGTAACCCAAGCAAATGT	63	30
XM_046589296	Dapule_chimera3_seq1	GCCGAGCAGTTCAGTAAGGA	GGTGAAACGAACCCGGAAGA	65	60
XM_046597197	Dapule_chimera2_seq1	GCATCTTCGCCGAGACTTTC	CTGAACGAGGCGAATGTTGG	64	90
XM_046600383	Dapule_chimera1_seq1	GGGCGAGCTCTAGCAGTAAA	GAGGCTAAAACGGAGGGAAGA	64	60
XM_046600383	Dapule_chimera1_seq1	ACCAAACTGTCAGTACCAGCA	TGGGGAGCAACTGCTTTGAA	65	90
XM_046600383	Dapule_chimera1_seq1	AAGAATCAACCCCCTGACGG	TGAAGGAGCGCTGCTAAGAG	65	90
XM_046600383	Dapule_chimera1_seq1	GCTCCGTCTCTGTATTGCCA	ATTCCCAGCAGGCAAAGTCA	65	90
XM_046790467	Dapuli_chimera2_seq1	AGAGTCCCACGACATTGAGA	CTTCGGGACAGGCAGGAAAT	63	90
XM_046790467	Dapuli_chimera2_seq1	TGGAGAACAATTGCCAGTGGA	CACTGACTTGGCGCACAAAA	65	90
XM_046790467	Dapuli_chimera2_seq1	TTGCCTTTTGTGGCTGAACG	TTCCGCTGATCGCATTGTCT	65	90
XM_046793065	Dapuli_chimera3_seq1	GAGCATGTTGACGCAGAGCA	AGACTTCGTTCTCTGGACCG	64	60
XM_050657139	Divirg_chimera1_seq1	CGGTGGTGTGGGATTATTTTGT	CAATCAAGACCGTCACCTGT	63	30
XM_053778625	Chquad_chimera1_seq1	GGTGAATCAGAAGCCTCAGGA	AGACCCTGACGAAACCAACA	64	60
XM_064357987	Trcast_chimera1_seq1	CGCTATATTGATCGCCCCCG	ATGTTCGCCTGCGCTATATT	60*	15*
XM_017628050	Rhzeph_chimer1_seq1	CCCAAACACCCAATCAAGCG	TTGACTCCATCCGTTGACCG	65	60
XM_023487664	Eucaro_chimera6_seq1	GGCCTGCTTTGGGTTTACTC	GCTTCTCTGCCCAAACCACA	60	60
XM_059236497	Ticali_chimera1_seq1	TGTTTTTGACGCTAGCCGGT	ACGGACGAAGTAGTTCAGCG	60	60
XM_059230457	Ticali_chimera2_seq1	CATGTCTTTTTGGCACGGCA	GCCTGTGTGCCTTCATAGGT	60	60
XM_059243352	Ticali_chimera3_seq2	AGGGGCTTATCCATCCCTGA	ACCTTGGATTTCACCTCGGC	60	60

### Sheet: sample_data
Species name	Collection date	geo_loc_name	Collector	Institution	Dev-stage	Sex	Tissue type	Isolation source	Shipping conditions	Harvest method	RNA successfully extracted?
Aedes aegypti	2024-05-01	USA:Texas, College Station	Zach Adelman	Texas A&M University	adult	female	whole	Adelman lab culture	shipped in RNAlater	Frozen	Yes
Aedes albopictus	2024-04-30	USA:Washington, D.C.	Peter Armbruster and Mara Heilig	Georgetown University	adult	female	whole	Armbruster lab colony	shipped on dry ice	Frozen	Yes
Bradysia coprophila	2024-11-27	USA:Massachusetts, Cambridge	Supanat Phuanphong	Harvard University	larvae	female	whole	Extavour lab colonyof strain HoLo2	n/a	LN2+Frozen+TRIzol	Yes
Cherax quadricarinatus	2024-05-14	USA:Kentucky, Frankfort	Andrew Ray	Kentucky State University	adult	unknown	mixed eyestalks, claws, and muscle	Kentucky State University aquaculture facility colony	shipped in DNA/RNA shield	Frozen	Yes
Daphnia magna	2024-05-03	USA:Massachusetts, Boston	Leon Peshkin	Harvard University	mixed	unknown	whole	Kirschner/Peshkin lab colony at Harvard Medical School	arrived live	LN2+Frozen+TRIzol	Yes
Daphnia pulex	2024-04-01	USA:Arizona, Tempe	Logan Graham and Michael Lynch	Center for Mechanisms of Evolution, Arizona State University	mixed	unknown	whole	Lynch lab colonyof strain KAP4	arrived live	LN2+Frozen+TRIzol	Yes
Daphnia pulicaria	2024-04-01	USA:Arizona, Tempe	Logan Graham and Michael Lynch	Center for Mechanisms of Evolution, Arizona State University	adult	female	whole	Lynch lab colonyof strain SC F1-A	arrived live	LN2+Frozen+TRIzol	Yes
Diabrotica virgifera virgifera	2024-04-12	USA:Minnesota, Farmingham	Scott Sargent	Crop Characteristics	adult	unknown	whole	commercially obtained from https://www.cropcharacteristics.com/	arrived live	LN2+Frozen+TRIzol	Yes
Eurytemora carolleeae	2024-04-09	USA:Wisconsin, Madison	Carol Lee	University of Wisconsin	adult	mixed	whole	Lee lab outbred lab line, obtained from St. Lawrence	arrived live	LN2+Frozen+TRIzol	Yes
Folsomia candida	2024-04-01	USA:Illinois, Peru	Rynne Pavy	Springtails US	mixed	unknown	whole	commercially obtained from springtails.us	arrived live	LN2+Frozen+TRIzol	Yes
Homarus americanus	2017-12-15	USA:Massachusetts, Gloucester	Jennifer Polinski and Andrea Bodnar	Gloucester Marine Genomics Institute	adult	unknown	heart	wild-caught	shipped in RNAlater	Frozen	Yes
Ischnura elegans	2024-05-20	Sweden:Lund, Höje Å 7	Erik Svensson	Lund University	adult	female	whole	wild-caught by Erik Svensson	shipped in RNAlater	Frozen	Yes
Ixodes scapularis	2022-08-09	USA:Oklahoma, Stillwater		Oklahoma State University Tick Rearing Facility	adult	male/female	whole	Tick colony at the Oklahoma State University Tick Rearing Facility	arrived live	Frozen+TRIzol	Yes
Parasteatoda tepidariorum	2023-12-12	USA:Massachusetts, Cambridge	Evelyn Schwager	Harvard University	embryos, stage 3 &4	unknown	whole	Extavour lab culture	n/a	LN2+Frozen+TRIzol	Yes
Penaeus vannamei	2024-05-14	USA:Kentucky, Frankfort	Andrew Ray	Kentucky State University	adult	unknown	mixed muscle, hepatopancreas, and head	Kentucky State University aquaculture facility colony	Shipped in DNA/RNA shield	Frozen	Yes
Rhagoletis zephyria	1905-07-11	USA:Indiana, Notre Dame	Jeffrey Fedder and Andrew Lupinski	University of Notre-Dame	adult	female	whole	Collected form snowberry plants	shipped on dry ice	Frozen	Yes
Tyrophagus putrescentiae	2024-01-01	USA:Kansas, Manhattan	Thomas Phillips	Kansas State University	mixed	unknown	whole	Phillips lab colony at Kansas State University	arrived live	LN2+Frozen+TRIzol	Yes
Tribolium castaneum	2024-05-20	USA:Massachusetts, Cambridge	Yu Shirai and Takaaki Daimon	Harvard University	adult	unknown	whole	Extavour lab culture of strain GA1	n/a	LN2+Frozen+TRIzol	Yes
Tigriopus californicus	2024-04-09	USA: California, San Diego	Suzanne Edmands	University of Southern California	mixed	unknown	whole	San Diego population lab culture	arrived live	LN2+Frozen+TRIzol	Yes
Bactrocera dorsalis	2025-08-21	USA:Hawaii, Hilo	Angela Kauwe and Scott Geib	USDA Pacific Basin Agricultural Research	adult	female	whole	Geib lab colony of DTWP line, USDA Pacific Basin Agricultural Research	shipped in RNAlater	Frozen	Yes
