## Supplementary material for "Evolutionary innovation through fusion of sequences from across the tree of life": ST Tables 1 through 21: HGTc_SI table 14_V7.xlsx

### Sheet: Sheet1
protein	cluster_id	dnds_f	lnL_f	np_f	dS_f	lnL_1	np_1	delta_p	2delta_L	p_val	p_val_corrected
XP_034487048.1	1	0.11573	-31252.8	372	138.697	-33805.7	371	1	5105.81	0	0
XP_042220148.1	2	0.30056	-8016.57	26	5.081	-8193.66	25	1	354.185	5.197e-79	1.08665e-78
XP_035715507.1	3	0.2422	-12300.8	210	77.2727	-12776	209	1	950.378	1.09797e-208	4.20888e-208
XP_044763649.1	4	0.07946	-12494.6	20	17.7384	-13348.2	19	1	1707.19	0	0
XP_054161842.1	5	0.06757	-9548.99	24	29.0582	-10255	23	1	1412.08	0	3.82796e-308
XP_046649021.1	6	0.12379	-5482.35	14	1.9669	-5776.39	13	1	588.07	6.58609e-130	1.8935e-129
XP_044750704.1	7	0.07255	-11114.2	30	25.1401	-11676.6	29	1	1124.91	1.27574e-246	5.86839e-246
XP_046456339.1	8	0.34082	-13359.2	14	3.213	-13546.2	13	1	374.108	2.38616e-83	5.48818e-83
XP_021699539.1	9	0.2715	-10261.7	8	2.0341	-10464.8	7	1	406.14	2.537e-90	6.48345e-90
XP_035705692.1	10	0.16448	-17484	48	41.2093	-18129.1	47	1	1290.22	1.50552e-282	8.65672e-282
XP_035703129.1	11	0.05174	-1376.38	96	194.261	-1473.62	95	1	194.481	3.34362e-44	4.52373e-44
XP_037790819.1	12	0.29397	-7410.05	8	0.4241	-7510.72	7	1	201.345	1.06238e-45	1.62899e-45
XP_041972388.1	13	0.11704	-8671.92	8	2.611	-9130.3	7	1	916.756	2.23502e-201	7.34364e-201
XP_059092480.1	14	0.00374	-3449.37	8	193.601	-3599.4	7	1	300.073	3.1756e-67	5.21705e-67
XP_062531590.1	15	0.0052	-5810.12	7	75.2888	-5981.9	6	1	343.563	1.06861e-76	2.04817e-76
XP_038206242.1	16	0.08128	-4189.18	7	3.1937	-4345.6	6	1	312.837	5.26289e-70	9.31127e-70
XP_071643383.1	17	0.65716	-5271.97	7	0.0115	-5272.61	6	1	1.27825	0.258224	0.269962
XP_054167651.1	18	0.00536	-2913.46	7	125.108	-2963.65	6	1	100.381	1.25723e-23	1.60646e-23
XP_032797465.2	19	0.28195	-2372.47	7	0.2379	-2394.29	6	1	43.6549	3.91704e-11	4.5046e-11
XP_046453153.1	20	0.4319	-3575.69	7	0.0176	-3577.79	6	1	4.20813	0.0402306	0.0440621
XP_046460947.1	21	0.45763	-4171.17	10	0.6081	-4198.43	9	1	54.5131	1.54413e-13	1.86921e-13
XP_028178173.1	22	0.9618	-1305.31	8	0.012	-1305.31	7	1	0.003006	0.956276	0.956276
XP_059086440.1	23	0.00277	-2884.93	7	142.142	-2984.52	6	1	199.173	3.16454e-45	4.54902e-45
