## Supplementary material for "Evolutionary innovation through fusion of sequences from across the tree of life": ST Tables 1 through 21: HGTc_SI table 15_V7.xlsx

### Sheet: Sheet1
cluster	protein	hgt_interval_start	hgt_interval_end	nsites_2	nsites_total	np_f	lnL_f	dnds_f	np_p	lnL_p	dnds_1	dnds_2	delta_p	2*delta_L	p_val	correct_p_values
1	XP_034487048.1	412	553	54	128	370	-32038.1	0.10676	372	-32037.7	0.10483	0.1093	2	0.774898	0.678786	0.772114
2	XP_042220148.1	352	559	70	391	24	-8208.14	0.26451	26	-8206.31	0.28018	0.20569	2	3.64584	0.161554	0.288489
4	XP_044763649.1	158	738	550	690	18	-12731.1	0.0552	20	-12727.4	0.07382	0.0512	2	7.51096	0.0233892	0.0730912
5	XP_054161842.1	26	316	276	361	22	-9734.42	0.07063	24	-9731.97	0.09394	0.06526	2	4.9131	0.0857302	0.169215
6	XP_046649021.1	450	633	184	640	12	-5603.81	0.10759	14	-5587.79	0.14047	0.04712	2	32.0413	1.10236e-07	2.75591e-06
7	XP_044750704.1	4	113	98	494	28	-11304.4	0.0623	30	-11303.7	0.06563	0.05274	2	1.46357	0.481051	0.691456
8	XP_046456339.1	48	253	194	980	12	-13566.2	0.32199	14	-13558.5	0.34947	0.24152	2	15.4073	0.00045118	0.00234101
9	XP_021699539.1	5	150	136	1094	6	-10420	0.21637	8	-10419.7	0.21661	0.21265	2	0.772914	0.67946	0.772114
9	XP_021699539.1	385	523	133	1094	6	-10423.2	0.21568	8	-10420.8	0.20442	0.33841	2	4.86103	0.0879917	0.169215
9	XP_021699539.1	190	334	145	1094	6	-10425.5	0.21789	8	-10423	0.2084	0.30145	2	4.89856	0.0863558	0.169215
10	XP_035705692.1	31	318	180	266	46	-17762.9	0.12936	48	-17754.5	0.10036	0.1583	2	16.6877	0.000237859	0.00198216
11	XP_035703129.1	250	350	12	14	94	-1496.92	0.08026	96	-1489.25	0.00517	0.09417	2	15.3332	0.000468202	0.00234101
12	XP_037790819.1	736	1165	430	1169	6	-7501.07	0.28452	8	-7497.73	0.33829	0.21584	2	6.67599	0.035508	0.0986335
13	XP_041972388.1	49	487	439	1034	6	-8779.23	0.09359	8	-8770.87	0.07179	0.13788	2	16.7217	0.000233851	0.00198216
14	XP_059092480.1	88	215	124	338	6	-3527.28	0.00975	8	-3524.63	0.02976	0.00033	2	5.30343	0.0705301	0.169215
15	XP_062531590.1	720	878	159	824	5	-5874.03	0.003	7	-5874.87	0.02294	0.0002	2	-1.67085	1	1
16	XP_038206242.1	6	216	210	643	5	-4237.77	0.06342	7	-4236.74	0.0805	0.04099	2	2.06466	0.356176	0.593626
17	XP_071643383.1	482	1243	762	1263	5	-5327.24	0.63873	7	-5326.6	0.49987	0.78582	2	1.28679	0.525506	0.691456
19	XP_032797465.2	312	439	127	471	5	-2436.24	0.26338	7	-2435.67	0.24493	0.30657	2	1.13863	0.565913	0.707391
20	XP_046453153.1	749	869	121	869	5	-3673.69	0.42333	7	-3672.94	0.41787	0.44455	2	1.50486	0.471221	0.691456
21	XP_046460947.1	278	504	226	520	8	-4253.79	0.42278	10	-4249.8	0.3369	0.61073	2	7.97166	0.018577	0.0663466
22	XP_028178173.1	215	442	228	318	6	-1340.91	0.87966	8	-1340.9	0.0001	0.88101	2	0.015954	0.992055	1
23	XP_059086440.1	222	383	162	417	5	-2986.16	0.00322	7	-2986.2	0.00736	0.00016	2	-0.066944	1	1
