## Supplementary material for "Evolutionary innovation through fusion of sequences from across the tree of life": ST Tables 1 through 21: HGTc_SI table 16_V7.xlsx

### Sheet: Sheet1
cluster_id	interval	dnds_f	lnL_f	np_f	dS_f	dnds_b0	dnds_b1	lnL_b	np_b	dS_b	n_codons	2delta_L	p_val	corrected_p_values
8	GCF_021134715.1; XP_046456339.1; Meta_(1765,1928)	0.09976	-2277.53	20	8.4542	0.04118	0.24396	-2265.87	22	17.1493	157	23.3144	1.37569e-06	7.70387e-06
21	GCF_021134715.1; XP_046460947.1; HGT_(278,504)	0.23885	-2693.72	16	2.2	0.17409	0.44225	-2687.67	18	2.2155	205	12.0966	0.000505127	0.00176794
21	GCF_021134715.1; XP_046460947.1; Meta_(12,263)	0.22588	-3688.41	16	3.4601	0.24109	0.16551	-3687.49	17	3.4449	237	1.85534	0.173164	0.242429
22	GCF_004193835.3; XP_028178173.1; HGT_(215,442)	0.18146	-4563.57	78	47.2754	0.18216	0.13204	-4563.53	80	47.9659	54	0.084622	0.771129	0.799689
28	GCF_028296485.1; XP_054165701.1; HGT_(3,417)	0.13986	-2980.28	10	3.1999	0.12773	0.22265	-2979.59	11	3.2783	247	1.39065	0.238295	0.313851
29	GCF_932276165.1; XP_048481436.1; Meta_(13,121)	0.049	-6097.74	138	35.8724	0.04798	0.31952	-6093.74	139	36.1605	89	8.00485	0.00466523	0.014514
32	GCF_025399875.1; XP_065173386.1; HGT_(788,1288)	0.03647	-17367.8	96	151.677	0.03653	0.04904	-17367.8	97	150.828	178	0.099156	0.752845	0.799689
33	GCF_025091365.1; XP_050527957.1; Meta_(440,940)	0.08854	-1948.82	12	2.7704	0.08515	999	-1947.46	13	2.8589	197	2.72617	0.098716	0.18427
34	GCF_950023065.1; XP_065218164.1; Meta_(2,161)	0.03129	-1849.85	12	19.5551	0.00791	0.44431	-1828.68	13	39.0122	145	42.3454	7.64952e-11	1.02929e-09
37	GCF_950023065.1; XP_065223590.1; Meta_(72,290)	0.08794	-11873.3	68	68.222	0.08663	0.24465	-11872.1	69	66.5947	187	2.38947	0.122155	0.210656
40	GCF_028296485.1; XP_054157154.1; Meta_(237,683)	0.06438	-5062.82	20	26.3772	0.07191	0.00987	-5060.83	21	40.6257	206	3.98791	0.0458278	0.098706
40	GCF_028296485.1; XP_054157154.1; Meta_(699,1163)	0.06898	-6119.02	22	31.2537	0.07564	0.00369	-6116.91	23	84.521	218	4.22467	0.0398403	0.0929607
41	GCF_921293095.1; XP_046403459.1; Meta_(26,115)	0.06895	-713.304	10	3.7914	0.02412	2.75363	-692.489	11	4.0841	78	41.6301	1.10281e-10	1.02929e-09
43	GCF_028750875.1; XP_054272665.1; Meta_(1,1133)	0.06764	-48522	62	31.8328	0.06797	0.0001	-48521.3	63	31.6967	1182	1.34248	0.246597	0.313851
48	GCF_036172545.1; XP_063702760.1; HGT_(343,529)	0.03885	-5571.13	34	117.991	0.03985	0.01388	-5570.98	35	124.786	119	0.30169	0.582825	0.679962
55	GCF_032445375.1; XP_063239750.1; Meta_(25,348)	0.06896	-874.305	8	6.9025	0.03931	999	-871.618	9	8.2984	91	5.37516	0.0204255	0.0539822
56	GCF_918797505.1; XP_018903502.2; HGT_(260,699)	0.00801	-4525.44	8	160.353	0.00545	0.00804	-4525.32	9	203.47	391	0.22339	0.636469	0.712845
58	GCF_031307605.1; XP_064214057.1; HGT_(107,310)	0.32769	-2804.56	18	8.0493	0.26011	999	-2796.83	19	9.7916	125	15.4734	8.36738e-05	0.000334695
63	GCF_003589595.1; XP_026318555.1; Meta_(250,519)	0.07131	-14961.9	138	49.0684	0.06912	5.60196	-14947.4	139	49.8758	159	28.8398	7.86176e-08	5.50323e-07
63	GCF_003589595.1; XP_026318555.1; HGT_(2,74)	0.34451	-568.171	24	1.409	0.34451	800.418	-568.171	25	1.409	51	8e-05	0.992864	0.992864
75	GCF_001856785.1; XP_022173178.1; Meta_(83,318)	0.0624	-1663.37	22	7.6013	0.06272	0.0001	-1663.19	23	7.5744	126	0.347278	0.555658	0.676453
76	GCF_000697945.3; XP_052125515.1; Meta_(116,290)	0.32888	-1527.32	8	2.01	0.18773	0.72972	-1524.66	9	2.6826	147	5.30968	0.0212073	0.0539822
92	GCF_014839805.1; XP_030032673.1; Meta_(23,178)	0.07585	-15911.9	138	61.665	0.07523	0.20446	-15910	139	60.1418	151	3.76529	0.0523267	0.104653
93	GCF_014529535.1; XP_037049533.1; Meta_(24,81)	0.08856	-1060.31	14	27.868	0.10385	0.00295	-1059.2	15	83.93	55	2.21913	0.136309	0.212037
94	GCF_014529535.1; XP_037030969.1; HGT_(226,299)	0.13812	-494.612	8	3.5576	0.28057	0.00758	-493.568	9	58.6003	65	2.08832	0.148429	0.218738
96	GCF_014529535.1; XP_037026007.1; Meta_(30,114)	0.02524	-2571.72	66	16.7953	0.01215	1.08483	-2512.84	67	21.1621	84	117.775	1.94187e-27	5.43724e-26
98	GCF_013357705.1; XP_034949802.1; HGT_(91,435)	0.2287	-5551.98	16	6.5776	0.24086	0.12549	-5550.82	17	6.8918	309	2.31783	0.127899	0.210656
103	GCF_008802855.1; XP_031328047.1; Meta_(1,293)	0.05922	-4239.89	96	87.5696	0.05908	12.0968	-4230.37	97	81.827	46	19.0472	1.27524e-05	5.95114e-05
