## Supplementary material for "Evolutionary innovation through fusion of sequences from across the tree of life": ST Tables 1 through 21: HGTc_SI table 18_V9.xlsx

### Sheet: Data
Cluster ID	Representative chimera	Representative species	HGT interval(s)	HGT function evidence	HGT interval origin	Metazoan interval(s)	Metazoan function evidence	Predicted functional commonality
2	XP_042220148.1	Homarus americanus	Macro domain	CDD, IPR	Viruses	BRCA1-A complex subunit RAP80	IPR, BLAST, GO	DNA damage repair
3	XP_035715507.1	Folsomia candida	Bacteriophage tail protein (2)	BLAST	Bacteria	C-type lectin (1)	CDD,IPR,BLAST	Bacterial surface/carbohydrate recognition
5	XP_054161842.1	Oppia nitens	Chitinase/glycoside hydrolase	CDD, IPR, GO	Bacteria	Chitin binding domain	CDD, IPR, GO	Chitin/carbohydrate association
7	XP_044750704.1	Coccinella septempunctata	SANT/Myb-like DNA-binding domain	GO, BLAST	Bacteria	Transposon reverse transcriptase domain	GO, BLAST, RepBase	Nucleic acid binding/association
8	XP_046456339.1	Daphnia pulex	2OG-Fe(II) oxygenase (3)	IPR, GO	Viridiplantae	SPOC domain	CDD, IPR	Transcriptional regulation/histone lysine demethylation
9	XP_021699539.1	Aedes aegypti	Harbinger transposon/DNA binding	RepBase, GO	Fungi	Zinc finger C2H2	IPR,GO,BLAST	DNA binding
14	XP_059092480.1	Tigriopus californicus	Polysaccharide deacetylase	CDD, IPR, GO, BLAST	Bacteria	Chitin binding domain	CDD, IPR, GO	Carbohydrate binding/metabolism
19	XP_032797465.2	Daphnia magna	DNA/RNA endonuclease	CDD, IPR, GO	Bacteria	bZIP domain	CDD	DNA association
21	XP_046460947.1	Daphnia pulex	Alpha kinase	CDD, IPR, GO	Fungi	Serine/threone kinase	CDD, IPR, GO	Protein phosphorylation
23	XP_059086440.1	Tigriopus californicus	Glycosyl hydrolase	CDD, IPR, GO, BLAST	Bacteria	Chitin binding domain	CDD, IPR, GO	Carbohydrate binding/metabolism
33	XP_050527957.1	Daktulosphaira vitifoliae	Unknown viral nucleic acid binding protein	GO,BLAST	Viruses	hAT DNA transposon	RepBase	Nucleic acid binding/association
39	XP_023331203.1	Eurytemora carolleeae	Pumilio domain	CDD,IPR,BLAST,GO	Fungi	Tudor domain	CDD,IPR,GO,BLAST	RNA/ribonucleoprotein binding
40	XP_054157154.1	Oppia nitens	SGNH hydrolase	CDD, IPR, GO	Bacteria	Serine carboxypeptidase	CDD, IPR, GO	Ester hydrolase
41	XP_046403459.1	Ischnura elegans	ABC transporter protein	CDD, BLAST	Bacteria	Anoctamin, transmembrane domain	IPR, GO, BLAST	Transmembrane transport
44	XP_062702136.1	Aedes albopictus	Unknown DNA-binding domain	GO	Fungi	LTR transpson RNA-dependent RNA polymerase	CDD. IPR, GO, RepBase	Nucleic acid binding/association
46	XP_067619053.1	Eurosta solidaginis	RNA-dependent RNA polymerase	CDD, IPR	Viruses	Zinc finger	GO, BLAST	Nucleic acid binding/association
47	XP_015919340.2	Parasteatoda tepidariorum	Viral helicase	CDD, IPR	Viruses	MADF transcription factor	CDD, IPR, BLAST	Nucleic acid binding/association
48	XP_063702760.1	Culicoides brevitarsis	Unknown DNA-binding domain	GO	Sar/Fungi	C2H2-like zinc finger	IPR, GO	Nucleic acid binding/association
49	XP_045779580.1	Maniola jurtina	RNA-dependent RNA polymerase	CDD, IPR	Viruses	Sola/Sola2 DNA transposon	RepBase	Nucleic acid binding/association
50	XP_046143733.1	Osmia bicornis bicornis	Nucleoprotein	BLAST	Viruses	LTR transposon RNA-dependent RNA polymerase	CDD, IPR, GO	Nucleic acid binding/association
51	XP_065584755.1	Artemia franciscana	OB fold domain	CDD, IPR, GO	Fungi	Adenosine deaminase/editase	CDD, IPR	Nucleic acid binding/association
52	XP_046402901.1	Ischnura elegans	Unknown hydrolase	GO	Bacteria	Unknown hydrolase	GO	Hydrolase
60	XP_023324156.1	Eurytemora carolleeae	Glycosyl hydrolase/chitinase	CDD, IPR, GO, BLAST	Bacteria	Chitin binding domain	CDD, IPR, GO	Carbohydrate binding/metabolism
61	XP_046646423.1	Daphnia pulicaria	2OG-Fe(II) oxygenase (3)	BLAST, GO	Sar	Zinc finger/PHD finger domain	CDD, IPR	Transcriptional regulation/histone lysine demethylation
69	XP_021960153.2	Folsomia candida	Bacteriophage tail protein (2)	GO,BLAST	Bacteria	C-type lectin (1)	CDD,IPR,BLAST	Bacterial surface/carbohydrate recognition
70	XP_021956151.1	Folsomia candida	RplA hydrolase	CDD, IPR, GO, BLAST	Bacteria	Chtin binding domain	CDD, IPR
73	XP_027204138.1	Dermatophagoides pteronyssinus	Methylenetetrahydrofolate/ amino acid dehydrogenase	CDD, IPR, GO	Fungi	(Arginine) methyltransferase	CDD,IPR,GO,BLAST	Amino acid modification/one-carbon metabolism
74	XP_027200358.1	Dermatophagoides pteronyssinus	Phosphatase	CDD, IPR, GO, BLAST	Sar	Helicase/NTP hydrolase	CDD,IPR,GO,BLAST	Phosphatase
82	XP_028168683.1	Ostrinia furnacalis	Cbl adaptor protein	CDD, IPR, GO, BLAST	Bacteria	NHL repeat protein	CDD, IPR, GO, BLAST	Protein-protein interaction
83	XP_029341141.1	Acyrthosiphon pisum	Two-component system response regulator transcription factor	CDD, IPR, GO, BLAST	Bacteria	DNA transposon	CDD, IPR, GO	DNA bidning
85	XP_037041958.1	Bradysia coprophila	Helitron-associated helicase	CDD,IPR,GO,RepBase	Fungi	Helitron/herpes-virus associated peptidase	CDD, IPR, GO, RepBase	Helitron transposon
87	XP_023324698.1	Eurytemora carolleeae	Zinc finger/nucleic acid binding motif	IPR,BLAST,GO	Fungi	KTI12 tRNA uridine 5-carbamoylmethylation protein	CDD, IPR, GO	Nucleotide binding
88	XP_040063786.1	Ixodes scapularis	Rhabdovirus nucleocapsid protein	CDD, IPR, BLAST	Viruses	PiggyBack transposable element-derived protein	CDD, IPR, GO, BLAST	Virus/transposon replication
91	XP_040568466.1	Lepeophtheirus salmonis	SWIB domain	CDD, IPR, GO	Viridiplantae	SAND domain	CDD, IPR, GO	DNA/heterochromatin binding, chromatin-depenendent transcriptional control
93	XP_037049533.1	Bradysia coprophila	Bulb-type lectin	CDD, IPR, GO	Bacteria	Chitin binding domain	CDD, IPR	Carbohydrate binding/metabolism
95	XP_059099335.1	Tigriopus californicus	HSP20	CDD, IPR, GO, BLAST	Viridiplantae	Upiquitin protein ligase	GO	Proteostasis
102	XP_055306475.1	Sitodiplosis mosellana	Domain with predicted catalytic activity on DNA	GO	Unclear	Reverse transcriptase domain	CDD, IPR, GO, RepBase	DNA bidning
104	XP_044593972.1	Cotesia glomerata	Unknown domain with catalytic activity on nucleic acids	GO	Viruses	ETS family transcription factor domain	CDD, IPR, GO, BLAST	DNA/nucleic acid association

### Sheet: References
1. J. Ao, E. Ling, X.-Q. Yu, Drosophila C-type lectins enhance cellular encapsulation. Mol. Immunol. 44, 2541–2548 (2007).
2. K. Filik, B. Szermer-Olearnik, S. Oleksy, J. Brykała, E. Brzozowska, Bacteriophage Tail Proteins as a Tool for Bacterial Pathogen Recognition-A Literature Review. Antibiotics (Basel) 11 (2022).
3. C. Q. Herr, R. P. Hausinger, Amazing Diversity in Biochemical Roles of Fe(II)/2-Oxoglutarate Oxygenases. Trends Biochem. Sci. 43, 517–532 (2018).
