## Supplementary material for "Evolutionary innovation through fusion of sequences from across the tree of life": ST Tables 1 through 21: HGTc_SI table 19_V8.xlsx

### Sheet: Sheet1
cluster_id	protein	annotation
1	XP_034487048.1	None
2	XP_042220148.1	HGT
3	XP_035715507.1	HGT
4	XP_044763649.1	HGT
5	XP_054161842.1	HGT
6	XP_046649021.1	Meta
7	XP_044750704.1	None
8	XP_046456339.1	None
9	XP_021699539.1	None
10	XP_035705692.1	Meta
11	XP_035703129.1	HGT
12	XP_037790819.1	None
13	XP_041972388.1	Meta
14	XP_059092480.1	HGT
15	XP_062531590.1	Meta
16	XP_038206242.1	Meta
17	XP_071643383.1	HGT
18	XP_054167651.1	Meta
19	XP_032797465.2	None
20	XP_046453153.1	Meta
21	XP_046460947.1	HGT
22	XP_028178173.1	None
23	XP_059086440.1	HGT
24	XP_067614489.1	Meta
25	XP_070390518.1	None
26	XP_054166030.1	Meta
27	XP_054165804.1	HGT
28	XP_054165701.1	HGT
29	XP_048481436.1	Meta
30	XP_065207242.1	Meta
31	XP_054156590.1	Meta
32	XP_065173386.1	None
33	XP_050527957.1	Meta
34	XP_065218164.1	HGT
35	XP_055704333.1	HGT
36	XP_049848309.1	HGT
37	XP_065223590.1	Meta
38	XP_065225331.1	HGT
39	XP_023331203.1	Meta
40	XP_054157154.1	Meta
41	XP_046403459.1	HGT
42	XP_054169292.1	HGT
43	XP_054272665.1	Meta
44	XP_062702136.1	None
45	XP_064461306.1	HGT
46	XP_067619053.1	HGT
47	XP_015919340.2	HGT
48	XP_063702760.1	None
49	XP_045779580.1	HGT
50	XP_046143733.1	Meta
51	XP_065584755.1	Meta
52	XP_046402901.1	HGT
53	XP_065560524.1	None
54	XP_063242512.1	Meta
55	XP_063239750.1	Meta
56	XP_018903502.2	HGT
57	XP_063236389.1	HGT
58	XP_064214057.1	HGT
59	XP_049785902.1	HGT
60	XP_023324156.1	HGT
61	XP_046646423.1	None
62	XP_068991025.1	Meta
63	XP_026318555.1	Meta
64	XP_037951667.1	HGT
65	XP_035708240.1	HGT
66	XP_035708168.1	None
67	XP_021965719.2	HGT
68	XP_021965073.1	None
69	XP_021960153.2	Meta
70	XP_021956151.1	HGT
71	XP_021953192.2	None
72	XP_021952783.1	HGT
73	XP_027204138.1	Meta
74	XP_027200358.1	HGT
75	XP_022173178.1	Meta
76	XP_052125515.1	Meta
77	XP_023345006.1	None
78	XP_023332299.1	Meta
79	XP_023329593.1	Meta
80	XP_023328891.1	Meta
81	XP_023325437.1	HGT
82	XP_028168683.1	None
83	XP_029341141.1	HGT
84	XP_059093711.1	HGT
85	XP_037041958.1	HGT
86	XP_048520150.1	HGT
87	XP_023324698.1	None
88	XP_040063786.1	Meta
89	XP_029821973.3	Meta
90	XP_052565726.1	HGT
91	XP_040568466.1	Meta
92	XP_030032673.1	Meta
93	XP_037049533.1	Meta
94	XP_037030969.1	Meta
95	XP_059099335.1	Meta
96	XP_037026007.1	Meta
97	XP_028045706.1	None
98	XP_034949802.1	Meta
99	XP_037517182.1	Meta
100	XP_034245505.1	None
101	XP_031633908.1	HGT
102	XP_055306475.1	HGT
103	XP_031328047.1	Meta
104	XP_044593972.1	Meta
